# Plasmids encode and can mobilize onion pathogenicity in *Pantoea agglomerans*

**DOI:** 10.1101/2024.08.01.606178

**Authors:** Gi Yoon Shin, Jo Ann Asselin, Amy Smith, Brenna Aegerter, Teresa Coutinho, Mei Zhao, Bhabesh Dutta, Jennie Mazzone, Ram Neupane, Beth Gugino, Christy Hoepting, Manzeal Khanal, Subas Malla, Claudia Nischwitz, Jaspreet Sidhu, Antoinette Machado Burke, Jane Davey, Mark Uchanski, Michael L. Derie, Lindsey J. du Toit, Stephen Stresow, Jean M. Bonasera, Paul Stodghill, Brian Kvitko

**Affiliations:** Department of Plant Pathology, University of Georgia, Athens, GA, U.S.A.; Emerging Pests and Pathogens Research Unit, Robert W. Holley Center for Agriculture and Health, Agricultural Research Service, United State Department of Agriculture, Ithaca, NY, U.S.A.; University of California Cooperative Extension, Stockton, CA, U.S.A.; Department of Biochemistry, Genetics, and Microbiology, University of Pretoria, Pretoria, South Africa; Department of Plant Pathology, College of Plant Protection, China Agricultural University, Beijing, China; Department of Plant Pathology, University of Georgia, Tifton, GA, U.S.A.; Department of Plant Pathology and Environmental Microbiology, The Pennsylvania State University, University Park, PA, U.S.A.; Cornell Vegetable Program, Albion, NY, U.S.A.; Texas A&M AgriLife Research and Extension Center, Uvalde, TX, U.S.A.; Department of Biology, Utah State University, Logan, UT, U.S.A.; University of California Cooperative Extension, Bakersfield, CA, U.S.A.; Eagle Eye Produce, Iona, ID, U.S.A.; Department of Horticulture and Landscape Architecture, Colorado State University, Fort Collins, CO, U.S.A.; Department of Plant Pathology, Washington State University, Mount Vernon, WA, U.S.A.; Department of Horticulture, Michigan State University, Lansing, MI, U.S.A; Plant Pathology

## Abstract

*Pantoea agglomerans* is one of four *Pantoea* species for which strains have been reported in the United States to cause bacterial rot of onion bulbs. However, not all *P. agglomerans* strains are pathogenic to onion. We characterized onion-associated strains of *P. agglomerans* to elucidate the genetic and genomic signatures of onion-pathogenic *P. agglomerans*. We collected >300 *P. agglomerans* strains associated with symptomatic onion plants and bulbs from public culture collections, research laboratories, and a multi-year survey in 11 states in the USA. Genome assemblies were generated for 87 *P. agglomerans* strains that showed a range in onion virulence phenotypes. Combining the 87 genome assemblies with 100 high-quality, public *P. agglomerans* genome assemblies identified two well-represented and well-supported *P. agglomerans* phylogroups. Strains causing severe symptoms on onion leaves and bulbs were only identified in Phylogroup II and encoded the HiVir biosynthetic cluster for the phytotoxin pantaphos, supporting the role of HiVir as a crucial pathogenicity factor. Using a MASH-based plasmid classification system, the *P. agglomerans* HiVir cluster was determined to be encoded in two distinct plasmid contexts: 1) as an accessory gene cluster on a conserved *P. agglomerans* plasmid (pAggl), or 2) on a mosaic cluster of plasmids common among onion strains (pOnion). Analysis of closed genomes of *P. agglomerans* revealed that the pOnion plasmids harbored *alt* genes responsible for encoding tolerance to the thiosulfinate defensive chemistry in *Allium* spp. Additionally, many of these pOnion plasmids harbored *cop* gene clusters, which confer resistance to copper. However, the pOnion plasmids encoded the HiVir cluster less frequently. We demonstrated that the pOnion plasmid pCB1C, encoding HiVir and *alt* clusters as well as an intact conjugative type IV secretion system (T4SS), can act as a natively mobilizable pathogenicity plasmid that transforms *P. agglomerans* Phylogroup I strains, including environmental strains, into virulent pathogens of onion. This work indicates a central role for plasmids and plasmid ecology in mediating *P. agglomerans* interactions with onion plants, with potential implications for onion bacterial disease management.
