## Supplementary material for "Plasmids encode and can mobilize onion pathogenicity in *Pantoea agglomerans*": Table S1

### Sheet: stdin
strain	LevelOfSequencing	GenomeSource	GenBankAccession	SequencedBy	RedScaleAssay	gyrBPhylogeny	CopperData	QUAST	BUSCO	Roary	ANI	HiVirSimilarity	PlasterStrains	CONJScan
table:					TBL:S1	TBL:S5	TBL:CopperData	TBL:S3	TBL:S4	TBL:S8	TBL:S9	TBL:S10	TBL:PlasterStrains	TBL:CONJScan
counts:					501	125	123	87	81	181	187	10	38	35
09-194					X
09-63_1A	WGS-Closed	ThisPaper	FIXME	UGA (Illumina), USDA (Nanopore)	X	X	X	X	X	X	X	X	X	X
11-85	WGS-Draft	ThisPaper	FIXME	UGA	X	X	X	X	X	X	X
190	WGS-Draft	GenBank	GCA_000731125.1							X	X
19UT001					X
19UT009					X
19UT012					X
20CA0026	WGS-Draft	ThisPaper	FIXME	UGA	X	X	X	X	X	X	X
20CA0027	gyrB-only				X	X	X
20CA0028	gyrB-only				X	X	X
20CA0031	WGS-Draft	ThisPaper	FIXME	UGA	X	X	X	X	X	X	X
20CA0032	gyrB-only				X	X	X
20CA0037					X
20CA0038					X
20CA0039					X
20CA0040					X
20CA0041	WGS-Draft	ThisPaper	FIXME	UGA	X	X	X	X	X	X	X
20CA0147	WGS-Draft	ThisPaper	FIXME	UGA	X	X	X	X	X	X	X
20CA0153	WGS-Draft	ThisPaper	FIXME	UGA	X	X	X	X	X	X	X
20CA0155					X		X
20CA0200					X
20CA0201					X		X
20CA0212					X		X
20CA0213					X
20CO004	WGS-Draft	ThisPaper	FIXME	UGA	X	X	X	X	X	X	X
20CO030					X
20CO044					X
20CO048					X
20CO064	WGS-Draft	ThisPaper	FIXME	UGA	X	X	X	X	X	X	X
20CO076	WGS-Closed	ThisPaper	FIXME	UGA (Illumina), USDA (Nanopore)	X	X	X	X	X	X	X		X	X
20CO093	WGS-Draft	ThisPaper	FIXME	UGA	X	X	X	X	X	X	X
20GA0009					X
20GA0011					X
20GA0012					X
20GA0013					X
20GA0014					X
20GA0016					X
20GA0017					X
20GA0018					X
20GA0019					X
20GA0020					X
20GA0021	WGS-Draft	ThisPaper	FIXME	UGA	X	X	X	X	X	X	X
20GA0024					X
20GA0025					X
20GA0026					X
20GA0029					X
20GA0030	WGS-Draft	ThisPaper	FIXME	UGA	X	X	X	X	X	X	X
20GA0031					X
20GA0041					X
20GA0042					X
20GA0043					X
20GA0044					X
20GA0046					X
20GA0047					X
20GA0048					X
20GA0050					X		X
20GA0052					X
20GA0055					X
20GA0057					X
20GA0059					X		X
20GA0060					X
20GA0061					X
20GA0063					X
20GA0072					X
20GA0074	gyrB-only				X	X	X
20GA0079					X
20GA0089					X
20GA0090					X
20GA0091					X
20GA0092					X
20GA0093					X
20GA0099					X
20GA0100					X
20GA0104					X
20GA0107					X
20GA0109	WGS-Closed	ThisPaper	FIXME	UGA (Illumina), USDA (Nanopore)	X	X	X	X	X	X	X	X	X	X
20GA0111					X
20GA0139					X
20GA0143					X
20GA0147					X
20GA0167					X
20GA0174	gyrB-only				X	X	X
20GA0175					X
20GA0181					X
20GA0194					X
20GA0225					X		X
20GA0400	WGS-Draft	ThisPaper	FIXME	UGA	X	X	X	X	X	X	X
20ID0049	WGS-Draft	ThisPaper	FIXME	UGA	X	X	X	X	X	X	X
20ID0081					X
20ID0094	WGS-Draft	ThisPaper	FIXME	UGA	X	X	X	X	X	X	X
20ID0096					X		X
20ID0101	WGS-Draft	ThisPaper	FIXME	UGA	X	X	X	X	X	X	X
20ID0121	WGS-Draft	ThisPaper	FIXME	UGA	X	X	X	X	X	X	X
20ID0191					X		X
20ID0192	WGS-Draft	ThisPaper	FIXME	UGA	X	X	X	X	X	X	X
20NY0012					X
20NY0019					X
20NY0021					X
20NY0120					X
20NY0137					X
20NY0154					X
20NY0155	WGS-Draft	ThisPaper	FIXME	UGA	X	X	X	X	X	X	X
20NY0177					X
20NY0277					X
20NY0317	WGS-Draft	ThisPaper	FIXME	UGA	X	X	X	X	X	X	X
20NY0326					X
20NY0339					X
20NY0427					X
20NY0481					X
20NY0487					X
20OR0051	WGS-Draft	ThisPaper	FIXME	UGA	X	X	X	X	X	X	X
20OR0062	WGS-Draft	ThisPaper	FIXME	UGA	X	X	X	X	X	X	X
20PA0001					X
20PA0024					X
20PA0025	WGS-Draft	ThisPaper	FIXME	UGA	X	X	X	X	X	X	X
20PA0030					X
20PA0032	gyrB-only				X	X
20PA0040	gyrB-only				X	X
20PA0047	WGS-Draft	ThisPaper	FIXME	UGA	X	X	X	X	X	X	X
20PA0059	gyrB-only				X	X
20PA0064					X
20PA0075					X
20PA0079	gyrB-only				X	X	X
20PA0088					X
20PA0090					X
20PA0093					X
20PA0097					X		X
20PA0101					X
20PA0107	gyrB-only				X	X
20PA0110					X		X
20PA0113	gyrB-only				X	X
20PA0120	gyrB-only				X	X	X
20PA0128	gyrB-only				X	X
20PA0175					X		X
20PA0190					X		X
20PA0195					X
20PA0214					X
20PA0222					X
20PA0236					X
20PA0260					X
20PA0287	WGS-Draft	ThisPaper	FIXME	UGA	X	X	X	X	X	X	X
20PA0297					X
20PA0315					X
20PA0329					X
20PA0330	WGS-Draft	ThisPaper	FIXME	UGA	X	X	X	X	X	X	X
20PA0414					X
20PA0441					X
20PA0459					X
20PA0492					X
20PA0499	WGS-Draft	ThisPaper	FIXME	UGA	X	X	X	X	X	X	X
20PA0509					X
20PA0586					X
20TX0005					X
20TX0012					X
20TX0014					X
20TX0015					X
20TX0016					X
20TX0018					X
20TX0019					X
20TX0020					X
20TX0031	WGS-Draft	ThisPaper	FIXME	UGA	X	X	X	X	X	X	X
20TX0036					X		X
20TX0038					X
20TX0041					X
20TX0042					X
20TX0049	gyrB-only				X	X	X
20TX0055					X
20TX0057					X		X
20TX0063					X
20TX0070					X
20TX0071					X
20TX0076					X		X
20TX0077					X
20TX0080					X
20TX0082					X		X
20TX0086					X
20TX0087					X
20TX0088					X
20TX0089					X
20TX0091					X
20TX0092					X
20TX0095					X
20TX0096					X
20TX0103					X
20TX0104					X		X
20TX0106					X
20TX0107					X
20TX0108					X
20TX0114					X
20TX0115					X
20TX0118					X
20TX0119					X
20TX0120					X
20TX0122	WGS-Draft	ThisPaper	FIXME	UGA	X	X	X	X	X	X	X
20TX0124	WGS-Draft	ThisPaper	FIXME	UGA	X	X	X	X	X	X	X
20TX0125	WGS-Draft	ThisPaper	FIXME	UGA	X	X	X	X	X	X	X
20TX0132	WGS-Draft	ThisPaper	FIXME	UGA	X	X	X	X	X	X	X
20TX0134					X
20TX0135					X
20TX0136					X
20TX0137					X
20TX0161					X
20TX0162					X
20UT001	WGS-Closed	ThisPaper	FIXME	Plasmidsaurus	X	X	X	X	X	X	X		X	X
20UT005	WGS-Draft	ThisPaper	FIXME	UGA	X	X	X	X	X	X	X
20UT007	WGS-Draft	ThisPaper	FIXME	UGA	X	X	X	X	X	X	X
20UT030					X
20UT061	WGS-Draft	ThisPaper	FIXME	UGA	X	X	X	X	X	X	X
20UT092	WGS-Draft	ThisPaper	FIXME	UGA	X	X	X	X	X	X	X
20UT132	WGS-Draft	ThisPaper	FIXME	UGA	X	X	X	X	X	X	X
20UT154					X		X
20WA0014					X		X
20WA0024					X
20WA0038					X
20WA0045	gyrB-only				X	X	X
20WA0056					X
20WA0074					X
20WA0089					X
20WA0167					X		X
20WA0170					X
20WA0171					X
20WA0174					X
20WA0180	gyrB-only				X	X	X
20WA0181					X
20WA0183					X
20WA0188	WGS-Draft	ThisPaper	FIXME	UGA	X	X	X	X	X	X	X
20WA0189	WGS-Draft	ThisPaper	FIXME	UGA	X	X	X	X	X	X	X
20WA0190					X
20WA0203					X
20WA0204	gyrB-only				X	X	X
20WA0226					X
20WA0228					X
20WA0254					X
20WA0256	WGS-Draft	ThisPaper	FIXME	UGA	X	X	X	X	X	X	X
20WA0280					X		X
20WA0281					X
20WA0292					X
21CA0219	WGS-Draft	ThisPaper	FIXME	UGA	X	X	X	X	X	X	X
21CA0223	WGS-Draft	ThisPaper	FIXME	UGA	X	X	X	X	X	X	X
21CO001	WGS-Draft	ThisPaper	FIXME	UGA	X	X	X	X	X	X	X
21CO033					X
21CO076					X
21CO082					X
21CO122	WGS-Draft	ThisPaper	FIXME	UGA	X	X	X	X	X	X	X
21CO124					X
21CO140					X
21GA0406					X
21GA0407	gyrB-only				X	X
21GA0418					X
21GA0423	gyrB-only				X	X
21GA0429					X
21GA0431					X
21GA0436					X
21GA0444					X
21GA0451					X
21GA0461					X
21GA0464					X
21GA0465					X
21GA0466					X
21GA0474					X
21GA0491					X
21GA0493					X
21GA0498					X
21GA0505					X
21GA0508					X
21GA0511					X
21GA0516					X
21GA0521					X
21GA0528					X
21GA0540					X
21GA0542					X
21GA0545	gyrB-only				X	X
21GA0548					X
21GA0550					X
21GA0572					X
21GA0576					X
21GA0580					X
21GA0581					X
21GA0582					X
21GA0588					X
21GA0596					X
21GA0600					X
21GA0606					X
21GA0607					X
21GA0608	WGS-Draft	ThisPaper	FIXME	UGA	X	X	X	X	X	X	X
21GA0609					X
21GA0612					X
21GA0613	gyrB-only				X	X
21GA0614					X
21GA0618					X
21GA0621					X
21GA0624					X
21GA0628					X
21GA0629					X
21GA0630					X
21GA0631					X
21GA0634					X
21GA0637					X
21GA0642					X
21GA0645					X
21GA0713					X
21GA0717					X
21ID0148	WGS-Draft	ThisPaper	FIXME	UGA	X	X	X	X	X	X	X
21ID0156					X
21ID0160					X
21ID0163					X
21ID0167					X
21ID0172					X
21ID0185	WGS-Draft	ThisPaper	FIXME	UGA	X	X	X	X	X	X	X
21ID0209					X
21NY0001					X
21NY0005					X
21NY0070					X
21NY0094	WGS-Draft	ThisPaper	FIXME	UGA	X	X	X	X	X	X	X
21NY0136					X
21NY0141					X
21NY0160					X
21NY0168					X
21NY0211					X
21NY0225					X
21NY0253	WGS-Draft	ThisPaper	FIXME	UGA	X	X	X	X	X	X	X
21OR0142	WGS-Draft	ThisPaper	FIXME	UGA	X	X	X	X	X	X	X
21PA0001					X
21PA0010					X
21PA0011	gyrB-only				X	X
21PA0014	gyrB-only				X	X
21PA0018					X
21PA0019					X
21PA0022					X
21PA0039					X
21PA0043					X
21PA0045	WGS-Draft	ThisPaper	FIXME	UGA	X	X	X	X	X	X	X
21PA0048					X
21PA0050	gyrB-only				X	X
21PA0051	gyrB-only				X	X
21PA0054					X
21PA0062					X
21PA0068	gyrB-only				X	X
21PA0070					X
21PA0111					X
21PA0116	gyrB-only				X	X
21PA0124					X
21PA0155					X
21TX0002	WGS-Draft	ThisPaper	FIXME	UGA	X	X	X	X	X	X	X
21TX0017					X
21TX0025					X
21TX0054					X
21TX0059					X
21TX0069					X
21TX0072					X
21TX0075					X
21TX0109					X
21TX0113					X
21TX0118					X
21TX0124					X
21TX0156					X
21TX0170					X
21TX0176					X
21TX0181					X
21TX0184					X
21TX0186					X
21TX0190					X
21TX0196	WGS-Draft	ThisPaper	FIXME	UGA	X	X	X	X	X	X	X
21TX0200					X
21UT005					X
21UT014					X
21UT028					X
21UT046					X
21UT064					X
21UT069					X
21UT097					X
21UT113					X
21UT133					X
21UT145					X
21UT146	gyrB-only				X	X
21UT154	gyrB-only				X	X
21UT155	gyrB-only				X	X
21UT160	gyrB-only				X	X
21UT168					X
21UT172	gyrB-only				X	X
21UT177	WGS-Draft	ThisPaper	FIXME	UGA	X	X	X	X	X	X	X
21UT179	WGS-Draft	ThisPaper	FIXME	UGA	X	X	X	X	X	X	X
21WA0027	WGS-Draft	ThisPaper	FIXME	UGA	X	X	X	X	X	X	X
21WA0051	WGS-Draft	ThisPaper	FIXME	UGA	X	X	X	X	X	X	X
21WA0054	WGS-Draft	ThisPaper	FIXME	UGA	X	X	X	X	X	X	X
3	WGS-Draft	GenBank	GCA_001597625.1							X	X
33.1	WGS-Closed	GenBank	GCA_020149765.1										X
4	WGS-Draft	GenBank	GCA_001597625.1							X	X
4188	WGS-Closed	GenBank	GCA_001662025.2							X	X		X	X
824-1	WGS-Closed	GenBank	GCA_001661985.2							X	X		X	X
A2	WGS-Draft	GenBank	GCA_010667965.1							X	X
A28b					X		X
A62					X
A74					X
AB378	WGS-Closed	GenBank	GCA_026625085.1							X	X		X	X
AG4a					X
AJ2b	WGS-Closed	ThisPaper	GCA_031891025.1	Cornell BRC (Illumina), USDA (Nanopore)	X	X	X	X	X	X	X	X	X	X
AR1a	WGS-Closed	ThisPaper	GCA_017474165.1	Cornell BRC (Illumina), Mt. Sinai (Pacbio)	X	X	X	X	X	X	X	X	X	X
AR24	WGS-Closed	ThisPaper	GCA_031890525.1	Cornell BRC (Illumina), USDA (Nanopore)	X	X	X	X			X		X	X
AR5	WGS-Closed	ThisPaper	GCA_031890505.1	Cornell BRC (Illumina), USDA (Nanopore)	X	X	X	X	X	X	X	X	X	X
AR8b	WGS-Closed	ThisPaper	GCA_031890205.1	Cornell BRC (Illumina), USDA (Nanopore)	X	X		X			X		X	X
AS4b					X
AS9					X
ASB05	WGS-Closed	GenBank	GCA_009762725.1							X	X		X	X
AT1					X
AT8					X
AU3c					X
B1	WGS-Draft	GenBank	GCA_003258435.1							X	X
B3	WGS-Draft	GenBank	GCA_004793995.1							X	X
B46	gyrB-only				X	X
B72	gyrB-only
B72a					X	X
BAV 2934	WGS-Draft	GenBank	GCA_009765475.1							X	X
BCC0383	WGS-Draft	ThisPaper	FIXME	UGA	X	X	X	X	X	X	X
BCC0560					X
BCC0649					X
BCC0662					X
BD 1214					X
BD 1220					X
BD 380					X
BD 381					X
BD 382					X
BD 383					X
BD 385					X
BD 386					X
BD 387					X
BD 388					X
BD 389					X
BD 1212	WGS-Draft	GenBank	GCA_003369485.1							X	X
BD1274-3	WGS-Draft	ThisPaper	FIXME	UGA	X	X	X	X	X	X	X
BD2b					X
BD442					X
BG1a					X		X
BG3a					X
BH6c	WGS-Closed	ThisPaper	GCA_031890185.1	Cornell BRC (Illumina), USDA (Nanopore)	X	X	X	X	X	X	X	X	X	X
BQ5a					X
BR3d					X
BR3e					X
BR6a					X		X
Bl3	WGS-Draft	GenBank	GCA_004793995.1							X	X
C1	WGS-Draft	GenBank	GCA_009759885.1							X	X
C17					X
C410P1	WGS-Closed	GenBank	GCA_001709315.1							X	X		X	X
CB1	WGS-Closed	ThisPaper	GCA_029016125.1	Cornell BRC (Illumina), USDA (Nanopore)	X	X	X	X	X	X	X	X	X	X
CCNPK 873	WGS-Draft	GenBank	GCA_023614195.1							X	X
CFBP13505	WGS-Draft	GenBank	GCA_005233495.1							X	X
CFBP13516	WGS-Draft	GenBank	GCA_005233795.1							X	X
CFBP13532	WGS-Draft	GenBank	GCA_005233805.1							X	X
CFBP13566	WGS-Draft	GenBank	GCA_014839265.1							X	X
CFBP13569	WGS-Draft	GenBank	GCA_014839115.1							X	X
CFBP13583	WGS-Draft	GenBank	GCA_014839545.1							X	X
CFBP13593	WGS-Draft	GenBank	GCA_014839525.1							X	X
CFBP13600	WGS-Draft	GenBank	GCA_014842695.1							X	X
CFBP13616	WGS-Draft	GenBank	GCA_014839425.1							X	X
CFBP13709	WGS-Draft	GenBank	GCA_014839325.1							X	X
CFBP13731	WGS-Draft	GenBank	GCA_014839315.1							X	X
CFBP8756	WGS-Draft	GenBank	GCA_014839205.1							X	X
CFBP8774	WGS-Draft	GenBank	GCA_014841465.1							X	X
CFBP8783	WGS-Draft	GenBank	GCA_014839175.1							X	X
CFBP8784	WGS-Draft	GenBank	GCA_014839125.1							X	X
CFBP8785	WGS-Draft	GenBank	GCA_014839085.1							X	X
CFBP8786	WGS-Draft	GenBank	GCA_014839015.1							X	X
CFBP8791	WGS-Draft	GenBank	GCA_014838905.1							X	X
CFBP8792	WGS-Draft	GenBank	GCA_014838975.1							X	X
CFBP8800	WGS-Draft	GenBank	GCA_014838815.1							X	X
CFSAN047153	WGS-Closed	GenBank	GCA_004136415.1							X	X		X	X
CFSAN047154	WGS-Closed	GenBank	GCA_004117135.1							X	X		X	X
CHTF15	WGS-Closed	GenBank	GCA_024799805.1							X	X		X	X
CO-0119					X
CO-0120					X
CO-0145					X
CO-0147					X
CO-0161					X
CO-147					X
CO-148					X
CO-149					X
CPHN 2	WGS-Draft	GenBank	GCA_023676805.1							X	X
CV114					X		X
CV116					X		X
CV117					X		X
CV158	WGS-Draft	ThisPaper	FIXME	UGA	X	X	X	X	X	X	X
DAPP-PG734	WGS-Closed	GenBank	GCA_943184895.1							X	X		X	X
DBM 3797	WGS-Closed	GenBank	GCA_020783495.1							X	X		X	X
DOAB1048	WGS-Draft	GenBank	GCA_013201565.1							X	X
DSM3493T										X	X
E325	WGS-Draft	GenBank	GCA_014353865.1							X	X
E325-699	WGS-Draft	GenBank	GCA_014353845.1							X	X
E325-705	WGS-Draft	GenBank	GCA_014353835.1							X	X
E325-750	WGS-Draft	GenBank	GCA_014353995.1							X	X
E325-754	WGS-Draft	GenBank	GCA_014353955.1							X	X
E325-ad1	WGS-Draft	GenBank	GCA_014353935.1							X	X
E325-ad2	WGS-Draft	GenBank	GCA_014354005.1							X	X
E37a					X
EH 92-11					X
EH 92-4					X
EH 92-5					X
EH 92-6					X
ES418	WGS-Draft	GenBank	GCA_004344785.1							X	X
Eh250					X
Eh318	WGS-Draft	GenBank	GCA_000687245.1							X	X
FC61912-B	WGS-Closed	ThisPaper	GCA_031889865.1	Cornell BRC (Illumina), USDA (Nanopore)		X		X			X		X	X
FDAARGOS 1447	WGS-Closed	GenBank	GCA_019048385.1										X	X
FJII-L5-SW-P2	WGS-Draft	GenBank	GCA_013403235.1							X	X
FL1	WGS-Closed	GenBank	GCA_030219965.1										X
GB1	WGS-Draft	GenBank	GCA_000952095.1							X	X
HJS002	WGS-Closed	GenBank	GCA_021397715.1										X
ICMP 1087	WGS-Draft	GenBank	GCA_023508185.1							X	X
J12b					X
J22c	WGS-Closed	ThisPaper	FIXME	Cornell BRC (Illumina), USDA (Nanopore)	X	X		X			X		X	X
J79a	gyrB-only				X	X
JM1	WGS-Draft	GenBank	GCA_002222515.1							X	X
K1	WGS-Draft	GenBank	GCA_007050955.1							X	X
K54c					X
K67	gyrB-only				X	X
KM1	WGS-Draft	GenBank	GCA_012241415.1							X	X
L15	WGS-Closed	GenBank	GCA_003860325.1							X	X		X	X
LMAE-2	WGS-Draft	GenBank	GCA_000814075.1							X	X
LMG 1286					X
LMG 24196					X
LMG 24196-1					X
LMG 2596	WGS-Draft	ThisPaper	FIXME	UGA	X	X	X	X	X	X	X
LMG 2807					X
LMG2553					X
M52	gyrB-only				X	X	X
M63c					X
MM2021_7	WGS-Draft	GenBank	GCA_017348995.1							X	X
MMD61212-C	WGS-Closed	ThisPaper	GCA_031889605.1	Cornell BRC (Illumina), USDA (Nanopore)		X		X			X		X	X
MP2	WGS-Draft	GenBank	GCA_000757415.2							X	X
N18b					X
N26c					X
NBBC-01													X	X
NC	WGS-Draft	GenBank	GCA_015711555.1							X	X
O64c					X
OC5a					X
P5	WGS-Draft	GenBank	GCA_002157425.2							X	X
P82d					X		X
P95c					X
PNA 01-5					X
PNA 97-1R					X
PNA 99-36					X
PNG 01-1	WGS-Draft	ThisPaper	FIXME	UGA	X	X	X	X	X	X	X
PNG 02-2					X
PNG 02-3					X
PNG 02-4					X
PNG 02-5					X
PNG 02-7					X
PNG 03-5					X
PNG 06-1	WGS-Draft	ThisPaper	FIXME	UGA	X	X	X	X	X	X	X
PNG 06-2	WGS-Closed	ThisPaper	FIXME	UGA (Illumina), USDA (Nanopore)	X	X	X	X	X	X	X	X	X	X
PNG 09-2					X
PNG 97-1					X
PNG 97-2					X
PNG 99-5					X
PSV1-7	WGS-Draft	GenBank	GCA_021609925.1							X	X
Pa17-1	WGS-Draft	GenBank	GCA_014354235.1							X	X
Pa17-5	WGS-Draft	GenBank	GCA_014354165.1							X	X
Pa21-13	WGS-Draft	GenBank	GCA_014354155.1							X	X
Pa21-15	WGS-Draft	GenBank	GCA_014354065.1							X	X
Pa21-3	WGS-Draft	GenBank	GCA_014354135.1							X	X
Pa21-5	WGS-Draft	GenBank	GCA_014354145.1							X	X
Pa31-3	WGS-Draft	GenBank	GCA_014353705.1							X	X
Pa31-4	WGS-Draft	GenBank	GCA_014354045.1							X	X
Pa39-1	WGS-Draft	GenBank	GCA_014353745.1							X	X
Pa39-14	WGS-Draft	GenBank	GCA_014354055.1							X	X
Pa39-21	WGS-Draft	GenBank	GCA_014354035.1							X	X
Pa39-23	WGS-Draft	GenBank	GCA_014353945.1							X	X
Pa39-27	WGS-Draft	GenBank	GCA_014353895.1							X	X
Pa39-3	WGS-Draft	GenBank	GCA_014353815.1							X	X
Pa39-5	WGS-Draft	GenBank	GCA_014353755.1							X	X
Pa39-7	WGS-Draft	GenBank	GCA_014353795.1							X	X
Pa58	WGS-Closed	GenBank	GCA_022966105.1							X	X		X	X
Ptg001	WGS-Closed	ThisPaper	FIXME	UGA (Illumina), USDA (Nanopore)	X	X	X	X	X	X	X		X	X
Ptg002-1					X
Ptg003	WGS-Draft	ThisPaper	FIXME	UGA	X	X	X	X	X	X	X
Ptg004					X
Ptg005					X
Ptg006					X
Ptg008					X
Ptg009	WGS-Draft	ThisPaper	FIXME	UGA	X	X	X	X	X	X	X
Ptg010					X
Ptg011					X
Ptg012	WGS-Draft	ThisPaper	FIXME	UGA	X	X	X	X	X	X	X
Ptg013	WGS-Draft	ThisPaper	FIXME	UGA	X	X	X	X	X	X	X
Ptg016	WGS-Draft	ThisPaper	FIXME	UGA	X	X	X	X	X	X	X
Ptg017					X
Q1					X
Q89a					X
R1	WGS-Draft	GenBank	GCA_010667995.1							X	X
R5	WGS-Draft	GenBank	GCA_010667945.1							X	X
R58					X
R6	WGS-Draft	GenBank	GCA_015025115.1							X	X
R74c					X		X
RIT-PI-T	WGS-Draft	GenBank	GCA_025642955.1							X	X
RIT273	WGS-Draft	GenBank	GCA_000627115.1							X	X
RIT710	WGS-Draft	GenBank	GCA_009668105.1							X	X
ROTS050421	WGS-Closed	ThisPaper	GCA_031889005.1	Cornell BRC (Illumina), USDA (Nanopore)		X		X			X		X	X
RSO7	WGS-Draft	GenBank	GCA_905332865.1							X	X
SUH1	WGS-Closed	ThisPaper	GCA_031888365.1	Cornell BRC (Illumina), USDA (Nanopore)		X		X	X	X	X	X	X	X
T1	WGS-Draft	GenBank	GCA_010667925.1							X	X
T2	WGS-Draft	GenBank	GCA_010667845.1							X	X
T3	WGS-Draft	GenBank	GCA_010667855.1							X	X
T32b	gyrB-only				X	X	X
T4	WGS-Draft	GenBank	GCA_010667895.1							X	X
T5	WGS-Draft	GenBank	GCA_010667865.1							X	X
T6	WGS-Draft	GenBank	GCA_010667775.1							X	X
T63c					X
T88c	WGS-Closed	ThisPaper	GCA_031887785.1	Cornell BRC (Illumina), USDA (Nanopore)	X	X	X	X	X	X	X	X	X	X
TH81	WGS-Closed	GenBank	GCA_003704305.1							X	X		X	X
Tx10	WGS-Draft	GenBank	GCA_000475055.1							X	X
UAEU18	WGS-Draft	GenBank	GCA_010523255.1							X	X
ZJU23	WGS-Closed	GenBank	GCA_021559955.1							X	X		X	X
