## Supplementary material for "Plasmids encode and can mobilize onion pathogenicity in *Pantoea agglomerans*": Table S2

### Sheet: Supplementary Table 1
Strain name	Presumed genus based on 16S rRNA gene	RSN	Pagg-specific_PCR	PanHiVir_PCR	Species ID	Species ID evidence
11.85	Pantoea	negative	1	0	Pantoea agglomerans	WGS
09-194	Pantoea	negative	0	0	Pantoea eucalypti	WGS
09-63-1A	Pantoea	positive	1	1	Pantoea agglomerans	WGS
19UT001	Pantoea	positive	0	1	Pantoea allii	WGS
19UT009	Pantoea	negative	0	0
19UT012	Pantoea	negative	1	0	Pantoea agglomerans	Pagg PCR
20CA0026	Pantoea	positive	1	1	Pantoea agglomerans	WGS
20CA0027	Pantoea	positive	1	1	Pantoea agglomerans	Pagg PCR
20CA0028	Pantoea	positive	1	1	Pantoea agglomerans	Pagg PCR
20CA0031	Pantoea	positive	1	1	Pantoea agglomerans	WGS
20CA0032	Pantoea	positive	1	1	Pantoea agglomerans	Pagg PCR
20CA0037	Pantoea	negative	0	0
20CA0038	Pantoea	negative	0	0
20CA0039	Pantoea	negative	0	0
20CA0040	Pantoea	negative	0	0
20CA0041	Pantoea	positive	1	1	Pantoea agglomerans	WGS
20CA0147	Pantoea	negative	1	0	Pantoea agglomerans	WGS
20CA0153	Pantoea	negative	1	0	Pantoea agglomerans	WGS
20CA0155	Pantoea	negative	1	0	Pantoea agglomerans	Pagg PCR
20CA0200	Pantoea	negative	1	0	Pantoea agglomerans	Pagg PCR
20CA0201	Pantoea	negative	1	0	Pantoea agglomerans	Pagg PCR
20CA0212	Pantoea	negative	1	0	Pantoea agglomerans	Pagg PCR
20CA0213	Pantoea	negative	0	0
20CO004	Pantoea	negative	1	0	Pantoea agglomerans	WGS
20CO030	Pantoea	negative	0	0
20CO044	Pantoea	negative	0	0
20CO048	Pantoea	negative	0	0
20CO064	Pantoea	negative	1	0	Pantoea agglomerans	WGS
20CO076	Pantoea	negative	1	0	Pantoea agglomerans	WGS
20CO093	Pantoea	negative	1	0	Pantoea agglomerans	WGS
20GA0009	Pantoea	negative	0	0
20GA0011	Pantoea	negative	1	0	Pantoea agglomerans	Pagg PCR
20GA0012	Pantoea	negative	0	0
20GA0013	Pantoea	negative	1	0	Pantoea agglomerans	Pagg PCR
20GA0014	Pantoea	negative	0	0
20GA0016	Pantoea	negative	1	0	Pantoea agglomerans	Pagg PCR
20GA0017	Pantoea	negative	1	0	Pantoea agglomerans	Pagg PCR
20GA0018	Pantoea	negative	1	0	Pantoea agglomerans	Pagg PCR
20GA0019	Pantoea	negative	1	0	Pantoea agglomerans	Pagg PCR
20GA0020	Pantoea	negative	0	0
20GA0021	Pantoea	positive	1	1	Pantoea agglomerans	WGS
20GA0024	Pantoea	negative	0	0
20GA0025	Pantoea	negative	0	0
20GA0026	Pantoea	negative	0	0
20GA0029	Pantoea	negative	0	0
20GA0030	Pantoea	negative	1	0	Pantoea agglomerans	WGS
20GA0031	Pantoea	negative	1	0	Pantoea agglomerans	Pagg PCR
20GA0041	Pantoea	negative	1	0	Pantoea agglomerans	Pagg PCR
20GA0042	Pantoea	negative	0	0
20GA0043	Pantoea	negative	0	0
20GA0044	Pantoea	negative	0	0
20GA0046	Pantoea	negative	1	0	Pantoea agglomerans	Pagg PCR
20GA0047	Pantoea	negative	0	0
20GA0048	Pantoea	negative	0	0
20GA0050	Pantoea	negative	1	0	Pantoea agglomerans	Pagg PCR
20GA0052	Pantoea	negative	1	0	Pantoea agglomerans	Pagg PCR
20GA0055	Pantoea	negative	1	0	Pantoea agglomerans	Pagg PCR
20GA0057	Pantoea	negative	1	0	Pantoea agglomerans	Pagg PCR
20GA0059	Pantoea	negative	1	0	Pantoea agglomerans	Pagg PCR
20GA0060	Pantoea	negative	1	0	Pantoea agglomerans	Pagg PCR
20GA0061	Pantoea	negative	1	0	Pantoea agglomerans	Pagg PCR
20GA0063	Pantoea	negative	0	0
20GA0072	Pantoea	negative	1	0	Pantoea agglomerans	Pagg PCR
20GA0074	Pantoea	negative	1	0	Pantoea agglomerans	Pagg PCR
20GA0079	Pantoea	negative	0	0
20GA0089	Pantoea	negative	0	0
20GA0090	Pantoea	negative	0	0
20GA0091	Pantoea	negative	0	0
20GA0092	Pantoea	negative	0	0
20GA0093	Pantoea	negative	1	0	Pantoea agglomerans	Pagg PCR
20GA0099	Pantoea	negative	1	0	Pantoea agglomerans	Pagg PCR
20GA0100	Pantoea	negative	1	0	Pantoea agglomerans	Pagg PCR
20GA0104	Pantoea	negative	1	0	Pantoea agglomerans	Pagg PCR
20GA0107	Pantoea	negative	1	0	Pantoea agglomerans	Pagg PCR
20GA0109	Pantoea	positive	1	1	Pantoea agglomerans	WGS
20GA0111	Pantoea	negative	1	0	Pantoea agglomerans	Pagg PCR
20GA0139	Pantoea	negative	1	0	Pantoea agglomerans	Pagg PCR
20GA0143	Pantoea	negative	1	0	Pantoea agglomerans	Pagg PCR
20GA0147	Pantoea	negative	1	0	Pantoea agglomerans	Pagg PCR
20GA0167	Pantoea	negative	1	0	Pantoea agglomerans	Pagg PCR
20GA0174	Pantoea	negative	1	0	Pantoea agglomerans	Pagg PCR
20GA0175	Pantoea	negative	1	0	Pantoea agglomerans	Pagg PCR
20GA0181	Pantoea	negative	1	0	Pantoea agglomerans	Pagg PCR
20GA0194	Pantoea	negative	1	0	Pantoea agglomerans	Pagg PCR
20GA0225	Pantoea	negative	1	0	Pantoea agglomerans	Pagg PCR
20GA0400	Pantoea	positive	1	1	Pantoea agglomerans	WGS
20ID0049	Pantoea	negative	1	0	Pantoea agglomerans	WGS
20ID0081	Pantoea	negative	0	0	Pantoea ananatis	WGS
20ID0094	Pantoea	negative	1	0	Pantoea agglomerans	WGS
20ID0096	Pantoea	negative	1	0	Pantoea agglomerans	Pagg PCR
20ID0101	Pantoea	negative	1	0	Pantoea agglomerans	WGS
20ID0121	Pantoea	negative	1	0	Pantoea agglomerans	WGS
20ID0191	Pantoea	negative	1	0	Pantoea agglomerans	Pagg PCR
20ID0192	Pantoea	negative	1	0	Pantoea agglomerans	WGS
20NY0012	Pantoea	negative	0	0	Pantoea agglomerans	infB sequencing
20NY0019	Pantoea	positive	0	1	Pantoea ananatis	Pana PCR
20NY0021	Pantoea	positive	0	1	Pantoea ananatis	Pana PCR
20NY0120	Pantoea	negative	0	0	Pantoea eucalypti	infB sequencing
20NY0137	Pantoea	negative	0	0	Pantoea eucalypti	infB sequencing
20NY0154	Pantoea	positive	0	1	Pantoea ananatis	Pana PCR
20NY0155	Pantoea	negative	1	0	Pantoea agglomerans	WGS
20NY0177	Pantoea	negative	0	0	Pantoea eucalypti	infB sequencing
20NY0277	Pantoea	negative	0	0	Pantoea eucalypti	infB sequencing
20NY0317	Pantoea	negative	1	0	Pantoea agglomerans	WGS
20NY0326	Pantoea	negative	0	0	Pantoea eucalypti	infB sequencing
20NY0339	Pantoea	negative	0	0	Pantoea eucalypti	infB sequencing
20NY0427	Pantoea	negative	0	1	Pantoea ananatis	WGS
20NY0481	Pantoea	positive	0	1	Pantoea ananatis	Pana PCR
20NY0487	Pantoea	positive	0	1	Pantoea ananatis	WGS
20OR0051	Pantoea	negative	1	0	Pantoea agglomerans	WGS
20OR0062	Pantoea	negative	1	0	Pantoea agglomerans	WGS
20PA0001	Pantoea	positive	0	1	Pantoea ananatis	Pana PCR
20PA0024	Pantoea	negative	0	0
20PA0025	Pantoea	positive	1	1	Pantoea agglomerans	WGS
20PA0030	Pantoea	positive	0	1	Pantoea ananatis	Pana PCR
20PA0032	Pantoea	positive	1	1	Pantoea agglomerans	Pagg PCR
20PA0040	Pantoea	positive	1	1	Pantoea agglomerans	Pagg PCR
20PA0047	Pantoea	negative	1	0	Pantoea agglomerans	WGS
20PA0059	Pantoea	positive	1	1	Pantoea agglomerans	Pagg PCR
20PA0064	Pantoea	positive	0	1	Pantoea ananatis	Pana PCR
20PA0075	Pantoea	negative	1	0	Pantoea agglomerans	Pagg PCR
20PA0079	Pantoea	positive	1	1	Pantoea agglomerans	Pagg PCR
20PA0088	Pantoea	negative	0	0	Pantoea ananatis	Pana PCR
20PA0090	Pantoea	positive	0	1	Pantoea ananatis	Pana PCR
20PA0093	Pantoea	positive	0	1	Pantoea ananatis	Pana PCR
20PA0097	Pantoea	negative	1	0	Pantoea agglomerans	Pagg PCR
20PA0101	Pantoea	negative	0	0
20PA0107	Pantoea	positive	1	1	Pantoea agglomerans	Pagg PCR
20PA0110	Pantoea	negative	1	0	Pantoea agglomerans	Pagg PCR
20PA0113	Pantoea	positive	1	1	Pantoea agglomerans	Pagg PCR
20PA0120	Pantoea	positive	1	1	Pantoea agglomerans	Pagg PCR
20PA0128	Pantoea	positive	1	1	Pantoea agglomerans	Pagg PCR
20PA0175	Pantoea	negative	1	0	Pantoea agglomerans	Pagg PCR
20PA0190	Pantoea	negative	1	0	Pantoea agglomerans	Pagg PCR
20PA0195	Pantoea	negative	1	0	Pantoea agglomerans	Pagg PCR
20PA0214	Pantoea	negative	0	0
20PA0222	Pantoea	negative	1	0	Pantoea agglomerans	Pagg PCR
20PA0236	Pantoea	negative	1	0	Pantoea agglomerans	Pana PCR
20PA0260	Pantoea	positive	0	1	Pantoea ananatis	WGS
20PA0287	Pantoea	negative	1	0	Pantoea agglomerans	WGS
20PA0297	Pantoea	negative	1	0	Pantoea agglomerans	Pagg PCR
20PA0315	Pantoea	positive	0	1	Pantoea ananatis	Pana PCR
20PA0329	Pantoea	negative	0	0
20PA0330	Pantoea	positive	1	1	Pantoea agglomerans	WGS
20PA0414	Pantoea	positive	0	1	Pantoea ananatis	Pana PCR
20PA0441	Pantoea	positive	0	1	Pantoea ananatis	Pana PCR
20PA0459	Pantoea	positive	0	1	Pantoea ananatis	Pana PCR
20PA0492	Pantoea	negative	0	0
20PA0499	Pantoea	negative	1	0	Pantoea agglomerans	WGS
20PA0509	Pantoea	positive	0	1	Pantoea ananatis	Pana PCR
20PA0586	Pantoea	negative	0	0
20TX0005	Pantoea	negative	1	0	Pantoea agglomerans	Pagg PCR
20TX0012	Pantoea	negative	1	0	Pantoea agglomerans	Pagg PCR
20TX0014	Pantoea	negative	1	0	Pantoea agglomerans	Pagg PCR
20TX0015	Pantoea	negative	1	0	Pantoea agglomerans	Pagg PCR
20TX0016	Pantoea	negative	1	0	Pantoea agglomerans	Pagg PCR
20TX0018	Pantoea	negative	1	0	Pantoea agglomerans	Pagg PCR
20TX0019	Pantoea	negative	1	0	Pantoea agglomerans	Pagg PCR
20TX0020	Pantoea	positive	0	1	Pantoea allii	WGS
20TX0031	Pantoea	negative	1	0	Pantoea agglomerans	WGS
20TX0036	Pantoea	negative	1	0	Pantoea agglomerans	Pagg PCR
20TX0038	Pantoea	negative	1	0	Pantoea agglomerans	Pagg PCR
20TX0041	Pantoea	negative	1	0	Pantoea agglomerans	Pagg PCR
20TX0042	Pantoea	negative	1	0	Pantoea agglomerans	Pagg PCR
20TX0049	Pantoea	negative	1	0	Pantoea agglomerans	Pagg PCR
20TX0055	Pantoea	negative	0	0	Pantoea ananatis	infB sequencing
20TX0057	Pantoea	negative	1	0	Pantoea agglomerans	Pagg PCR
20TX0063	Pantoea	negative	1	0	Pantoea agglomerans	Pagg PCR
20TX0070	Pantoea	negative	1	0	Pantoea agglomerans	Pagg PCR
20TX0071	Pantoea	negative	1	0	Pantoea agglomerans	Pagg PCR
20TX0076	Pantoea	negative	1	0	Pantoea agglomerans	Pagg PCR
20TX0077	Pantoea	negative	1	0	Pantoea agglomerans	Pagg PCR
20TX0080	Pantoea	negative	1	0	Pantoea agglomerans	Pagg PCR
20TX0082	Pantoea	negative	1	0	Pantoea agglomerans	Pagg PCR
20TX0086	Pantoea	negative	0	0	Pantoea ananatis	infB sequencing
20TX0087	Pantoea	positive	0	1	Pantoea ananatis	infB sequencing
20TX0088	Pantoea	negative	1	0	Pantoea agglomerans	Pagg PCR
20TX0089	Pantoea	negative	1	0	Pantoea agglomerans	Pagg PCR
20TX0091	Pantoea	negative	1	0	Pantoea agglomerans	Pagg PCR
20TX0092	Pantoea	negative	1	0	Pantoea agglomerans	Pagg PCR
20TX0095	Pantoea	negative	0	0	Pantoea ananatis	infB sequencing
20TX0096	Pantoea	negative	1	0	Pantoea agglomerans	Pagg PCR
20TX0103	Pantoea	negative	1	0	Pantoea agglomerans	Pagg PCR
20TX0104	Pantoea	negative	1	0	Pantoea agglomerans	Pagg PCR
20TX0106	Pantoea	negative	1	0	Pantoea agglomerans	Pagg PCR
20TX0107	Pantoea	negative	1	0	Pantoea agglomerans	Pagg PCR
20TX0108	Pantoea	negative	1	0	Pantoea agglomerans	Pagg PCR
20TX0114	Pantoea	negative	1	0	Pantoea agglomerans	Pagg PCR
20TX0115	Pantoea	negative	1	0	Pantoea agglomerans	Pagg PCR
20TX0118	Pantoea	negative	0	0	Pantoea eucalypti	infB sequencing
20TX0119	Pantoea	negative	0	0	Pantoea ananatis	infB sequencing
20TX0120	Pantoea	negative	0	0	Pantoea ananatis	infB sequencing
20TX0122	Pantoea	positive	1	1	Pantoea agglomerans	WGS
20TX0124	Pantoea	positive	1	1	Pantoea agglomerans	WGS
20TX0125	Pantoea	positive	1	1	Pantoea agglomerans	WGS
20TX0132	Pantoea	negative	1	0	Pantoea agglomerans	WGS
20TX0134	Pantoea	negative	0	0
20TX0135	Pantoea	negative	1	0	Pantoea agglomerans	Pagg PCR
20TX0136	Pantoea	negative	0	0
20TX0137	Pantoea	negative	0	0
20TX0161	Pantoea	negative	1	0	Pantoea agglomerans	Pagg PCR
20TX0162	Pantoea	negative	1	0	Pantoea agglomerans	Pagg PCR
20UT001	Pantoea	negative	1	0	Pantoea agglomerans	WGS
20UT005	Pantoea	negative	1	0	Pantoea agglomerans	WGS
20UT007	Pantoea	negative	1	0	Pantoea agglomerans	WGS
20UT030	Pantoea	negative	0	0
20UT061	Pantoea	positive	1	1	Pantoea agglomerans	WGS
20UT092	Pantoea	negative	1	0	Pantoea agglomerans	WGS
20UT132	Pantoea	positive	1	1	Pantoea agglomerans	WGS
20UT154	Pantoea	negative	1	0	Pantoea agglomerans	Pagg PCR
20WA0014	Pantoea	negative	1	0	Pantoea agglomerans	Pagg PCR
20WA0024	Pantoea	negative	1	0	Pantoea agglomerans	Pagg PCR
20WA0038	Pantoea	negative	1	0	Pantoea agglomerans	Pagg PCR
20WA0045	Pantoea	negative	1	0	Pantoea agglomerans	Pagg PCR
20WA0056	Pantoea	negative	1	0	Pantoea agglomerans	Pagg PCR
20WA0074	Pantoea	negative	1	0	Pantoea agglomerans	Pagg PCR
20WA0089	Pantoea	negative	1	0	Pantoea agglomerans	Pagg PCR
20WA0167	Pantoea	negative	1	0	Pantoea agglomerans	Pagg PCR
20WA0170	Pantoea	negative	1	0	Pantoea agglomerans	Pagg PCR
20WA0171	Pantoea	negative	1	0	Pantoea agglomerans	Pagg PCR
20WA0174	Pantoea	negative	1	0	Pantoea agglomerans	Pagg PCR
20WA0180	Pantoea	negative	1	0	Pantoea agglomerans	Pagg PCR
20WA0181	Pantoea	negative	1	0	Pantoea agglomerans	Pagg PCR
20WA0183	Pantoea	negative	1	0	Pantoea agglomerans	Pagg PCR
20WA0188	Pantoea	positive	1	1	Pantoea agglomerans	WGS
20WA0189	Pantoea	negative	1	0	Pantoea agglomerans	WGS
20WA0190	Pantoea	negative	1	0	Pantoea agglomerans	Pagg PCR
20WA0203	Pantoea	negative	1	0	Pantoea agglomerans	Pagg PCR
20WA0204	Pantoea	negative	1	0	Pantoea agglomerans	Pagg PCR
20WA0226	Pantoea	negative	1	0	Pantoea agglomerans	Pagg PCR
20WA0228	Pantoea	negative	1	0	Pantoea agglomerans	Pagg PCR
20WA0254	Pantoea	positive	0	1	Pantoea ananatis	WGS
20WA0256	Pantoea	negative	1	0	Pantoea agglomerans	WGS
20WA0280	Pantoea	negative	1	0	Pantoea agglomerans	Pagg PCR
20WA0281	Pantoea	negative	1	0	Pantoea agglomerans	Pagg PCR
20WA0292	Pantoea	positive	0	1
21CA0219	Pantoea	negative	1	0	Pantoea agglomerans	WGS
21CA0223	Pantoea	positive	1	1	Pantoea agglomerans	WGS
21CO001	Pantoea	negative	1	0	Pantoea agglomerans	WGS
21CO033	Pantoea	negative	0	1
21CO076	Pantoea	negative	0	0
21CO082	Pantoea	negative	0	0
21CO122	Pantoea	negative	1	0	Pantoea agglomerans	WGS
21CO124	Pantoea	negative	1	0	Pantoea agglomerans	Pagg PCR
21CO140	Pantoea	negative	1	0	Pantoea agglomerans	Pagg PCR
21GA0406	Pantoea	positive	0	1	Pantoea ananatis	Pana PCR
21GA0407	Pantoea	positive	1	1	Pantoea agglomerans	Pagg PCR
21GA0418	Pantoea	positive	0	1	Pantoea ananatis	Pana PCR
21GA0423	Pantoea	positive	1	1	Pantoea agglomerans	Pagg PCR
21GA0429	Pantoea	positive	0	1	Pantoea ananatis	Pana PCR
21GA0431	Pantoea	negative	0	0
21GA0436	Pantoea	negative	0	0	Pantoea ananatis	Pana PCR
21GA0444	Pantoea	negative	0	0
21GA0451	Pantoea	negative	0	0
21GA0461	Pantoea	negative	0	0
21GA0464	Pantoea	negative	0	0
21GA0465	Pantoea	negative	0	0
21GA0466	Pantoea	negative	0	0	Pantoea allii	WGS
21GA0474	Pantoea	positive	0	1
21GA0491	Pantoea	positive	0	1	Pantoea ananatis	Pana PCR
21GA0493	Pantoea	negative	0	0
21GA0498	Pantoea	negative	0	0
21GA0505	Pantoea	negative	0	0
21GA0508	Pantoea	negative	0	0
21GA0511	Pantoea	negative	0	0	Pantoea eucalypti	WGS
21GA0516	Pantoea	negative	0	0
21GA0521	Pantoea	negative	0	0
21GA0528	Pantoea	positive	0	1	Pantoea ananatis	Pana PCR
21GA0540	Pantoea	positive	0	1
21GA0542	Pantoea	positive	0	1	Pantoea ananatis	Pana PCR
21GA0545	Pantoea	positive	1	1	Pantoea agglomerans	Pagg PCR
21GA0548	Pantoea	negative	0	0
21GA0550	Pantoea	negative	0	0	Pantoea allii	Pall PCR
21GA0572	Pantoea	positive	0	1
21GA0576	Pantoea	negative	0	0
21GA0580	Pantoea	positive	0	1
21GA0581	Pantoea	negative	0	0
21GA0582	Pantoea	negative	0	0	Pantoea allii	Pall PCR
21GA0588	Pantoea	negative	0	0
21GA0596	Pantoea	positive	0	1
21GA0600	Pantoea	positive	0	1
21GA0606	Pantoea	positive	0	1
21GA0607	Pantoea	positive	0	0	Pantoea eucalypti	WGS
21GA0608	Pantoea	positive	1	1	Pantoea agglomerans	WGS
21GA0609	Pantoea	positive	0	1
21GA0612	Pantoea	negative	0	0
21GA0613	Pantoea	positive	1	1	Pantoea agglomerans	Pagg PCR
21GA0614	Pantoea	positive	0	0
21GA0618	Pantoea	negative	0	0
21GA0621	Pantoea	positive	0	1
21GA0624	Pantoea	negative	1	0	Pantoea agglomerans	Pagg PCR
21GA0628	Pantoea	negative	0	0
21GA0629	Pantoea	negative	0	0
21GA0630	Pantoea	positive	0	1
21GA0631	Pantoea	positive	0	0	Pantoea eucalypti	WGS
21GA0634	Pantoea	negative	0	0
21GA0637	Pantoea	positive	0	1
21GA0642	Pantoea	positive	0	1
21GA0645	Pantoea	positive	0	1
21GA0713	Pantoea	positive	0	0
21GA0717	Pantoea	positive	0	0
21ID0148	Pantoea	negative	1	0	Pantoea agglomerans	WGS
21ID0156	Pantoea	negative	1	0	Pantoea agglomerans	Pagg PCR
21ID0160	Pantoea	negative	1	0	Pantoea agglomerans	Pagg PCR
21ID0163	Pantoea	negative	1	0	Pantoea agglomerans	Pagg PCR
21ID0167	Pantoea	negative	1	0	Pantoea agglomerans	Pagg PCR
21ID0172	Pantoea	negative	1	0	Pantoea agglomerans	Pagg PCR
21ID0185	Pantoea	negative	1	0	Pantoea agglomerans	WGS
21ID0209	Pantoea	negative	0	0
21NY0001	Pantoea	positive	0	1
21NY0005	Pantoea	negative	0	0
21NY0070	Pantoea	negative	0	0
21NY0094	Pantoea	negative	1	0	Pantoea agglomerans	WGS
21NY0136	Pantoea	positive	0	1
21NY0141	Pantoea	negative	0	0
21NY0160	Pantoea	positive	0	1
21NY0168	Pantoea	positive	0	1
21NY0211	Pantoea	positive	0	1
21NY0225	Pantoea	negative	1	0	Pantoea agglomerans	Pagg PCR
21NY0253	Pantoea	positive	1	1	Pantoea agglomerans	WGS
21OR0142	Pantoea	negative	1	0	Pantoea agglomerans	WGS
21PA0001	Pantoea	positive	0	1	Pantoea ananatis	Pana PCR
21PA0010	Pantoea	negative	1	0	Pantoea agglomerans	Pagg PCR
21PA0011	Pantoea	positive	1	1	Pantoea agglomerans	Pagg PCR
21PA0014	Pantoea	positive	1	1	Pantoea agglomerans	Pagg PCR
21PA0018	Pantoea	negative	1	0	Pantoea agglomerans	Pagg PCR
21PA0019	Pantoea	positive	0	1	Pantoea ananatis	Pana PCR
21PA0022	Pantoea	positive	0	1	Pantoea ananatis	Pana PCR
21PA0039	Pantoea	negative	0	0	P. eucalypti	WGS
21PA0043	Pantoea	negative	1	0	Pantoea agglomerans	Pagg PCR
21PA0045	Pantoea	positive	1	1	Pantoea agglomerans	WGS
21PA0048	Pantoea	negative	1	0	Pantoea agglomerans	Pagg PCR
21PA0050	Pantoea	positive	1	1	Pantoea agglomerans	Pagg PCR
21PA0051	Pantoea	positive	1	1	Pantoea agglomerans	Pagg PCR
21PA0054	Pantoea	negative	1	0	Pantoea agglomerans	Pagg PCR
21PA0062	Pantoea	negative	1	0	Pantoea agglomerans	Pagg PCR
21PA0068	Pantoea	positive	1	1	Pantoea agglomerans	Pagg PCR
21PA0070	Pantoea	negative	0	0
21PA0111	Pantoea	negative	1	0	Pantoea agglomerans	Pagg PCR
21PA0116	Pantoea	positive	1	1	Pantoea agglomerans	Pagg PCR
21PA0124	Pantoea	negative	0	0
21PA0155	Pantoea	positive	0	1
21TX0002	Pantoea	negative	1	0	Pantoea agglomerans	WGS
21TX0017	Pantoea	negative	0	0
21TX0025	Pantoea	negative	0	0
21TX0054	Pantoea	negative	1	0	Pantoea agglomerans	Pagg PCR
21TX0059	Pantoea	negative	1	0	Pantoea agglomerans	Pagg PCR
21TX0069	Pantoea	positive	0	1
21TX0072	Pantoea	negative	0	0
21TX0075	Pantoea	negative	1	0	Pantoea agglomerans	Pagg PCR
21TX0109	Pantoea	negative	1	0	Pantoea agglomerans	Pagg PCR
21TX0113	Pantoea	negative	1	0	Pantoea agglomerans	Pagg PCR
21TX0118	Pantoea	negative	1	0	Pantoea agglomerans	Pagg PCR
21TX0124	Pantoea	negative	1	0	Pantoea agglomerans	Pagg PCR
21TX0156	Pantoea	negative	1	0	Pantoea agglomerans	Pagg PCR
21TX0170	Pantoea	negative	0	0
21TX0176	Pantoea	negative	0	0
21TX0181	Pantoea	negative	0	0
21TX0184	Pantoea	negative	1	0	Pantoea agglomerans	Pagg PCR
21TX0186	Pantoea	negative	0	0
21TX0190	Pantoea	negative	1	0	Pantoea agglomerans	Pagg PCR
21TX0196	Pantoea	negative	1	0	Pantoea agglomerans	WGS
21TX0200	Pantoea	negative	1	0	Pantoea agglomerans	Pagg PCR
21UT005	Pantoea	negative	1	0	Pantoea agglomerans	Pagg PCR
21UT014	Pantoea	negative	1	0	Pantoea agglomerans	Pagg PCR
21UT028	Pantoea	negative	1	0	Pantoea agglomerans	Pagg PCR
21UT046	Pantoea	negative	1	0	Pantoea agglomerans	Pagg PCR
21UT064	Pantoea	negative	1	0	Pantoea agglomerans	Pagg PCR
21UT069	Pantoea	negative	1	0	Pantoea agglomerans	Pagg PCR
21UT097	Pantoea	negative	1	0	Pantoea agglomerans	Pagg PCR
21UT113	Pantoea	negative	1	0	Pantoea agglomerans	Pagg PCR
21UT133	Pantoea	negative	1	0	Pantoea agglomerans	Pagg PCR
21UT145	Pantoea	negative	0	0
21UT146	Pantoea	positive	1	1	Pantoea agglomerans	Pagg PCR
21UT154	Pantoea	positive	1	1	Pantoea agglomerans	Pagg PCR
21UT155	Pantoea	positive	1	1	Pantoea agglomerans	Pagg PCR
21UT160	Pantoea	positive	1	1	Pantoea agglomerans	Pagg PCR
21UT168	Pantoea	negative	1	0	Pantoea agglomerans	Pagg PCR
21UT172	Pantoea	positive	1	1	Pantoea agglomerans	Pagg PCR
21UT177	Pantoea	negative	1	0	Pantoea agglomerans	WGS
21UT179	Pantoea	positive	1	1	Pantoea agglomerans	WGS
21WA0027	Pantoea	negative	1	0	Pantoea agglomerans	WGS
21WA0051	Pantoea	negative	1	0	Pantoea agglomerans	WGS
21WA0054	Pantoea	negative	1	0	Pantoea agglomerans	WGS
A28b	Pantoea	negative	1	0	Pantoea agglomerans	Pagg PCR
A62	Pantoea	negative	0	0	Pantoea agglomerans	infB sequencing
A74	Pantoea	negative	1	0	Pantoea agglomerans	Pagg PCR
AG4a	Pantoea	negative	0	0	Pantoea agglomerans	infB sequencing
AJ2b	Pantoea	positive	1	1	Pantoea agglomerans	WGS
AR1a	Pantoea	positive	1	1	Pantoea agglomerans	WGS
AR24	Pantoea	negative	1	0	Pantoea agglomerans	Pagg PCR
AR5	Pantoea	positive	1	1	Pantoea agglomerans	WGS
AR8b	Pantoea	negative	1	0	Pantoea agglomerans	Pagg PCR
AS4b	Pantoea	negative	1	0	Pantoea agglomerans	Pagg PCR
AS9	Pantoea	negative	1	0	Pantoea agglomerans	Pagg PCR
AT1	Pantoea	negative	1	0	Pantoea agglomerans	Pagg PCR
AT8	Pantoea	negative	1	0	Pantoea agglomerans	Pagg PCR
AU3c	Pantoea	negative	1	0	Pantoea agglomerans	Pagg PCR
B46	Pantoea	negative	1	0	Pantoea agglomerans	Pagg PCR
B72a	Pantoea	negative	1	0	Pantoea agglomerans	Pagg PCR
BCC0383	Pantoea	negative	1	0	Pantoea agglomerans	WGS
BCC0560	Pantoea	positive	1	1	Pantoea agglomerans	WGS
BCC0649	Pantoea	negative	1	0	Pantoea agglomerans	Pagg PCR
BCC0662	Pantoea	negative	0	0	Pantoea vagans	WGS
BD 1214	Pantoea	negative	1	0	Pantoea agglomerans	Pagg PCR
BD 1220	Pantoea	negative	1	0	Pantoea agglomerans	Pagg PCR
BD 380	Pantoea	negative	0	0	Pantoea allii	WGS
BD 381	Pantoea	positive	0	0	Pantoea allii	WGS
BD 382	Pantoea	negative	0	0	Pantoea allii	WGS
BD 383	Pantoea	negative	0	0	Pantoea allii	WGS
BD 385	Pantoea	negative	1	0	Pantoea agglomerans	Pagg PCR
BD 386	Pantoea	negative	0	0	Pantoea allii	WGS
BD 387	Pantoea	negative	0	0	Pantoea allii	WGS
BD 388	Pantoea	negative	0	0	Pantoea allii	WGS
BD 389	Pantoea	negative	0	0	Pantoea allii	WGS
BD1274-3	Pantoea	positive	1	1	Pantoea agglomerans	WGS
BD2b	Pantoea	negative	1	0	Pantoea agglomerans	Pagg PCR
BD442	Pantoea	negative	0	0	Pantoea ananatis	WGS
BG1a	Pantoea	negative	1	0	Pantoea agglomerans	Pagg PCR
BG3a	Pantoea	negative	1	0	Pantoea agglomerans	Pagg PCR
BH6c	Pantoea	positive	1	1	Pantoea agglomerans	WGS
BQ5a	Pantoea	negative	1	0	Pantoea agglomerans	Pagg PCR
BR3d	Pantoea	negative	0	0	Pantoea agglomerans	infB sequencing
BR3e	Pantoea	negative	0	0	Pantoea agglomerans	infB sequencing
BR6a	Pantoea	negative	1	0	Pantoea agglomerans	Pagg PCR
C17	Pantoea	negative	1	0	Pantoea agglomerans	Pagg PCR
CB1	Pantoea	positive	1	1	Pantoea agglomerans	WGS
CO-0119	Pantoea	negative	0	0	Pantoea ananatis	infB sequencing
CO-0120	Pantoea	negative	0	0	Pantoea ananatis	infB sequencing
CO-0145	Pantoea	negative	0	0	Pantoea ananatis	infB sequencing
CO-0147	Pantoea	negative	0	0	Pantoea ananatis	infB sequencing
CO-0161	Pantoea	negative	0	0	Pantoea ananatis	infB sequencing
CO-147	Pantoea	negative	0	0	Pantoea ananatis	infB sequencing
CO-148	Pantoea	negative	0	0	Pantoea ananatis	infB sequencing
CO-149	Pantoea	negative	0	0	Pantoea ananatis	infB sequencing
CV114	Pantoea	negative	1	0	Pantoea agglomerans	Pagg PCR
CV116	Pantoea	negative	1	0	Pantoea agglomerans	Pagg PCR
CV117	Pantoea	negative	1	0	Pantoea agglomerans	Pagg PCR
CV158	Pantoea	negative	1	0	Pantoea agglomerans	WGS
E37a	Pantoea	negative	1	0	Pantoea agglomerans	Pagg PCR
EH 92-11	Pantoea	negative	1	0	Pantoea agglomerans	Pagg PCR
EH 92-4	Pantoea	negative	1	0	Pantoea agglomerans	Pagg PCR
EH 92-5	Pantoea	negative	0	0	Pantoea eucalypti	infB sequencing
EH 92-6	Pantoea	negative	1	0	Pantoea agglomerans	Pagg PCR
Eh250	Pantoea	positive	0	1	Pantoea allii	WGS
J12b	Pantoea	negative	0	0
J22c	Pantoea	negative	1	0	Pantoea agglomerans	Pagg PCR
J79a	Pantoea	negative	1	0	Pantoea agglomerans	Pagg PCR
K54c	Pantoea	negative	1	0	Pantoea agglomerans	Pagg PCR
K67	Pantoea	negative	1	0	Pantoea agglomerans	Pagg PCR
LMG 1286	Pantoea	negative	1	0	Pantoea agglomerans	Pagg PCR
LMG 24196	Pantoea	positive	0	1
LMG 24196-1	Pantoea	positive	0	1	Pantoea vagans	WGS
LMG 2596	Pantoea	positive	1	1	Pantoea agglomerans	WGS
LMG 2807	Pantoea	positive	0	1	Pantoea ananatis	WGS
LMG2553	Pantoea	negative	1	0	Pantoea agglomerans	Pagg PCR
M52	Pantoea	negative	1	0	Pantoea agglomerans	Pagg PCR
M63c	Pantoea	negative	1	0	Pantoea agglomerans	Pagg PCR
N18b	Pantoea	negative	1	0	Pantoea agglomerans	Pagg PCR
N26c	Pantoea	negative	1	0	Pantoea agglomerans	Pagg PCR
O64c	Pantoea	positive	0	1	Pantoea allii	WGS
OC5a	Pantoea	positive	0	1	Pantoea ananatis	WGS
P82d	Pantoea	negative	1	0	Pantoea agglomerans	Pagg PCR
P95c	Pantoea	negative	1	0	Pantoea agglomerans	Pagg PCR
PNA 01-5	Pantoea	positive	0	1	Pantoea ananatis	infB sequencing
PNA 97-1R	Pantoea	positive	0	1	Pantoea ananatis	WGS
PNA 99-36	Pantoea	negative	0	0
PNG 01-1	Pantoea	negative	1	0	Pantoea agglomerans	WGS
PNG 02-2	Pantoea	negative	0	0	Pantoea eucalypti	infB sequencing
PNG 02-3	Pantoea	negative	0	0
PNG 02-4	Pantoea	negative	0	0
PNG 02-5	Pantoea	negative	0	0	Pantoea eucalypti	infB sequencing
PNG 02-7	Pantoea	negative	0	0
PNG 03-5	Pantoea	negative	0	0
PNG 06-1	Pantoea	positive	1	1	Pantoea agglomerans	WGS
PNG 06-2	Pantoea	positive	1	1	Pantoea agglomerans	WGS
PNG 09-2	Pantoea	negative	0	0	Pantoea eucalypti	WGS
PNG 97-1	Pantoea	negative	1	0	Pantoea agglomerans	Pagg PCR
PNG 97-2	Pantoea	negative	1	0	Pantoea agglomerans	Pagg PCR
PNG 99-5	Pantoea	negative	0	0	Pantoea eucalypti	infB sequencing
Ptg001	Pantoea	negative	1	0	Pantoea agglomerans	WGS
Ptg002-1	Pantoea	negative	1	0	Pantoea agglomerans	Pagg PCR
Ptg003	Pantoea	negative	1	0	Pantoea agglomerans	WGS
Ptg004	Pantoea	negative	1	0	Pantoea agglomerans	Pagg PCR
Ptg005	Pantoea	negative	1	0	Pantoea agglomerans	Pagg PCR
Ptg006	Pantoea	negative	1	0	Pantoea agglomerans	Pagg PCR
Ptg008	Pantoea	negative	1	0	Pantoea agglomerans	Pagg PCR
Ptg009	Pantoea	negative	1	0	Pantoea agglomerans	WGS
Ptg010	Pantoea	negative	0	0	Pantoea vagans	infB sequencing
Ptg011	Pantoea	negative	1	0	Pantoea agglomerans	Pagg PCR
Ptg012	Pantoea	negative	1	0	Pantoea agglomerans	WGS
Ptg013	Pantoea	negative	1	0	Pantoea agglomerans	WGS
Ptg016	Pantoea	negative	1	0	Pantoea agglomerans	WGS
Ptg017	Pantoea	negative	1	0	Pantoea agglomerans	Pagg PCR
Q1	Pantoea	negative	1	0	Pantoea agglomerans	Pagg PCR
Q89a	Pantoea	negative	1	0	Pantoea agglomerans	Pagg PCR
R58	Pantoea	negative	1	0	Pantoea agglomerans	Pagg PCR
R74c	Pantoea	negative	1	0	Pantoea agglomerans	Pagg PCR
T32b	Pantoea	positive	1	1	Pantoea agglomerans	Pagg PCR
T63c	Pantoea	negative	1	0	Pantoea agglomerans	Pagg PCR
T88c	Pantoea	positive	1	1	Pantoea agglomerans	WGS
