## Supplementary material for "Plasmids encode and can mobilize onion pathogenicity in *Pantoea agglomerans*": Table S3

### Sheet: Supplementary Table 2
Primer name	Primer sequence (5')	Annealing temperature / extension time	Polymerase	Amplicon size (bp)	Purpose	Reference
27F	AGAGTTTGATCMTGGCTCAG	50°C / 60 s	GoTaq Green (Promega)	1500	For Sanger sequencing 16S rRNA gene	Soergel et al. 2012
1492R	CGGTTACCTTGTTACGACTT
infB-01_F	ATYATGGGHCAYGTHGAYCA	55°C / 60 s	GoTaq Green (Promega)	1124	For Sanger sequencing infB gene (translation elongation factor 2 β-subunit)	Brady et al. 2008
infB-02_R	ACKGAGTARTAACGCAGATCCA
gyrB-07-F	GTVCGTTTCTGGCCVAG	55°C / 60 s	GoTaq Green (Promega)	688	For Sanger sequencing of gyrB gene (DNA gyrase β-subunit)	Brady et al. 2008
gyrB-08-R	CTTTACGRCGKGTCATWTCAC
1480F	GGCATCATCATCATGACCGA	50°C / 50 s	GoTaq Green (Promega)	782	For Sanger sequencing of gyrB gene (DNA gyrase β-subunit)	Bonasera et al. 2014
2242R	GTSGTTTCCCASAGCTG
PagR_210F	TCAGAGTTTACGTTGTGTTGAAG	55°C / 30 s	GoTaq Green (Promega)	416	Pantoea agglomerans-specific PCR primers	Shin et al. 2022
PagR_626R	GTGTGGCGTTATTCACTCCGAGC
PanHiVir_F	GTAATCAGCCGATTGTTAACCAG	50°C / 30 s	GoTaq Green (Promega)	206	For detection of HiVir in Pantoea species	This study
PanHiVir_R	CCAGAACTGAATGGTCGAAGA
pR6KT2G_F	GTCTTAAGCTCGGGCCCC	60°C / 120 s	GoTaq Green (Promega)	EV = 2826	For Sanger sequencing inserts in pR6KT2G - backbone	This study
pR6KT2G_R	GGGATATCAGCTGGATGGC
Out_hvrA_F	AGCGCCTTGAATGTTCTGGA	55°C / 60 s	GoTaq Green (Promega)	WT = 1878	For confirmation of hvrA gene deletion	This study
Out_hvrA_R	ACGAAATTGTTACGGGTGAAACT
copC_F	TGTGGTTCTGATGCAGTT	50°C / 30 s	GoTaq Green (Promega)	448	For detection and sequencing of copC gene in Pantoea agglomerans	This study
copC_R	AATAAAAGTCTGATCGTTC
pBS44 4672-F	GGCTTTACACTTTATGCTTCCG	65.0°C / 50 s	Q5 DNA Polymerase (New England Biolabs)	2265	Cloning kanamycin resistance cassette with flanking terminators	This study
pBS44 6936-R	TCAATCAGGATCCCCGGGTA
A1 CB1 pC LE-F	CTCGAGGTCGACGGTATCGATAAGCTTGATGGTAGCGGGAAAATGAAGAAAG	63.8 and 65.0°C / 45 s	OneTaq 2x Master Mix with Standard Buffer (New England Biolabs)	749	Version A construct; Cloning "Left End"; amplified using OneTaq	This study
A2 CB1 pC LE-R	ATTCGAGCCGGAAGCATAAAGTGTAAAGCCGCGGCCAGCCTGAAATCTG
A3 CB1 pC RE-F	TCGAGCTCGGTACCCGGGGATCCTGATTGAGCAGCTGCAGCTGTCGTAAT	64.0°C / 23 s	Q5 DNA Polymerase (New England Biolabs)	869	Version A construct; Cloning "Right End"	This study
A4 CB1 pC RE-R	AGTGGATCCCCCGGGCTGCAGGAATTCGATGCCCATTGGATGAGGATG
B1 CB1 pC LE-F	CTCGAGGTCGACGGTATCGATAAGCTTGATCTTATCCACATCTGTCCTGCA	72.0°C / 23 s	Q5 DNA Polymerase (New England Biolabs)	1053	Version B construct; Cloning "Left End"	This study
B2 CB1 pC LE-R	ATTCGAGCCGGAAGCATAAAGTGTAAAGCCTGGTGGTATTCACGGCCTTCT
B3 CB1 pC RE-F	TCGAGCTCGGTACCCGGGGATCCTGATTGAGTGGCGGTAAGTTAGTCTTG	58.0°C / 23 s	Q5 DNA Polymerase (New England Biolabs)	1064	Version B construct; Cloning "Right End"	This study
B4 CB1 pC RE-R	AGTGGATCCCCCGGGCTGCAGGAATTCGATGGCGAATGTTTTATGTATCA
A7 CB1 pC 103303 F	CCGACGATTAATCCATCGACAGAAG	67.6°C / 5.5 min	OneTaq 2x Master Mix with Standard Buffer (New England Biolabs)	2029 (CB1 WT) or 4698 (pCB1C-AKan)	Used to screen version A putative mutants	This study
A8 CB1 pC 105331 R	GAAGGGCGTTACACAGATTACGCAGT
B6 CB1 pC 116103 F	GCGGCAGAGAAATAAAAATGAGATC	64.7°C / 5.5 min	OneTaq 2x Master Mix with Standard Buffer (New England Biolabs)	5519 (CB1 WT) or 4697 (pCB1C-BKan)	Used to screen version B putative mutants	This study
B7 CB1 pC 121621 R	CGATAGATCCCTGAAAACGAACAGTA
ImpA F1	CCTGCACCTCTTACGTCTGAACA	56°C / 45 s	OneTaq 2x Master Mix with Standard Buffer (New England Biolabs)	476	Used to screen putative exconjugants in conjugation assays	This study
ImpA R2	CCGGTATGGATTGATTAAAGGACTG
CB1 3125-F	CCCGACAGGTTGAAATCCACAG	56°C / 45 s	OneTaq 2x Master Mix with Standard Buffer (New England Biolabs)	391	Used to screen putative exconjugants in conjugation assays	This study
CB1 3125-R	CAGCCGGTATCACAAGTTCCACT
Pagg 3283 R1	AGCATGAGCGCTTGCATGTAGT	60°C / 50 s	OneTaq 2x Master Mix with Standard Buffer (New England Biolabs)	461	Used to screen putative exconjugants in conjugation assays	This study
Pagg 3283 F1	GCTGAAGGGATTCAGACGGTTA
Synthesized DNA fragment for deletion of hvrA gene of P. agglomerans
AR1a_delhvrA	ACAAGTTTGTACAAAAAAGCAGGCTTCAAATTGTGACATCTCATATTTAGTACTCCCACTCTTATCACTTATTGATTACATGCAATGGCAATGGTGTATAAATTAAAAATAACAAAAGTGAAACATGGTATCCCTCTGTATTAAAAGATAAAAAAACGAAATTGACAATTATTTACATTATATTTAACAATTTGAAATATCAAATTGATTGAAGTAATTCCTGACAAGTAGCTATAAGTATTCCTTACCAAACATATGAGGCGGTATTGAGGTGGAGAAAAAGAGGGATTTATAAGTTTGAAAAACAATGCATCTTAAAGATGCAATCCATAATTTAAGAATAAGTACACCTTTCAGAGAAATGGTTGTTTTGCTTTCTCTTCAAATTTATGCGGACCT…
