## Supplementary material for "Plasmids encode and can mobilize onion pathogenicity in *Pantoea agglomerans*": Table S5

### Sheet: Supplementary Table 4
Strains	Dataset	Complete	Single	Duplicated	Fragmented	Missing	n_markers
20PA0047	enterobacterales_odb10	99.8	99.3	0.5	0	0.2	440
20ID0101	enterobacterales_odb10	99.6	99.1	0.5	0	0.4	440
20CO004	enterobacterales_odb10	99.3	99.1	0.2	0.2	0.5	440
21PA0045	enterobacterales_odb10	99.6	99.1	0.5	0	0.4	440
20UT132	enterobacterales_odb10	99.6	99.1	0.5	0	0.4	440
21TX0196	enterobacterales_odb10	99.6	99.1	0.5	0	0.4	440
20CO093	enterobacterales_odb10	99.5	99.3	0.2	0	0.5	440
20TX0132	enterobacterales_odb10	99.6	99.1	0.5	0	0.4	440
20TX0122	enterobacterales_odb10	99.6	99.1	0.5	0	0.4	440
20UT061	enterobacterales_odb10	99.6	99.1	0.5	0	0.4	440
20WA0189	enterobacterales_odb10	99.5	99.3	0.2	0	0.5	440
21WA0027	enterobacterales_odb10	99.7	99.5	0.2	0	0.3	440
CB1	enterobacterales_odb10	99.5	99.3	0.2	0	0.5	440
20PA0499	enterobacterales_odb10	99.8	99.3	0.5	0	0.2	440
21CA0219	enterobacterales_odb10	99.6	99.1	0.5	0	0.4	440
20ID0049	enterobacterales_odb10	99.5	99.3	0.2	0	0.5	440
21CO122	enterobacterales_odb10	99.6	99.1	0.5	0	0.4	440
PNG 06-1	enterobacterales_odb10	99.6	99.1	0.5	0	0.4	440
PNG 06-2	enterobacterales_odb10	99.6	99.1	0.5	0	0.4	440
20CA0026	enterobacterales_odb10	99.6	99.1	0.5	0	0.4	440
21WA0054	enterobacterales_odb10	99.5	99.3	0.2	0	0.5	440
AJ2b	enterobacterales_odb10	99.6	99.1	0.5	0	0.4	440
Ptg013	enterobacterales_odb10	99.5	99.3	0.2	0	0.5	440
20CO076	enterobacterales_odb10	99.5	99.3	0.2	0	0.5	440
20GA0400	enterobacterales_odb10	99.6	99.1	0.5	0	0.4	440
20PA0025	enterobacterales_odb10	99.6	99.1	0.5	0	0.4	440
BCC383	enterobacterales_odb10	99.5	99.3	0.2	0	0.5	440
20ID0192	enterobacterales_odb10	99.6	99.1	0.5	0	0.4	440
20OR0062	enterobacterales_odb10	99.4	98.9	0.5	0.2	0.4	440
20CA0153	enterobacterales_odb10	99.5	99.3	0.2	0	0.5	440
20TX0031	enterobacterales_odb10	99.6	99.1	0.5	0	0.4	440
Ptg003	enterobacterales_odb10	99.5	99.3	0.2	0	0.5	440
09-63_1A	enterobacterales_odb10	99.6	99.1	0.5	0	0.4	440
20ID0121	enterobacterales_odb10	99.5	99.3	0.2	0	0.5	440
20GA0021	enterobacterales_odb10	99.6	99.1	0.5	0	0.4	440
Ptg001	enterobacterales_odb10	99.5	99.3	0.2	0	0.5	440
20GA0109	enterobacterales_odb10	99.6	99.1	0.5	0	0.4	440
20PA0330	enterobacterales_odb10	99.6	99.1	0.5	0	0.4	440
BD1274-3	enterobacterales_odb10	99.6	99.1	0.5	0	0.4	440
21UT177	enterobacterales_odb10	99.5	99.3	0.2	0	0.5	440
SUH1	enterobacterales_odb10	99.6	99.1	0.5	0	0.4	440
PNG 01-1	enterobacterales_odb10	99.6	99.1	0.5	0	0.4	440
LMG 2596	enterobacterales_odb10	99.6	99.1	0.5	0	0.4	440
21NY0094	enterobacterales_odb10	99.6	99.1	0.5	0	0.4	440
21NY0253	enterobacterales_odb10	99.6	99.1	0.5	0	0.4	440
20GA0030	enterobacterales_odb10	99.6	99.1	0.5	0	0.4	440
20UT001	enterobacterales_odb10	99.6	99.1	0.5	0	0.4	440
20NY0317	enterobacterales_odb10	99.6	99.1	0.5	0	0.4	440
20OR0051	enterobacterales_odb10	99.5	99.3	0.2	0	0.5	440
21ID0185	enterobacterales_odb10	99.6	99.1	0.5	0	0.4	440
20WA0256	enterobacterales_odb10	99.5	99.3	0.2	0	0.5	440
21TX0002	enterobacterales_odb10	99.5	99.3	0.2	0	0.5	440
20WA0188	enterobacterales_odb10	99.6	99.1	0.5	0	0.4	440
CV158	enterobacterales_odb10	99.6	99.1	0.5	0	0.4	440
20NY0155	enterobacterales_odb10	99.5	99.3	0.2	0	0.5	440
20PA0287	enterobacterales_odb10	99.6	99.1	0.5	0	0.4	440
21CO001	enterobacterales_odb10	99.5	99.3	0.2	0	0.5	440
20TX0124	enterobacterales_odb10	99.6	99.1	0.5	0	0.4	440
20CA0041	enterobacterales_odb10	99.6	99.1	0.5	0	0.4	440
BH6c	enterobacterales_odb10	99.6	99.1	0.5	0	0.4	440
20CO064	enterobacterales_odb10	99.3	99.1	0.2	0.2	0.5	440
21ID0148	enterobacterales_odb10	99.5	99.3	0.2	0	0.5	440
T88c	enterobacterales_odb10	99.6	99.1	0.5	0	0.4	440
21OR0142	enterobacterales_odb10	99.6	99.1	0.5	0	0.4	440
20UT005	enterobacterales_odb10	99.5	99.3	0.2	0	0.5	440
20CA0147	enterobacterales_odb10	99.5	99.3	0.2	0	0.5	440
20UT007	enterobacterales_odb10	99.5	99.3	0.2	0	0.5	440
Ptg012	enterobacterales_odb10	99.4	98.9	0.5	0.2	0.4	440
Ptg009	enterobacterales_odb10	99.8	99.3	0.5	0	0.2	440
21CA0223	enterobacterales_odb10	99.5	99.3	0.2	0	0.5	440
20CA0031	enterobacterales_odb10	99.4	98.9	0.5	0.2	0.4	440
21UT179	enterobacterales_odb10	99.6	99.1	0.5	0	0.4	440
21WA0051	enterobacterales_odb10	99.5	99.3	0.2	0	0.5	440
11-85	enterobacterales_odb10	99.6	99.1	0.5	0	0.4	440
20ID0094	enterobacterales_odb10	99.5	99.3	0.2	0	0.5	440
21GA0608	enterobacterales_odb10	99.6	99.1	0.5	0	0.4	440
Ptg016	enterobacterales_odb10	99.5	99.3	0.2	0	0.5	440
AR5	enterobacterales_odb10	99.6	99.1	0.5	0	0.4	440
AR1a	enterobacterales_odb10	99.6	99.1	0.5	0	0.4	440
20TX0125	enterobacterales_odb10	99.6	99.1	0.5	0	0.4	440
20UT092	enterobacterales_odb10	99.6	99.1	0.5	0	0.4	440
