## Supplementary material for "Plasmids encode and can mobilize onion pathogenicity in *Pantoea agglomerans*": Table S6

### Sheet: Supplementary Table 5
Strain name	Source	Year	County (state/province/city)	Genbank Accession	Sequencing
09-63 1A	Onion	2009	USA (Pennsylvania)	JBBJSL000000000	WGS (closed)
11-85	Onion	2011	USA (Pennsylvania)	JBBJSK000000000	WGS (draft)
20CA0026	Onion	2020	USA (California)	JBBJSJ000000000	WGS (draft)
20CA0031	Onion	2020	USA (California)	JBBJSI000000000	WGS (draft)
20CA0041	Onion	2020	USA (California)	JBBJSH000000000	WGS (draft)
20CA0147	Onion	2020	USA (California)	JBBJSG000000000	WGS (draft)
20CA0153	Onion	2020	USA (California)	JBBJSF000000000	WGS (draft)
20CO004	Onion	2020	USA (Colorado)	JBBJSE000000000	WGS (draft)
20CO064	Onion	2020	USA (Colorado)	JBBJSD000000000	WGS (draft)
20CO076	Onion	2020	USA (Colorado)	JBBJSC000000000	WGS (closed)
20CO093	Onion	2020	USA (Colorado)	JBBJSB000000000	WGS (draft)
20GA0021	Onion	2020	USA (Georgia)	JBBJSA000000000	WGS (draft)
20GA0030	Onion	2020	USA (Georgia)	JBBJRZ000000000	WGS (draft)
20GA0109	Carolina geranium in onion field	2020	USA (Georgia)	JBBJRY000000000	WGS (closed)
20GA0400	Onion	2020	USA (Georgia)	JBBJRX000000000	WGS (draft)
20ID0049	Onion	2020	USA (Idaho)	JBBJRW000000000	WGS (draft)
20ID0094	Onion	2020	USA (Idaho)	JBBJRV000000000	WGS (draft)
20ID0101	Onion	2020	USA (Idaho)	JBBJRU000000000	WGS (draft)
20ID0121	Onion	2020	USA (Idaho)	JBBJRT000000000	WGS (draft)
20ID0192	Onion	2020	USA (Idaho)	JBBJRS000000000	WGS (draft)
20NY0155	Onion	2020	USA (New York)	JBBJRR000000000	WGS (draft)
20NY0317	Onion	2020	USA (New York)	JBBJRQ000000000	WGS (draft)
20OR0051	Onion	2020	USA (Oregon)	JBBJRP000000000	WGS (draft)
20OR0062	Onion	2020	USA (Oregon)	JBBJRO000000000	WGS (draft)
20PA0025	Onion	2020	USA (Pennsylvania)	JBBJRN000000000	WGS (draft)
20PA0047	Onion	2020	USA (Pennsylvania)	JBBJRM000000000	WGS (draft)
20PA0287	Onion	2020	USA (Pennsylvania)	JBBJRL000000000	WGS (draft)
20PA0330	Onion	2020	USA (Pennsylvania)	JBBJRK000000000	WGS (draft)
20PA0499	Onion	2020	USA (Pennsylvania)	JBBJRJ000000000	WGS (draft)
20TX0031	Onion	2020	USA (Texas)	JBBJRI000000000	WGS (draft)
20TX0122	Onion	2020	USA (Texas)	JBBJRH000000000	WGS (draft)
20TX0124	Onion	2020	USA (Texas)	JBBJRG000000000	WGS (draft)
20TX0125	Onion	2020	USA (Texas)	JBBJRF000000000	WGS (draft)
20TX0132	Onion	2020	USA (Texas)	JBBJRE000000000	WGS (draft)
20UT001	Onion	2020	USA (Utah)	JBBJRD000000000	WGS (closed)
20UT005	Onion	2020	USA (Utah)	JBBJRC000000000	WGS (draft)
20UT007	Onion	2020	USA (Utah)	JBBJRB000000000	WGS (draft)
20UT061	Onion	2020	USA (Utah)	JBBJRA000000000	WGS (draft)
20UT092	Onion	2020	USA (Utah)	JBBJQZ000000000	WGS (draft)
20UT132	Onion	2020	USA (Utah)	JBBJQY000000000	WGS (draft)
20WA0188	Onion	2020	USA (Washington)	JBBJQX000000000	WGS (draft)
20WA0189	Onion	2020	USA (Washington)	JBBJQW000000000	WGS (draft)
20WA0256	Onion	2020	USA (Washington)	JBBJQV000000000	WGS (draft)
21CA0219	Onion	2021	USA (California)	JBBJQU000000000	WGS (draft)
21CA0223	Onion	2021	USA (California)	JBBJQT000000000	WGS (draft)
21CO001	Onion	2021	USA (Colorado)	JBBJQS000000000	WGS (draft)
21CO122	Onion	2021	USA (Colorado)	JBBJQR000000000	WGS (draft)
21GA0608	Onion	2021	USA (Georgia)	JBBJQQ000000000	WGS (draft)
21ID0148	Onion	2021	USA (Idaho)	JBBJQP000000000	WGS (draft)
21ID0185	Onion	2021	USA (Idaho)	JBBJQO000000000	WGS (draft)
21NY0094	Onion	2021	USA (New York)	JBBJQN000000000	WGS (draft)
21NY0253	Onion	2021	USA (New York)	JBBJQM000000000	WGS (draft)
21OR0142	Onion	2021	USA (Oregon)	JBBJQL000000000	WGS (draft)
21PA0045	Onion	2021	USA (Pennsylvania)	JBBJQK000000000	WGS (draft)
21TX0002	Onion	2021	USA (Texas)	JBBJQJ000000000	WGS (draft)
21TX0196	Onion	2021	USA (Texas)	JBBJQI000000000	WGS (draft)
21UT177	Onion	2021	USA (Utah)	JBBJQH000000000	WGS (draft)
21UT179	Onion	2021	USA (Utah)	JBBJQG000000000	WGS (draft)
21WA0027	Onion	2021	USA (Washington)	JBBJQF000000000	WGS (draft)
21WA0051	Onion	2021	USA (Washington)	JBBJQE000000000	WGS (draft)
21WA0054	Onion	2021	USA (Washington)	JBBJQD000000000	WGS (draft)
AJ2b	Onion	2013	USA (New York)	GCA_031891025.1	WGS (closed)
AR1a	Onion	2015	USA (Oregon)	GCA_017474165.1	WGS (closed)
AR24	Onion	2015	USA (Oregon)	GCA_031890525.1	WGS (closed)
AR5	Onion	2015	USA (Oregon)	GCA_031890505.1	WGS (closed)
AR8b	Onion	2015	USA (Oregon)	GCA_031890205.1	WGS (closed)
BCC0383	Eucalyptus	2004	Uruguay	JBBJQC000000000	WGS (draft)
BD1274-3	Allium cepa seeds	2014	South Africa	JBBJQB000000000	WGS (draft)
BH6c	Onion	2016	USA (New York)	GCA_031890185.1	WGS (closed)
CB1	Onion	2018	USA (New York)	GCA_029016125.1	WGS (closed)
CV158	Onion	2020	USA (Oregon)	JBBJQA000000000	WGS (draft)
FC61912-B	environmental water sample from near onion field	2012	USA (New York)	GCA_031889865.1	WGS (closed)
J22c	Onion	2011	USA (New York)	T.B.D.	WGS (closed)
LMG 2596	Onion	1977	South Africa	JBBJPZ000000000	WGS (draft)
MMD61212-C	environmental water sample from near onion field	2012	USA (New York)	GCA_031889605.1	WGS (closed)
PNG 01-1	Onion	2001	USA (Georgia)	JBBJPY000000000	WGS (draft)
PNG 06-1	Onion	2006	USA (Georgia)	JBBJPX000000000	WGS (draft)
PNG 06-2	Onion	2006	USA (Georgia)	JBBJPW000000000	WGS (closed)
Ptg001	Onion	2008	USA (Nevada)	JBBJPV000000000	WGS (closed)
Ptg003	Onion	2008	USA (Nevada)	JBBJPU000000000	WGS (draft)
Ptg009	Onion	2011	USA (Washington)	JBBJPT000000000	WGS (draft)
Ptg012	Onion	2015	USA (Oregon)	JBBJPS000000000	WGS (draft)
Ptg013	Onion	2015	USA (Oregon)	JBBJPR000000000	WGS (draft)
Ptg016	Onion	2010	USA (Washington)	JBBJPQ000000000	WGS (draft)
ROTS050421	wild Rubus sp. plant	2021	USA (New York)	GCA_031889005.1	WGS (closed)
SUH1	Onion	1977	South Africa	GCA_031888365.1	WGS (closed)
T88c	Onion	2012	USA (New York)	GCA_031887785.1	WGS (closed)
B46	Onion	2011	USA (New York)	N/A	gyrB
B72	Onion	2011	USA (New York)	N/A	gyrB
J79a	Onion	2011	USA (New York)	N/A	gyrB
K67	Onion	2011	USA (New York)	N/A	gyrB
M52	Onion	2011	USA (New York)	N/A	gyrB
20CA0027	Onion	2020	USA (California)	N/A	gyrB
20CA0028	Onion	2020	USA (California)	N/A	gyrB
20CA0032	Onion	2020	USA (California)	N/A	gyrB
20GA0074	Onion	2020	USA (Georgia)	N/A	gyrB
20GA0174	Onion	2020	USA (Georgia)	N/A	gyrB
20PA0032	Onion	2020	USA (Pennsylvania)	N/A	gyrB
20PA0040	Onion	2020	USA (Pennsylvania)	N/A	gyrB
20PA0059	Onion	2020	USA (Pennsylvania)	N/A	gyrB
20PA0079	Onion	2020	USA (Pennsylvania)	N/A	gyrB
20PA0107	Onion	2020	USA (Pennsylvania)	N/A	gyrB
20PA0113	Onion	2020	USA (Pennsylvania)	N/A	gyrB
20PA0120	Onion	2020	USA (Pennsylvania)	N/A	gyrB
20PA0128	Onion	2020	USA (Pennsylvania)	N/A	gyrB
20TX0049	Onion	2020	USA (Texas)	N/A	gyrB
20WA0045	Onion	2020	USA (Washington)	N/A	gyrB
20WA0180	Onion	2020	USA (Washington)	N/A	gyrB
20WA0204	Onion	2020	USA (Washington)	N/A	gyrB
21GA0407	Onion	2021	USA (Georgia)	N/A	gyrB
21GA0423	Onion	2021	USA (Georgia)	N/A	gyrB
21GA0545	Onion	2021	USA (Georgia)	N/A	gyrB
21GA0613	Onion	2021	USA (Georgia)	N/A	gyrB
21PA0011	Onion	2021	USA (Pennsylvania)	N/A	gyrB
21PA0014	Onion	2021	USA (Pennsylvania)	N/A	gyrB
21PA0050	Onion	2021	USA (Pennsylvania)	N/A	gyrB
21PA0051	Onion	2021	USA (Pennsylvania)	N/A	gyrB
21PA0068	Onion	2021	USA (Pennsylvania)	N/A	gyrB
21PA0116	Onion	2021	USA (Pennsylvania)	N/A	gyrB
21UT146	Onion	2021	USA (Pennsylvania)	N/A	gyrB
21UT154	Onion	2021	USA (Utah)	N/A	gyrB
21UT155	Onion	2021	USA (Utah)	N/A	gyrB
21UT160	Onion	2021	USA (Utah)	N/A	gyrB
21UT172	Onion	2021	USA (Utah)	N/A	gyrB
T32b	Onion	2011	USA (New York)	N/A	gyrB
