## Supplementary material for "Plasmids encode and can mobilize onion pathogenicity in *Pantoea agglomerans*": Table S7

### Sheet: Supplementary Table 6
Strain name	Source	Year	County (state/province/city)	GenBank Accession
3	Triticum aestivum (wheat) seed	2011	Canada (Saskatoon)	GCA_001597625.1
4	wheat seed	2012	Canada (Saskatoon)	GCA_001597625.1
190	soil	2005	South Korea	GCA_000731125.1
4188	Beta vulgaris (beet)	1990	USA (New York)	GCA_001662025.2
824-1	Gypsophila paniculata (baby's breath)	1990	USA (New York)	GCA_001661985.2
A2	Triticum aestivum (wheat)	2017	Germany	GCA_010667965.1
AB378	Red Topaz apple blossom isolate, no conventional pesticide treatment used	2021	Switzerland	GCA_026625085.1
ASB05	cherry	2015	USA (CA, Albany)	GCA_009762725.1
B1	Triticum aestivum (wheat)	2017	Germany	GCA_003258435.1
B3	Triticum aestivum (wheat)	2017	Germany	GCA_004793995.1
BAV2934	Precipitation	2013	USA (Virginia)	GCA_009765475.1
BD1212	Allium cepa (onion) seeds	2014	South Africa	GCA_003369485.1
Bl3	Humulus lupulus (hops)	2017	USA (New Hampshire)	GCA_004793995.1
C1	Lettuce phyllosphere	2016	Italy	GCA_009759885.1
C410P1	Lettuce	2015	China (Anhui)	GCA_001709315.1
CCNPK873	Maize, xylem sap	2019	China (Jilin)	GCA_023614195.1
CFBP13505	Raphanus sativus (radish) seed	2014	France	GCA_005233495.1
CFBP13516	Raphanus sativus var. Flamboyant 5 (radish) seed	2014	France	GCA_005233795.1
CFBP13532	Raphanus sativus var. Flamboyant 5 (radish) seed	2013	France	GCA_005233805.1
CFBP13566	Raphanus sativus (radish) seed	2014	France	GCA_014839265.1
CFBP13569	Raphanus sativus (radish) seed	2015	France	GCA_014839115.1
CFBP13583	Phaseolus vulgaris (common bean) seed	2016	France	GCA_014839545.1
CFBP13593	Phaseolus vulgaris (common bean) seed	2016	France	GCA_014839525.1
CFBP13600	Phaseolus vulgaris (common bean) seed	2016	France	GCA_014842695.1
CFBP13616	Phaseolus vulgaris (common bean) seed	2016	France	GCA_014839425.1
CFBP13709	Brassica napus (oilseed rape) seed	2017	France	GCA_014839325.1
CFBP13731	Brassica napus (oilseed rape) seed	2017	France	GCA_014839315.1
CFBP8756	Brassica napus (oilseed rape) seed	2017	France	GCA_014839205.1
CFBP8774	Brassica napus (oilseed rape) seed	2017	France	GCA_014841465.1
CFBP8783	Raphanus sativus (radish) flower	2016	France	GCA_014839175.1
CFBP8784	Raphanus sativus (radish) flower	2016	France	GCA_014839125.1
CFBP8785	Raphanus sativus (radish) flower	2016	France	GCA_014839085.1
CFBP8786	Raphanus sativus (radish) seed	2016	France	GCA_014839015.1
CFBP8791	Raphanus sativus (radish) seed	2016	France	GCA_014838905.1
CFBP8792	Raphanus sativus (radish) seed	2016	France	GCA_014838975.1
CFBP8800	Raphanus sativus (radish) seed	2016	France	GCA_014838815.1
CFSAN047153	leaf from rome apple	2015	USA (New York)	GCA_004136415.1
CFSAN047154	leaf from rome apple	2015	USA (New York)	GCA_004117135.1
CHTF15	diseased walnut tree leaf	2022	China (Baoding)	GCA_024799805.1
CPHN 2	plant nodule	2016	India	GCA_023676805.1
DAPP-PG734	Olive knot caused by P. savastanoi	2008	Italy (Bari)	GCA_943184895.1
DBM3797	Humulus lupulus fresh green hop cones	2020	Czech Republic (Steknik)	GCA_020783495.1
DOAB1048	wheat leaves showing bacterial streak	2017	Canada (Alberta)	GCA_013201565.1
E325	Malus domestica (apple) plant matter	1994	USA (Washington)	GCA_014353865.1
E325-699	Malus domestica (apple) plant matter	1994	USA (Washington)	GCA_014353845.1
E325-705	Malus domestica (apple) plant matter	1994	USA (Washington)	GCA_014353835.1
E325-750	Malus domestica (apple) plant matter	1994	USA (Washington)	GCA_014353995.1
E325-754	Malus domestica (apple) plant matter	1994	USA (Washington)	GCA_014353955.1
E325-ad1	Malus domestica (apple) plant matter	1994	USA (Washington)	GCA_014353935.1
E325-ad2	Malus domestica (apple) plant matter	1994	USA (Washington)	GCA_014354005.1
Eh318	Stem from an asymptomatic apple		USA (New York)	GCA_000687245.1
ES418	soil	2008	USA (Cambridge)	GCA_004344785.1
FDAARGOS 1447/DSM3493	knee laceration	before 1985	Germany (Braunschweig)	GCA_019048385.1
FJII-L5-SW-P2	ISS environmental surface	2015	USA (International Space Station)	GCA_013403235.1
GB1	Populus (poplar) endophyte	2009	Belgium: Gent	GCA_000952095.1
ICMP1087	apple fire blight samples	2005	New Zealand: Canterbury	GCA_023508185.1
JM1	soil contaminated by antibiotics	2014	Slovakia (Slovenska Lupca)	GCA_002222515.1
K1	Baechu kimchi	2017	South Korea	GCA_007050955.1
KM1	Baechu kimchi	2017	South Korea	GCA_012241415.1
L15	Hypericum perphoratum (St John's-wort) phyllosphere	2010	Poland	GCA_003860325.1
LMAE-2	Sediment seabed next to discharge of tannery	2010	Chile (Puerto Montt)	GCA_000814075.1
MM2021_7	soil next to river	2019	Denmark (Aarhus)	GCA_017348995.1
MP2	Termites	2009	South Africa	GCA_000757415.2
NC	Arachis hypogaea (peanut)	2014	China (Nan Chang)	GCA_015711555.1
P5	soil, farm land, desert	1998	Iran	GCA_002157425.2
Pa17-1	Pyrus communis (pear), plant matter	1997	Canada (Ontario)	GCA_014354235.1
Pa17-5	Pyrus communis (pear), plant matter	1997	Canada (Ontario)	GCA_014354165.1
Pa21-13	Pyrus communis (pear), plant matter	1997	Canada (Ontario)	GCA_014354155.1
Pa21-15	Pyrus communis (pear), plant matter	1997	Canada (Ontario)	GCA_014354065.1
Pa21-3	Pyrus communis (pear), plant matter	1997	Canada (Ontario)	GCA_014354135.1
Pa21-5	Pyrus communis (pear), plant matter	1997	Canada (Ontario)	GCA_014354145.1
Pa31-3	Malus domestica (apple) plant matter	1997	Canada (Ontario)	GCA_014353705.1
Pa31-4	Malus domestica (apple) plant matter	1997	Canada (Ontario)	GCA_014354045.1
Pa39-1	Sorbus aucuparia (rowan) plant matter	1997	Canada (Ontario)	GCA_014353745.1
Pa39-14	Malus (apple), plant matter	1997	Canada (Ontario)	GCA_014354055.1
Pa39-21	Crategus cuneata (hawthorn)	1997	Canada (Ontario)	GCA_014354035.1
Pa39-23	Sorbus aucuparia (rowan) plant matter	1997	Canada (Ontario)	GCA_014353945.1
Pa39-27	Crategus monogyna (hawthorn) plant matter	1997	Canada (Ontario)	GCA_014353895.1
Pa39-3	Malus (apple) plant matter	1997	Canada (Ontario)	GCA_014353815.1
Pa39-5	Malus (apple) plant matter	1997	Canada (Ontario)	GCA_014353755.1
Pa39-7	Sorbus aucuparia (rowan) plant matter	1997	Canada (Ontario)	GCA_014353795.1
Pa58	Fungal perithecium	2021	China (JiangSu)	GCA_022966105.1
PSV1-7	Pea field soil	2017	Canada (Saskatoon)	GCA_021609925.1
R1	Triticum aestivum (wheat)	2017	Germany	GCA_010667995.1
R5	Triticum aestivum (wheat)	2017	Germany	GCA_010667945.1
R6	Lactuca serriola (wild lettuce) root	2019	South Africa (Bellville)	GCA_015025115.1
RIT273	Willow (Salix species)	2013	USA (NewYork, Geneva)	GCA_000627115.1
RIT710	Fungi	2019	USA (New York)	GCA_009668105.1
RIT-PI-T	Toxicodendron radicans (posion ivy)	2018	USA (New York, Wheatland)	GCA_025642955.1
RSO7	Rhizosphere of spartina maritima (small cordgrass)	2014	Spain	GCA_905332865.1
T1	Triticum aestivum (wheat)	2018	Turkey	GCA_010667925.1
T2	Triticum aestivum (wheat)	2018	Turkey	GCA_010667845.1
T3	Triticum aestivum (wheat)	2018	Turkey	GCA_010667855.1
T4	Triticum aestivum (wheat)	2018	Turkey	GCA_010667895.1
T5	Triticum aestivum (wheat)	2018	Turkey	GCA_010667865.1
T6	Triticum aestivum (wheat)	2018	Turkey	GCA_010667775.1
TH81	boreal forest soil (10 cm depth)	2017	USA (Alaska, Fairbanks)	GCA_003704305.1
Tx10	Human, sputum from a cystic fibrosis patient	2011	USA (Texas, Houston)	GCA_000475055.1
UAEU18	soil	2019	UAE (Ras Al Khaimah)	GCA_010523255.1
ZJU23	Fungal perithecium	2016	China (Anhui)	GCA_021559955.1
