## Supplementary material for "Plasmids encode and can mobilize onion pathogenicity in *Pantoea agglomerans*": Table S8

### Sheet: Supplementary Table 7
Species	Strain number	Gene	GenBank accession
Pantoea allii	LMG24248	gyrB	GCA_002307475.1
Pantoea ananatis	LMG2665	gyrB	GCA_000710035.2
Pantoea ananatis	LMG20103	gyrB	GCA_000025405.2
Pantoea anthophila	LMG2558	gyrB	GCA_006494375.1
Pantoea conspicua	LMG24534	gyrB	GCA_002095315.1
Pantoea cypripedii	LMG2657	gyrB	GCA_002095535.1
Pantoea deleyi	LMG24200	gyrB	GCA_022647325.1
Pantoea dispersa	LMG2603	gyrB	GCA_019890955.1
Pantoea eucalypti	LMG24197	gyrB	GCA_009646115.1
Pantoea eucrina	LMG5346	gyrB	GCA_002095385.1
Pantoea rodasii	LMG26273	gyrB	GCA_002095465.1
Pantoea rwandensis	LMG26275	gyrB	GCA_002095475.1
Pantoea wallisii	LMG26277	gyrB	GCA_002095485.1
Pantoea septica	LMG5345	gyrB	GCA_002095575.1
Pantoea stewartii subsp. indologenes	LMG2632	gyrB	GCA_000757405.2
Pantoea stewartii subsp. stewartii	DC283	gyrB	GCA_002082215.1
Pantoea vagans	LMG24199	gyrB	GCA_004792415.1
Pantoea vagans	FBS135	gyrB	GCA_003203695.1
Tatumella ptyseos	ATCC33301	gyrB	GCA_000439895.1
