## Supplementary material for "Plasmids encode and can mobilize onion pathogenicity in *Pantoea agglomerans*": Table S9

### Sheet: Supplementary Table 8
Strainsa	Phylogroupb	HiVirc	altd	cope	arsf	silg	Hrp1-T3SSh	Pantocin Ai	PNP3j	Herbicolin Ik
3	1	-	-	-	-	-	-	-	-	-
4	1	-	-	-	-	-	-	-	+	+
11.85	2	-	+	-	-	-	-	-	-	-
190	1	-	-	-	-	-	-	-	-	-
4188	2	-	-	-	-	-	+	-	-	-
09-63 1A	2	+	+	+	+	-	-	+	-	-
20CA0026	2	+	+	+	+	-	-	+	-	-
20CA0031	2	+	+	+	+	-	-	+	-	-
20CA0041	2	+	+	+	+	-	-	+	-	-
20CA0147	1	-	-	-	-	-	-	-	-	-
20CA0153	1	-	+	-	+	-	-	-	-	-
20CO004	1	-	+	-	-	-	-	-	-	-
20CO064	1	-	+	-	-	-	-	-	-	-
20CO076	1	-	+	+	-	-	-	-	-	-
20CO093	1	-	+	-	-	-	-	-	-	-
20GA0021	2	+	+	+	+	-	-	-	-	-
20GA0030	2	-	+	-	+	-	-	-	-	-
20GA0109	2	+	-	-	-	-	-	+	-	-
20GA0400	2	+	+	+	+	-	-	+	-	-
20ID0049	1	-	+	-	-	-	-	-	-	-
20ID0094	1	-	+	-	-	-	-	-	-	-
20ID0101	2	-	+	+	+	+	-	-	-	-
20ID0121	1	-	+	+	+	-	-	-	-	-
20ID0192	2	-	+	+	+	+	-	-	-	-
20NY0155	1	-	+	+	+	-	-	-	-	-
20NY0317	2	-	+	+	+	-	-	-	-	-
20OR0051	1	-	+	-	-	-	-	-	-	-
20OR0062	2	-	+	-	-	-	-	-	-	-
20PA0025	2	+	+	+	+	-	-	+	-	-
20PA0047	2	-	+	-	-	-	-	-	-	-
20PA0287	2	-	+	+	+	-	-	-	-	-
20PA0330	2	+	+	-	+	-	-	-	-	-
20PA0499	2	-	+	+	+	+	-	-	-	-
20TX0031	2	-	+	-	-	-	-	-	-	-
20TX0122	2	+	+	+	+	-	-	+	-	-
20TX0124	2	+	+	+	+	-	-	+	-	-
20TX0125	2	+	+	+	+	-	-	+	-	-
20TX0132	2	-	+	+	+	-	-	-	-	-
20UT001	2	-	+	+	+	+	-	+	-	-
20UT005	1	-	-	-	-	-	-	-	-	-
20UT007	1	-	+	-	+	-	-	-	-	-
20UT061	2	+	+	+	+	-	-	+	-	-
20UT092	2	-	+	-	-	-	-	-	-	-
20UT132	2	+	+	-	-	-	-	-	-	-
20WA0188	2	+	+	+	+	-	-	+	-	-
20WA0189	1	-	+	+	+	-	-	-	-	-
20WA0256	1	-	-	-	-	-	-	-	-	-
21CA0219	2	-	+	+	+	-	-	-	-	-
21CA0223	2	+	+	-	+	-	-	-	-	-
21CO001	1	-	+	+	+	+	-	-	-	-
21CO122	2	-	+	-	-	-	-	-	-	-
21GA0608	2	+	+	+	+	-	-	+	-	-
21ID0148	1	-	+	-	-	-	-	-	-	-
21ID0185	1	-	+	-	-	-	-	-	-	-
21NY0094	2	-	+	+	+	+	-	-	-	-
21NY0253	2	+	+	-	+	-	-	-	-	-
21OR0142	2	-	+	-	+	-	-	-	-	-
21PA0045	2	+	+	+	+	-	-	+	-	-
21TX0002	1	-	+	-	-	-	-	-	-	-
21TX0196	2	-	+	+	+	-	-	-	-	-
21UT177	1	-	+	-	-	-	-	-	-	-
21UT179	2	+	+	+	+	-	-	+	-	-
21WA0027	2	-	+	+	+	+	-	-	-	-
21WA0051	1	-	-	-	-	-	-	-	-	-
21WA0054	1	-	-	-	-	-	-	-	-	-
824-1	1	-	+	-	+	-	+	-	-	-
A2	1	-	-	-	+	-	-	-	-	-
AB378	1	-	-	-	-	-	-	-	-	-
AJ2b	2	+	+	-	+	-	-	-	-	-
AR1a	2	+	+	+	+	-	-	-	-	-
AR5	2	+	+	+	+	-	-	+	-	-
ASB05	1	-	-	-	-	-	-	-	-	-
B1	1	-	-	-	+	-	-	-	-	-
B3	1	-	-	-	+	-	-	-	-	-
BAV2934	1	-	-	-	-	-	+	-	-	-
BCC0383	1	-	-	-	-	-	-	-	+	-
BD1212	2	-	+	-	+	-	-	-	-	-
BD1274-3	2	+	+	+	+	-	-	+	-	-
BH6c	2	+	+	+	+	+	-	-	-	-
Bl3	1	-	-	-	-	-	-	-	-	-
C1	1	-	-	+	+	+	-	-	-	-
C410P1	2	-	-	-	-	-	-	-	-	+
CB1	2	+	+	-	+	-	-	-	-	-
CCNPK873	1	-	-	-	-	-	-	-	-	-
CFBP13505	2	-	-	-	+	-	-	-	-	-
CFBP13516	2	-	+	-	+	-	-	-	-	-
CFBP13532	2	-	-	-	+	-	-	-	-	-
CFBP13566	1	-	-	-	-	-	-	-	-	-
CFBP13569	1	-	-	-	-	-	-	-	-	-
CFBP13583	1	-	-	-	-	-	-	-	-	-
CFBP13593	2	-	-	-	-	-	-	-	-	-
CFBP13600	1	-	-	+	+	+	-	-	-	-
CFBP13616	1	-	-	-	-	-	-	-	-	-
CFBP13709	1	-	-	-	-	-	-	-	-	-
CFBP13731	2	-	+	-	+	-	-	-	-	-
CFBP8756	2	-	+	-	+	-	-	-	-	-
CFBP8774	1	-	+	-	-	-	-	-	-	-
CFBP8783	1	-	-	-	-	-	-	-	-	-
CFBP8784	1	-	-	-	-	-	-	-	-	-
CFBP8785	n/a	-	+	-	+	-	-	-	-	-
CFBP8786	2	-	-	-	+	-	-	-	-	-
CFBP8791	2	-	-	-	+	-	-	-	-	-
CFBP8792	1	-	-	-	-	-	-	-	-	-
CFBP8800	1	-	-	-	-	-	-	-	-	-
CFSAN047153	1	-	-	-	-	-	-	-	-	-
CFSAN047154	1	-	-	-	-	-	-	-	-	-
CHTF15	1	-	-	+	+	-	-	-	-	-
CPHN2	2	-	-	-	-	-	-	-	-	-
CV158	2	-	+	+	+	+	-	-	-	-
DAPP-PG734	2	-	-	-	-	-	+	-	-	+
DBM3797	1	-	-	-	-	-	-	-	-	-
DOAB1048	1	-	-	-	+	-	-	-	-	-
DSM3493T	1	-	-	-	-	-	-	-	-	-
E325	1	-	-	-	-	-	-	-	-	-
E325-699	1	-	-	-	-	-	-	-	-	-
E325-705	1	-	-	-	-	-	-	-	-	-
E325-750	1	-	-	-	-	-	-	-	-	-
E325-754	1	-	-	-	-	-	-	-	-	-
E325-ad1	1	-	-	-	-	-	-	-	-	-
E325-ad2	1	-	-	-	-	-	-	-	-	-
Eh318	1	-	-	-	+	-	-	+	-	-
ES418	1	-	-	-	+	-	-	-	-	-
FIJI-L5-SW-P2	1	-	-	-	-	-	-	-	-	-
GB1	1	-	-	-	+	-	-	-	-	-
ICMP1087	1	-	-	-	-	-	-	-	-	-
JM1	1	-	-	-	-	-	-	-	-	-
K1	2	-	+	+	+	-	-	-	-	-
KM1	2	-	+	+	+	-	-	-	-	-
L15	1	-	-	-	-	-	-	-	-	-
LMAE-2	2	-	-	+	+	+	-	-	-	-
LMG_2596	2	+	+	-	+	-	-	-	-	-
MM2021_7	1	-	-	-	+	-	-	-	-	-
MP2	1	-	-	-	-	-	-	-	-	-
NC	2	-	-	+	+	+	-	-	-	-
P5	n/a	-	-	+	+	-	-	-	-	-
Pa17-1	1	-	-	-	-	-	-	-	-	-
Pa17-5	1	-	-	-	-	-	-	-	-	-
Pa21-13	1	-	-	-	+	-	-	-	-	-
Pa21-15	1	-	-	+	+	-	-	-	-	-
Pa21-3	1	-	-	-	-	-	-	-	-	-
Pa21-5	1	-	-	+	-	-	-	-	-	-
Pa31-3	1	-	-	+	+	+	-	+	+	-
Pa31-4	1	-	-	-	-	-	-	-	+	-
Pa39-1	1	-	-	-	-	-	-	+	+	-
Pa39-14	1	-	-	-	+	-	-	-	+	-
Pa39-21	1	-	-	-	-	-	-	-	+	-
Pa39-23	1	-	-	-	-	-	-	-	+	-
Pa39-27	1	-	-	-	+	-	-	-	-	-
Pa39-3	1	-	-	-	+	-	-	+	+	-
Pa39-5	1	-	-	-	-	-	-	-	-	-
Pa39-7	1	-	-	-	+	-	-	-	+	-
Pa58	1	-	-	-	-	-	-	-	-	-
PNG_01-1	2	-	+	-	+	-	-	-	-	-
PNG_06-1	2	+	+	+	+	-	-	+	-	-
PNG_06-2	2	+	+	+	+	-	-	+	-	-
PSV1-7	1	-	-	-	-	-	-	-	-	-
Ptg001	1	-	+	+	+	+	-	-	-	-
Ptg003	1	-	+	+	+	-	-	-	-	-
Ptg009	2	-	-	-	-	-	-	-	-	-
Ptg012	2	-	+	-	-	-	-	-	-	-
Ptg013	2	-	+	-	-	-	-	-	-	-
Ptg016	1	-	+	-	+	-	-	+	-	-
R1	1	-	-	-	-	-	-	-	-	-
R5	1	-	-	-	-	-	-	-	-	-
R6	2	-	-	-	-	-	-	-	-	-
RIT273	1	-	-	-	-	-	-	-	-	-
RIT710	1	-	-	-	-	-	-	-	-	-
RIT-PI-T	1	-	-	-	-	-	-	-	-	-
RSO7	2	-	-	-	-	-	-	-	-	-
SUH1	2	+	+	-	+	-	-	-	-	-
T1	2	-	-	-	-	-	-	-	-	-
T2	n/a	-	-	-	-	-	-	-	-	-
T3	n/a	-	-	-	-	-	-	-	-	-
T4	n/a	-	-	-	-	-	-	-	-	-
T5	n/a	-	-	-	-	-	-	-	-	-
T6	2	-	-	-	-	-	-	-	-	-
T88c	2	+	+	+	+	-	-	+	-	-
TH81	1	-	-	-	-	-	-	-	-	-
Tx10	1	-	-	-	-	-	-	+	-	-
UAEU18	2	-	-	+	+	-	-	-	-	-
ZJU23	2	-	-	-	-	-	-	-	-	-
The table of metadata
The full length gene clusters of HiVir, alt, cop, ars, sil, Hrp1-T3SS, Pantocin A, PNP3 and Herbicolin were searched against 181 genomes of P. agglomerans. The presence of each cluster is denoted by + while absence is marked by - symbol.
a = Strain name, the name of bacterial strain in which the genome was sequenced
b = Phylogroup, desginated by the phylogenetic analysis of 3111 core genes. 1 = Phylogroup I, 2 = Phylogroup 2 and n/a = not applicable or no phylogroup designation.
c = HiVir, High Virulence gene cluster, a key onion pathogenicity factor identified in P. ananatis (Asselin et al., 2018).
d = alt, Allicin (Thiosulfinate) tolerance gene cluster, an important fitness trait that allows the growth of P. ananatis in onion tissue by detoxifying onion organosulfur compounds (Stice et al. 2018).
e = cop, Copper tolerance gene cluster identified in the present study. Cop is comprised of copABCDRS genes which was searched in all genomes.
f = ars, Arsenic tolerance gene cluster comprised of five genes involved in transport, reduction and resistance of arsenic compounds
g = sil, Silver tolerance gene cluster present in only type II cop system is made up of nine gene dedicated to silver/heavy metal sensing, binding and transportation.
h = Hrp1-T3SS, HrpI Type III Secretion System, a major virulence factor in phytopathogenic bacteria which delievers effectors into the host (plant) cell to manipulate host immunity.
i = Pantocin A, a peptide-derived antibiotic that has been used to control Erwinia amylovora, a fire blight pathogen
j = PNP3, Pantoea Natural Product 3, antibiotic encoded by eight-gene biosynthetic cluster effective against drug-resistant clincal bacterial pathogens.
k = Herbicolin I or dapdiamide E, antibiotic encoded by nine-gene biosynthetic cluster characterized from the biocontrol strain P. vagans C9-1
