## Supplementary material for "Plasmids encode and can mobilize onion pathogenicity in *Pantoea agglomerans*": Table S11

### Sheet: HiVir_nucleotide_comparison
HiVir gene clusters from Pantoea species	P. agglomerans 20GA0109	P. agglomerans PNG_06-02	P. agglomerans 09-63_1A	P. agglomerans AR5	P. agglomerans T88c	P. agglomerans AR1a	P. agglomerans BH6c	P. agglomerans SUH1	P. agglomerans AJ2b	P. agglomerans CB1	P. stewartii subsp. indologenes (NZ_QICO01000002.1)	P. ananatis 97-1R (NZ_CP020943)	P. allii 20TX0020 (NZ_JAKZMU010000007.1)
P. agglomerans 20GA0109		100	100	100	99.99	99.81	99.76	99.8	99.8	99.8	76.87	76.96	77.54
P. agglomerans PNG_06-02	100		100	100	99.99	99.81	99.76	99.8	99.8	99.8	76.87	76.96	77.54
P. agglomerans 09-63_1A	100	100		100	99.99	99.81	99.76	99.8	99.8	99.8	76.87	76.96	77.54
P. agglomerans AR5	100	100	100		99.99	99.81	99.76	99.8	99.8	99.8	76.87	76.96	77.54
P. agglomerans T88c	99.99	99.99	99.99	99.99		99.8	99.75	99.79	99.79	99.79	76.86	76.95	77.53
P. agglomerans AR1a	99.81	99.81	99.81	99.81	99.8		99.83	99.87	99.87	99.87	76.91	77	77.59
P. agglomerans BH6c	99.76	99.76	99.76	99.76	99.75	99.83		99.92	99.92	99.92	76.91	77	77.59
P. agglomerans SUH1	99.8	99.8	99.8	99.8	99.79	99.87	99.92		100	100	76.96	77.03	77.63
P. agglomerans AJ2b	99.8	99.8	99.8	99.8	99.79	99.87	99.92	100		100	76.96	77.03	77.63
P. agglomerans CB1	99.8	99.8	99.8	99.8	99.79	99.87	99.92	100	100		76.96	77.03	77.63
P. stewartii subsp. indologenes (NZ_QICO01000002.1)	76.87	76.87	76.87	76.87	76.86	76.91	76.91	76.96	76.96	76.96		94.79	95.76
P. ananatis 97-1R (NZ_CP020943)	76.96	76.96	76.96	76.96	76.95	77	77	77.03	77.03	77.03	94.79		96.52
P. allii 20TX0020 (NZ_JAKZMU010000007.1)	77.54	77.54	77.54	77.54	77.53	77.59	77.59	77.63	77.63	77.63	95.76	96.52
