## Supplementary material for "Plasmids encode and can mobilize onion pathogenicity in *Pantoea agglomerans*": Table S12

### Sheet: LB conj with PCR summary
Code	Donor (P. agglomerans)	Pagg Recipient (P. agglomerans)	# colonies LB + Rp + Km	# colonies screened by PCR	# colonies donor positive	# colonies recipient/transconjugant positive	# colonies ambiguous result
A	Pagg CB1 pCB1C-AKan (colony 21)		3	3	3	0	0
B	Pagg CB1 pCB1C-AKan (colony 30)		not plated	0
C	Pagg CB1 pCB1C-BKan (colony 28)		not plated	0
D	Pagg CB1 pCB1C-AKan col. 21	Pagg AR8b Rpr	82	3	0	3	0
E	Pagg CB1 pCB1C-AKan col. 21	Pagg MMD61212-C Rpr	211	3	0	3	0
F	Pagg CB1 pCB1C-AKan col. 21	Pagg FC61912-B Rpr	1	1	1	0	0
G	Pagg CB1 pCB1C-AKan col. 21	Pagg J22c Rpr	0	0
H	Pagg CB1 pCB1C-AKan col. 30	Pagg AR8b Rpr	75	3	0	2	1
I	Pagg CB1 pCB1C-AKan col. 30	Pagg MMD61212-C Rpr	227	3	0	3	0
J	Pagg CB1 pCB1C-AKan col. 30	Pagg FC61912-B Rpr	1	1	0	1	0
K	Pagg CB1 pCB1C-AKan col. 30	Pagg J22c Rpr	0	0
L	Pagg CB1 pCB1C-BKan col. 28	Pagg AR8b Rpr	68	3	0	2	1
M	Pagg CB1 pCB1C-BKan col. 28	Pagg MMD61212-C Rpr	183	3	0	2	1
N	Pagg CB1 pCB1C-BKan col. 28	Pagg FC61912-B Rpr	3	3	1	0	2
O	Pagg CB1 pCB1C-BKan col. 28	Pagg J22c Rpr	1	1	1	0	0
P		Pagg AR8b Rpr	0	0
Q		Pagg MMD61212-C Rpr	not plated	0
R		Pagg FC61912-B Rpr	not plated	0
S		Pagg J22c Rpr	not plated	0
