## Supplementary material for "Plasmids encode and can mobilize onion pathogenicity in *Pantoea agglomerans*": Table S13

### Sheet: Strains used
						MacSyFinder Results TXSScan											MacSyFinder Results CONJScan
Donor (P. agglomerans)	Pagg Recipient (P. agglomerans)	plasmids	plaster group	size (bp)	Notes	CONJ	Flagellum	T1SS	T3SS	T4SS_typeG	T4aP	T4bP	T5aSS	T5bSS	T5cSS	T6SSi	Chromosome/MOB	Chromosome/T4SS_typeF	Chromosome/T4SS_typeG	Chromosome/T4SS_typeI	Plasmids/MOB	Plasmids/T4SS_typeF	Plasmids/T4SS_typeG	Plasmids/T4SS_typeI	Plasmids/dCONJ_typeG	Plasmids/dCONJ_typeT
Pagg CB1 pC-AKan (colony 21)		chromosome	not applicable	4145235			1	2			1			3		1
		plasmid A	pLPP-1	569555									1
		plasmid B	pAggl	171886				1					1
		pCB1C-AKan	pOnion	164586	HiVir; alt; T4SS; Kanamycin-resistance cassette	1																1
Pagg CB1 pC-AKan (colony 30)		chromosome	not applicable	4145235			1	2			1			3		1
		plasmid A	pLPP-1	569555									1
		plasmid B	pAggl	171886				1					1
		pCB1C-AKan	pOnion	164586	HiVir; alt; T4SS; Kanamycin-resistance cassette	1																1
Pagg CB1 pC-BKan (colony 28)		chromosome	not applicable	4145235			1	2			1			3		1
		plasmid A	pLPP-1	569555									1
		plasmid B	pAggl	171886				1					1
		pCB1C-BKan	pOnion	161498	HiVir; alt; T4SS; Kanamycin-resistance cassette	1																1
	Pagg AR8b Rpr	chromosome	not applicable	4038916			1	1	1		1			2		1					2
		plasmid A	pLPP-1	575199									1
		plasmid B	pAgg	176820				2					1
		plasmid C	pOnion	85986	alt genes; some T4SS genes, but MacSyFinder did not call intact T4SS
	Pagg MMD61212-C Rpr	chromosome	not applicable	3978822			1	1			1			2		1
		plasmid A	pLPP-1	612559									1
		plasmid B	pAggl	205987				2					1
		plasmid C	unnamed	91904	PHASTER detects partial phage taking up ~62 kb of the plasmid
	Pagg FC61912-B Rpr	chromosome	not applicable	4031236			1	1	1		1			1		2
		plasmid A	pLPP-1	547579									1
		plasmid B	pENY	207534	MacSyFinder calls intact T4SS; T4SS has a lot of similarity to the one in CB1 plasmid C (i.e., MacSyFinder identifies nt 56256-82682 from pCB1C (CP0824200.1) as T4SS genes. Using NCBI BLAST and the pCB1C T4SS genes as query, the sequence from FC61912-B plasmid B has 98% query coverage and 96% nucleotide identity).	1																1
		plasmid C	pAggl	193122				2					1
		plasmid D	unnamed	94249	mostly phage-related genes; PHASTer calls phage of questionable completeness.
		plasmid E	unnamed	89892	looks like potential integrative/conjugative element; many T4SS genes	1																	1
		plasmid F	unnamed	4398
	Pagg J22c Rpr	chromosome	not applicable	4101389			1	2			1					2	2
		plasmid A	pLPP-1	532253									1
		plasmid B	pOnion	180415	alt genes; T4SS called	1												1
		plasmid C	pAggl	172601				1
		plasmid D	unnamed	~33000	linear
						rows are highlighted where MacSyFinder returned a result for the replicon
Arndt, D., Grant, J., Marcu, A., Sajed, T., Pon, A., Liang, Y., Wishart, D.S. (2016) PHASTER: a better, faster version of the PHAST phage search tool. Nucleic Acids Res., 2016 May 3.
Zhou,Y., Liang,Y., Lynch,K.H., Dennis,J.J. and Wishart,D.S. (2011) PHAST: a fast phage search tool. Nucleic Acids Res., 39, W347–W352.
