## Supplementary material for "Plasmids encode and can mobilize onion pathogenicity in *Pantoea agglomerans*": Table S14

### Sheet: Strains
strain	phylogroup	accession	fastani	busco_c	busco_d	replicons	new	used
09-63_1A	2	TBD	97.4%	99.6%	0.5%	4	yes	yes
20CO076	1	TBD	98.5%	99.5%	0.2%	6	yes	yes
20GA0109	2	TBD	97.4%	99.6%	0.5%	4	yes	yes
20UT001	2	TBD	97.3%	99.6%	0.5%	5	yes	yes
33.1	n.a.	GCF_020149765.1	82.0%	99.1%	0.2%	5	no	no
4188	2	GCF_001662025.2	97.3%	99.5%	0.2%	4	no	yes
824-1	1	GCF_001661985.2	98.3%	99.5%	0.2%	5	no	yes
AB378	1	GCF_026625085.1	98.5%	99.5%	0.2%	3	no	yes
AJ2b	2	GCF_031891025.1	97.3%	99.6%	0.5%	6	yes	yes
AR1a	2	GCF_017474165.1	97.3%	99.6%	0.5%	5	no	yes
AR24	2	GCF_031890525.1	97.3%	99.6%	0.5%	4	yes	yes
AR5	2	GCF_031890505.1	97.4%	99.6%	0.5%	4	yes	yes
AR8b	1	GCF_031890205.1	98.4%	99.5%	0.2%	4	yes	yes
ASB05	1	GCF_009762725.1	98.6%	99.5%	0.2%	4	no	yes
BH6c	2	GCF_031890185.1	97.3%	99.6%	0.5%	5	yes	yes
C410P1	2	GCF_001709315.1	97.2%	98.7%	0.5%	4	no	yes
CB1	2	GCF_029016125.1	97.4%	99.5%	0.2%	4	yes	yes
CFSAN047153	1	GCF_004136415.1	98.5%	99.3%	0.2%	5	no	yes
CFSAN047154	1	GCF_004117135.1	98.5%	99.3%	0.2%	5	no	yes
CHTF15	1	GCF_024799805.1	98.6%	99.5%	0.2%	4	no	yes
DAPP-PG734	2	GCF_943184895.1	97.4%	99.5%	0.2%	5	no	yes
DBM 3797	1	GCF_020783495.1	98.5%	99.5%	0.2%	3	no	yes
FC61912-B	1	GCF_031889865.1	98.4%	99.5%	0.2%	7	yes	yes
FDAARGOS 1447	1	GCF_019048385.1	100.0%	99.5%	0.2%	3	no	yes
FL1	n.a.	GCF_030219965.1	91.7%	99.6%	0.5%	6	no	no
HJS002	n.a.	GCF_021397715.1	86.8%	99.5%	0.2%	5	no	no
J22c	2	TBD	97.3%	99.6%	0.5%	5	yes	yes
L15	1	GCF_003860325.1	98.4%	99.5%	0.2%	4	no	yes
MMD61212-C	1	GCF_031889605.1	98.5%	99.5%	0.2%	4	yes	yes
NBBC-01	1	GCF_030710645.1	98.4%	99.5%	0.2%	6	no	yes
PNG06-02	2	TBD	97.4%	99.6%	0.5%	5	yes	yes
Pa58	1	GCF_022966105.1	98.5%	99.5%	2.0%	3	no	yes
Ptg001	1	TBD	98.4%	99.5%	0.2%	8	yes	yes
ROTS050421	1	GCF_031889005.1	98.4%	99.5%	0.2%	5	yes	yes
SUH1	2	GCF_031888365.1	97.3%	99.6%	0.5%	4	yes	yes
T88c	2	GCF_031887785.1	97.4%	99.6%	0.5%	5	yes	yes
TH81	1	GCF_003704305.1	98.5%	99.5%	0.2%	4	no	yes
ZJU23	2	GCF_021559955.1	97.3%	99.6%	0.5%	4	no	yes
