## Supplementary material for "Plasmids encode and can mobilize onion pathogenicity in *Pantoea agglomerans*": Table S15

### Sheet: Replicons
strain	name	size	pers_cg	hivir	alt
09-63_1A	chromosome	4160685	55.11%
09-63_1A	plasmidA	555308	53.56%
09-63_1A	plasmidB	173084	51.85%	yes
09-63_1A	plasmidC	118529	50.52%		yes
20CO076	chromosome	4041333	55.42%
20CO076	plasmidA	522293	53.44%
20CO076	plasmidB	182431	52.92%
20CO076	plasmidC	145393	51.50%		yes
20CO076	plasmidD	67418	57.45%
20CO076	plasmidE	41017	48.59%
20GA0109	chromosome	4134362	55.29%
20GA0109	plasmidA	555290	53.56%
20GA0109	plasmidB	173084	51.85%	yes
20GA0109	plasmidC	2550	46.55%
20UT001	contig_1	4101072	55.41%
20UT001	contig_2	170771	52.57%
20UT001	contig_3	120112	51.40%		yes
20UT001	contig_4	529703	53.65%
20UT001	contig_5	51167	50.33%
4188	chromosome	4165783	55.41%
4188	pPAB02	541337	53.41%
4188	pPAB03	178621	52.36%
4188	pPATHpab	156057	50.82%
824-1	chromosome	4098036	55.28%
824-1	pPAG02	582658	53.09%
824-1	pPAG03	143524	53.52%
824-1	pPAG04	78538	52.01%		yes
824-1	pPATHpag	131449	50.73%
AB378	chromosome	4042201	55.58%
AB378	unnamed1	555125	53.08%
AB378	unnamed2	183838	53.06%
AJ2b	chromosome	4185742	55.15%
AJ2b	pAJ2b_A	571710	53.30%
AJ2b	pAJ2b_B	174197	52.31%
AJ2b	pAJ2b_C	123730	49.20%	yes	yes
AJ2b	pAJ2b_D	46519	50.36%
AJ2b	pAJ2b_E	34612	52.34%
AR1a	chromosome	4169790	55.24%
AR1a	pAR1aA	557771	53.27%
AR1a	pAR1aB	160336	52.94%
AR1a	pAR1aC	98719	55.31%
AR1a	pAR1aD	90466	50.10%	yes	yes
AR24	chromosome	4093174	55.52%
AR24	pAR24_A	537957	53.68%
AR24	pAR24_B	172528	52.40%
AR24	pAR24_C	164260	51.28%		yes
AR5	chromosome	4106996	55.25%
AR5	pAR5_A	555257	53.56%
AR5	pAR5_B	173091	51.85%	yes
AR5	pAR5_C	132278	51.02%		yes
AR8b	chromosome	4038916	55.39%
AR8b	pAR8b_A	575199	53.20%
AR8b	pAR8b_B	176820	52.90%
AR8b	pAR8b_C	85986	49.94%		yes
ASB05	chromosome	4022781	55.47%
ASB05	pASB05p1	563807	52.91%
ASB05	pASB05p2	207454	52.10%
ASB05	pASB05p3	64606	52.00%
BH6c	chromosome	4186627	55.20%
BH6c	pBH6c_A	569248	53.25%
BH6c	pBH6c_B	174185	52.32%
BH6c	pBH6c_C	139205	49.47%	yes	yes
BH6c	pBH6c_D	49692	51.08%
C410P1	chromosome	4182028	55.54%
C410P1	unnamed1	543504	53.24%
C410P1	unnamed2	216117	52.32%
C410P1	unnamed3	173592	52.44%
CB1	chromosome	4145235	55.50%
CB1	pCB1A	569555	53.57%
CB1	pCB1B	171886	52.52%
CB1	pCB1C	162317	51.04%	yes	yes
CFSAN047153	chromosome	4047712	55.60%
CFSAN047153	pCFSAN047153_1	613013	53.21%
CFSAN047153	pCFSAN047153_2	211326	51.91%
CFSAN047153	pCFSAN047153_3	203713	50.69%
CFSAN047153	pCFSAN047153_4	82291	56.50%
CFSAN047154	chromosome	4047712	55.60%
CFSAN047154	pCFSAN047154_1	613013	53.21%
CFSAN047154	pCFSAN047154_2	211326	51.91%
CFSAN047154	pCFSAN047154_3	203713	50.69%
CFSAN047154	pCFSAN047154_4	82291	56.50%
CHTF15	chromosome	4012069	55.69%
CHTF15	unnamed1	514938	53.66%
CHTF15	unnamed2	180424	53.09%
CHTF15	unnamed3	113176	52.76%
DAPP-PG734	chromosome_1	4410564	55.15%
DAPP-PG734	P1	530328	53.67%
DAPP-PG734	P2	174327	52.61%
DAPP-PG734	P3	163706	52.63%
DAPP-PG734	P4	117499	50.78%
DBM_3797	chromosome	4089578	55.52%
DBM_3797	pPA_DBM3797_1	555522	52.97%
DBM_3797	pPA_DBM3797_2	182426	53.18%
FC61912-B	chromosome	4031236	55.44%
FC61912-B	pFC61912-B_A	547579	53.29%
FC61912-B	pFC61912-B_B	207534	52.20%
FC61912-B	pFC61912-B_C	193122	52.93%
FC61912-B	pFC61912-B_D	94249	52.37%
FC61912-B	pFC61912-B_E	89892	51.45%
FC61912-B	pFC61912-B_F	4398	48.84%
FDAARGOS_1447	chromosome	3999686	55.44%
FDAARGOS_1447	unnamed1	180597	52.61%
FDAARGOS_1447	unnamed2	511735	53.37%
J22c	chromosome	4101389	55.42%
J22c	plasmidA	532253	53.50%
J22c	plasmidB	180415	51.69%		yes
J22c	plasmidC	172601	52.23%
J22c	plasmidD	32646	34.43%
L15	chromosome	4029228	55.58%
L15	pPagL15_1	583567	52.96%
L15	pPagL15_2	179590	52.97%
L15	pPagL15_3	66484	50.41%
MMD61212-C	chromosome	3978822	55.65%
MMD61212-C	pMMD61212-C_A	612559	52.97%
MMD61212-C	pMMD61212-C_B	205987	52.11%
MMD61212-C	pMMD61212-C_C	91904	52.11%
NBBC-01	chromosome	4007306	55.60%
NBBC-01	pNBBC01-1	531583	53.55%
NBBC-01	pNBBC01-2	197206	52.54%
NBBC-01	pNBBC01-3	81391	55.03%
NBBC-01	pNBBC01-4	71619	53.05%
NBBC-01	pNBBC01-5	38088	44.91%
Pa58	chromosome	4100605	55.46%
Pa58	p1	554101	53.13%
Pa58	p2	206494	52.87%
PNG_06-02	chromosome	4154382	55.27%
PNG_06-02	plasmidA	555290	53.56%
PNG_06-02	plasmidB	173125	51.85%	yes
PNG_06-02	plasmidC	163103	51.45%		yes
PNG_06-02	plasmidD	92927	52.15%
Ptg001	chromosome	4094030	55.21%
Ptg001	plasmidA	529887	53.82%
Ptg001	plasmidB	172461	52.64%
Ptg001	plasmidC	150800	51.63%		yes
Ptg001	plasmidD	100162	53.20%
Ptg001	plasmidE	93451	52.87%
Ptg001	plasmidF	58634	51.89%
Ptg001	plasmidG	39938	53.23%
ROTS050421	chromosome	4059988	55.53%
ROTS050421	pROTS050421_A	519021	53.34%
ROTS050421	pROTS050421_B	206812	51.97%
ROTS050421	pROTS050421_C	181783	53.14%
ROTS050421	pROTS050421_D	78454	50.37%
SUH1	chromosome	4286451	55.07%
SUH1	pSUH1_A	574725	53.20%
SUH1	pSUH1_B	174239	52.31%
SUH1	pSUH1_C	121989	49.38%	yes	yes
T88c	chromosome	4201259	55.20%
T88c	pT88c_A	555281	53.56%
T88c	pT88c_B	173084	51.85%	yes
T88c	pT88c_C	163071	51.45%		yes
T88c	pT88c_D	2550	46.55%
TH81	chromosome	4128817	55.17%
TH81	unnamed1	520959	53.69%
TH81	unnamed2	182169	52.30%
TH81	unnamed3	152523	48.87%
ZJU23	chromosome	4151813	55.52%
ZJU23	unnamed1	170877	54.06%
ZJU23	unnamed2	170989	52.58%
ZJU23	unnamed3	567588	53.41%
