## Supplementary material for "Plasmids encode and can mobilize onion pathogenicity in *Pantoea agglomerans*": Table S16

### Sheet: Plasters
Plaster	Strain	Replicon	Size
chromosome	09-63_1A	chromosome	4160685
chromosome	20CO076	chromosome	4041333
chromosome	20GA0109	chromosome	4134362
chromosome	20UT001	contig_1	4101072
chromosome	4188	chromosome	4165783
chromosome	824-1	chromosome	4098036
chromosome	AB378	chromosome	4042201
chromosome	AJ2b	chromosome	4185742
chromosome	AR1a	chromosome	4169790
chromosome	AR24	chromosome	4093174
chromosome	AR5	chromosome	4106996
chromosome	AR8b	chromosome	4038916
chromosome	ASB05	chromosome	4022781
chromosome	BH6c	chromosome	4186627
chromosome	C410P1	chromosome	4182028
chromosome	CB1	chromosome	4145235
chromosome	CFSAN047153	chromosome	4047712
chromosome	CFSAN047154	chromosome	4047712
chromosome	CHTF15	chromosome	4012069
chromosome	DAPP-PG734	chromosome_1	4410564
chromosome	DBM_3797	chromosome	4089578
chromosome	FC61912-B	chromosome	4031236
chromosome	FDAARGOS_1447	chromosome	3999686
chromosome	J22c	chromosome	4101389
chromosome	L15	chromosome	4029228
chromosome	MMD61212-C	chromosome	3978822
chromosome	NBBC-01	chromosome	4007306
chromosome	PNG_06-02	chromosome	4154382
chromosome	Pa58	chromosome	4100605
chromosome	Ptg001	chromosome	4094030
chromosome	ROTS050421	chromosome	4059988
chromosome	SUH1	chromosome	4286451
chromosome	T88c	chromosome	4201259
chromosome	TH81	chromosome	4128817
chromosome	ZJU23	chromosome	4151813
LPP-1	09-63_1A	plasmidA	555308
LPP-1	20CO076	plasmidA	522293
LPP-1	20GA0109	plasmidA	555290
LPP-1	20UT001	contig_4	529703
LPP-1	4188	pPAB02	541337
LPP-1	824-1	pPAG02	582658
LPP-1	AB378	unnamed1	555125
LPP-1	AJ2b	pAJ2b_A	571710
LPP-1	AR1a	pAR1aA	557771
LPP-1	AR24	pAR24_A	537957
LPP-1	AR5	pAR5_A	555257
LPP-1	AR8b	pAR8b_A	575199
LPP-1	ASB05	pASB05p1	563807
LPP-1	BH6c	pBH6c_A	569248
LPP-1	C410P1	unnamed1	543504
LPP-1	CB1	pCB1A	569555
LPP-1	CFSAN047153	pCFSAN047153_1	613013
LPP-1	CFSAN047154	pCFSAN047154_1	613013
LPP-1	CHTF15	unnamed1	514938
LPP-1	DAPP-PG734	P1	530328
LPP-1	DBM_3797	pPA_DBM3797_1	555522
LPP-1	FC61912-B	pFC61912-B_A	547579
LPP-1	FDAARGOS_1447	unnamed2	511735
LPP-1	J22c	plasmidA	532253
LPP-1	L15	pPagL15_1	583567
LPP-1	MMD61212-C	pMMD61212-C_A	612559
LPP-1	NBBC-01	pNBBC01-1	531583
LPP-1	PNG_06-02	plasmidA	555290
LPP-1	Pa58	p1	554101
LPP-1	Ptg001	plasmidA	529887
LPP-1	ROTS050421	pROTS050421_A	519021
LPP-1	SUH1	pSUH1_A	574725
LPP-1	T88c	pT88c_A	555281
LPP-1	TH81	unnamed1	520959
LPP-1	ZJU23	unnamed3	567588
pAggl	09-63_1A	plasmidB	173084
pAggl	20CO076	plasmidB	182431
pAggl	20GA0109	plasmidB	173084
pAggl	20UT001	contig_2	170771
pAggl	4188	pPAB03	178621
pAggl	824-1	pPAG03	143524
pAggl	AB378	unnamed2	183838
pAggl	AJ2b	pAJ2b_B	174197
pAggl	AR1a	pAR1aB	160336
pAggl	AR24	pAR24_B	172528
pAggl	AR5	pAR5_B	173091
pAggl	AR8b	pAR8b_B	176820
pAggl	ASB05	pASB05p2	207454
pAggl	BH6c	pBH6c_B	174185
pAggl	C410P1	unnamed3	173592
pAggl	CB1	pCB1B	171886
pAggl	CFSAN047153	pCFSAN047153_2	211326
pAggl	CFSAN047154	pCFSAN047154_2	211326
pAggl	CHTF15	unnamed2	180424
pAggl	DAPP-PG734	P3	163706
pAggl	DBM_3797	pPA_DBM3797_2	182426
pAggl	FC61912-B	pFC61912-B_C	193122
pAggl	FDAARGOS_1447	unnamed1	180597
pAggl	J22c	plasmidC	172601
pAggl	L15	pPagL15_2	179590
pAggl	MMD61212-C	pMMD61212-C_B	205987
pAggl	NBBC-01	pNBBC01-2	197206
pAggl	PNG_06-02	plasmidB	173125
pAggl	Pa58	p2	206494
pAggl	Ptg001	plasmidB	172461
pAggl	ROTS050421	pROTS050421_C	181783
pAggl	SUH1	pSUH1_B	174239
pAggl	T88c	pT88c_B	173084
pAggl	TH81	unnamed2	182169
pAggl	ZJU23	unnamed2	170989
pOnion	09-63_1A	plasmidC	118529
pOnion	20CO076	plasmidC	145393
pOnion	20CO076	plasmidD	67418
pOnion	20UT001	contig_3	120112
pOnion	20UT001	contig_5	51167
pOnion	824-1	pPAG04	78538
pOnion	AJ2b	pAJ2b_C	123730
pOnion	AJ2b	pAJ2b_E	34612
pOnion	AR1a	pAR1aC	98719
pOnion	AR1a	pAR1aD	90466
pOnion	AR24	pAR24_C	164260
pOnion	AR5	pAR5_C	132278
pOnion	AR8b	pAR8b_C	85986
pOnion	BH6c	pBH6c_C	139205
pOnion	CB1	pCB1C	162317
pOnion	J22c	plasmidB	180415
pOnion	PNG_06-02	plasmidC	163103
pOnion	Ptg001	plasmidC	150800
pOnion	Ptg001	plasmidG	39938
pOnion	SUH1	pSUH1_C	121989
pOnion	T88c	pT88c_C	163071
pENY	CFSAN047153	pCFSAN047153_3	203713
pENY	CFSAN047154	pCFSAN047154_3	203713
pENY	FC61912-B	pFC61912-B_B	207534
pENY	ROTS050421	pROTS050421_B	206812
pPATH	4188	pPATHpab	156057
pPATH	824-1	pPATHpag	131449
2023-10-16.1	C410P1	unnamed2	216117
2023-10-16.2	DAPP-PG734	P2	174327
2023-10-16.3	ZJU23	unnamed1	170877
2023-10-16.4	CFSAN047153	pCFSAN047153_4	82291
2023-10-16.4	CFSAN047154	pCFSAN047154_4	82291
2023-10-16.5	FC61912-B	pFC61912-B_E	89892
2023-10-16.5	NBBC-01	pNBBC01-4	71619
2023-10-16.6	TH81	unnamed3	152523
2023-10-16.7	DAPP-PG734	P4	117499
2023-10-16.8	CHTF15	unnamed3	113176
2023-10-16.9	Ptg001	plasmidD	100162
2023-10-16.10	FC61912-B	pFC61912-B_D	94249
2023-10-16.11	Ptg001	plasmidE	93451
2023-10-16.12	PNG_06-02	plasmidD	92927
2023-10-16.13	MMD61212-C	pMMD61212-C_C	91904
2023-10-16.14	NBBC-01	pNBBC01-3	81391
2023-10-16.15	ROTS050421	pROTS050421_D	78454
2023-10-16.16	L15	pPagL15_3	66484
2023-10-16.17	ASB05	pASB05p3	64606
2023-10-16.18	Ptg001	plasmidF	58634
2023-10-16.19	BH6c	pBH6c_D	49692
2023-10-16.20	AJ2b	pAJ2b_D	46519
2023-10-16.21	20CO076	plasmidE	41017
2023-10-16.22	NBBC-01	pNBBC01-5	38088
2023-10-16.23	J22c	plasmidD	32646
2023-10-16.24	20GA0109	plasmidC	2550
2023-10-16.24	T88c	pT88c_D	2550
2023-10-16.25	FC61912-B	pFC61912-B_F	4398
