## Supplementary material for "Plasmids encode and can mobilize onion pathogenicity in *Pantoea agglomerans*": Table S17

### Sheet: CONJScan
plaster	replicon	MOB	T4SS_typeF	T4SS_typeG	dCONJ_typeG	dCONJ_typeT
chromosome	09-63_1A_chromosome	2
pOnion	09-63_1A_plasmidC	1
chromosome	20CO076_chromosome	2
pOnion	20CO076_plasmidD		1
chromosome	20GA0109_chromosome	2
chromosome	824-1_chromosome	2
pPATH	824-1_pPATHpag				1
chromosome	AB378_chromosome	2
chromosome	AJ2b_chromosome	2
chromosome	AR1a_chromosome	2
pOnion	AR1a_pAR1aC		1
pOnion	AR24_pAR24_C		1
chromosome	AR5_chromosome	2
pOnion	AR5_pAR5_C	1
chromosome	AR8b_chromosome	2
chromosome	ASB05_chromosome	2
chromosome	BH6c_chromosome	2
chromosome	C410P1_chromosome			1
2023-10-16.1	C410P1_unnamed2		1
pOnion	CB1_pCB1C		1
pNYS	CFSAN047153_pCFSAN047153_3		1
2023-10-16.4	CFSAN047153_pCFSAN047153_4		1
pNYS	CFSAN047154_pCFSAN047154_3		1
2023-10-16.4	CFSAN047154_pCFSAN047154_4		1
2023-10-16.8	CHTF15_unnamed3			1
2023-10-16.2	DAPP-PG734_P2		1
2023-10-16.7	DAPP-PG734_P4			1
chromosome	DAPP-PG734_chromosome_1	1		1
chromosome	DBM_3797_chromosome	2
pNYS	FC61912-B_pFC61912-B_B		1
2023-10-16.5	FC61912-B_pFC61912-B_E			1
chromosome	FDAARGOS_1447_chromosome	2
chromosome	J22c_chromosome	2
pOnion	J22c_plasmidB		1
chromosome	L15_chromosome	2
2023-10-16.14	NBBC-01_pNBBC01-3		1
2023-10-16.5	NBBC-01_pNBBC01-4			1
2023-10-16.22	NBBC-01_pNBBC01-5	1
chromosome	PNG_06-02_chromosome	2
pOnion	PNG_06-02_plasmidC		1
chromosome	Ptg001_chromosome	2
2023-10-16.9	Ptg001_plasmidD			1
2023-10-16.11	Ptg001_plasmidE		1
2023-10-16.18	Ptg001_plasmidF		1
pOnion	Ptg001_plasmidG	1
pNYS	ROTS050421_pROTS050421_B		1
2023-10-16.15	ROTS050421_pROTS050421_D			1
chromosome	SUH1_chromosome	1		1
chromosome	T88c_chromosome	1		1
pOnion	T88c_pT88c_C		1
chromosome	TH81_chromosome					1
2023-10-16.3	ZJU23_unnamed1		1
