## Supplementary material for "Plasmids encode and can mobilize onion pathogenicity in *Pantoea agglomerans*": Table S20

### Sheet: Table4
Gene	Annotation	Count	Pers	20GA0109_plasmidB	AR24_pAR24_B	CFSAN047153_pCFSAN047153_2	ASB05_pASB05p2	MMD61212-C_pMMD61212-C_B	AB378_unnamed2	CFSAN047154_pCFSAN047154_2	824-1_pPAG03	DBM_3797_pPA_DBM3797_2	J22c_plasmidC	20CO076_plasmidB	ROTS050421_pROTS050421_C	SUH1_pSUH1_B	NBBC-01_pNBBC01-2	L15_pPagL15_2	FDAARGOS_1447_unnamed1	FC61912-B_pFC61912-B_C	BH6c_pBH6c_B	PNG_06-02_plasmidB	C410P1_unnamed3	4188_pPAB03	09-63_1A_plasmidB	AR5_pAR5_B	CHTF15_unnamed2	Ptg001_plasmidB	T88c_pT88c_B	DAPP-PG734_P3	ZJU23_unnamed2	20UT001_contig_2	TH81_unnamed2	AR8b_pAR8b_B	AJ2b_pAJ2b_B	AR1a_pAR1aB	Pa58_p2	CB1_pCB1B
acrA_3	Multidrug export protein AcrE	35	100	X	X	X	X	X	X	X	X	X	X	X	X	X	X	X	X	X	X	X	X	X	X	X	X	X	X	X	X	X	X	X	X	X	X	X
acrF	Multidrug export protein AcrF	35	100	X	X	X	X	X	X	X	X	X	X	X	X	X	X	X	X	X	X	X	X	X	X	X	X	X	X	X	X	X	X	X	X	X	X	X
ahr	Aldehyde reductase Ahr	35	100	X	X	X	X	X	X	X	X	X	X	X	X	X	X	X	X	X	X	X	X	X	X	X	X	X	X	X	X	X	X	X	X	X	X	X
arlR	Response regulator ArlR	35	100	X	X	X	X	X	X	X	X	X	X	X	X	X	X	X	X	X	X	X	X	X	X	X	X	X	X	X	X	X	X	X	X	X	X	X
arnA	Bifunctional polymyxin resistance protein ArnA	35	100	X	X	X	X	X	X	X	X	X	X	X	X	X	X	X	X	X	X	X	X	X	X	X	X	X	X	X	X	X	X	X	X	X	X	X
arnB	UDP-4-amino-4-deoxy-L-arabinose--oxoglutarate aminotransferase	35	100	X	X	X	X	X	X	X	X	X	X	X	X	X	X	X	X	X	X	X	X	X	X	X	X	X	X	X	X	X	X	X	X	X	X	X
arnC	Undecaprenyl-phosphate 4-deoxy-4-formamido-L-arabinose transferase	35	100	X	X	X	X	X	X	X	X	X	X	X	X	X	X	X	X	X	X	X	X	X	X	X	X	X	X	X	X	X	X	X	X	X	X	X
arnD	putative 4-deoxy-4-formamido-L-arabinose-phosphoundecaprenol deformylase ArnD	35	100	X	X	X	X	X	X	X	X	X	X	X	X	X	X	X	X	X	X	X	X	X	X	X	X	X	X	X	X	X	X	X	X	X	X	X
arnE	putative 4-amino-4-deoxy-L-arabinose-phosphoundecaprenol flippase subunit ArnE	35	100	X	X	X	X	X	X	X	X	X	X	X	X	X	X	X	X	X	X	X	X	X	X	X	X	X	X	X	X	X	X	X	X	X	X	X
arnF	putative 4-amino-4-deoxy-L-arabinose-phosphoundecaprenol flippase subunit ArnF	35	100	X	X	X	X	X	X	X	X	X	X	X	X	X	X	X	X	X	X	X	X	X	X	X	X	X	X	X	X	X	X	X	X	X	X	X
arnT	Undecaprenyl phosphate-alpha-4-amino-4-deoxy-L-arabinose arabinosyl transferase	35	100	X	X	X	X	X	X	X	X	X	X	X	X	X	X	X	X	X	X	X	X	X	X	X	X	X	X	X	X	X	X	X	X	X	X	X
aroQ_2	Monofunctional chorismate mutase	35	100	X	X	X	X	X	X	X	X	X	X	X	X	X	X	X	X	X	X	X	X	X	X	X	X	X	X	X	X	X	X	X	X	X	X	X
benM_3	HTH-type transcriptional regulator BenM	35	100	X	X	X	X	X	X	X	X	X	X	X	X	X	X	X	X	X	X	X	X	X	X	X	X	X	X	X	X	X	X	X	X	X	X	X
bglK	Beta-glucoside kinase	35	100	X	X	X	X	X	X	X	X	X	X	X	X	X	X	X	X	X	X	X	X	X	X	X	X	X	X	X	X	X	X	X	X	X	X	X
bluF_2	Blue light- and temperature-regulated antirepressor BluF	35	100	X	X	X	X	X	X	X	X	X	X	X	X	X	X	X	X	X	X	X	X	X	X	X	X	X	X	X	X	X	X	X	X	X	X	X
budA	Alpha-acetolactate decarboxylase	35	100	X	X	X	X	X	X	X	X	X	X	X	X	X	X	X	X	X	X	X	X	X	X	X	X	X	X	X	X	X	X	X	X	X	X	X
budB	Acetolactate synthase, catabolic	35	100	X	X	X	X	X	X	X	X	X	X	X	X	X	X	X	X	X	X	X	X	X	X	X	X	X	X	X	X	X	X	X	X	X	X	X
budC	Diacetyl reductase [(S)-acetoin forming]	35	100	X	X	X	X	X	X	X	X	X	X	X	X	X	X	X	X	X	X	X	X	X	X	X	X	X	X	X	X	X	X	X	X	X	X	X
cdhR_2	HTH-type transcriptional regulator CdhR	35	100	X	X	X	X	X	X	X	X	X	X	X	X	X	X	X	X	X	X	X	X	X	X	X	X	X	X	X	X	X	X	X	X	X	X	X
citN	Citrate transporter	35	100	X	X	X	X	X	X	X	X	X	X	X	X	X	X	X	X	X	X	X	X	X	X	X	X	X	X	X	X	X	X	X	X	X	X	X
cra_2	Catabolite repressor/activator	35	100	X	X	X	X	X	X	X	X	X	X	X	X	X	X	X	X	X	X	X	X	X	X	X	X	X	X	X	X	X	X	X	X	X	X	X
feoA	Fe(2+) transport protein A	35	100	X	X	X	X	X	X	X	X	X	X	X	X	X	X	X	X	X	X	X	X	X	X	X	X	X	X	X	X	X	X	X	X	X	X	X
feoB	Fe(2+) transporter FeoB	35	100	X	X	X	X	X	X	X	X	X	X	X	X	X	X	X	X	X	X	X	X	X	X	X	X	X	X	X	X	X	X	X	X	X	X	X
fliC	Flagellin	35	100	X	X	X	X	X	X	X	X	X	X	X	X	X	X	X	X	X	X	X	X	X	X	X	X	X	X	X	X	X	X	X	X	X	X	X
group_10594	putative protein	35	100	X	X	X	X	X	X	X	X	X	X	X	X	X	X	X	X	X	X	X	X	X	X	X	X	X	X	X	X	X	X	X	X	X	X	X
group_1096	hypothetical protein	35	100	X	X	X	X	X	X	X	X	X	X	X	X	X	X	X	X	X	X	X	X	X	X	X	X	X	X	X	X	X	X	X	X	X	X	X
group_1695	hypothetical protein	35	100	X	X	X	X	X	X	X	X	X	X	X	X	X	X	X	X	X	X	X	X	X	X	X	X	X	X	X	X	X	X	X	X	X	X	X
group_1705	hypothetical protein	35	100	X	X	X	X	X	X	X	X	X	X	X	X	X	X	X	X	X	X	X	X	X	X	X	X	X	X	X	X	X	X	X	X	X	X	X
group_1707	hypothetical protein	35	100	X	X	X	X	X	X	X	X	X	X	X	X	X	X	X	X	X	X	X	X	X	X	X	X	X	X	X	X	X	X	X	X	X	X	X
group_1712	hypothetical protein	35	100	X	X	X	X	X	X	X	X	X	X	X	X	X	X	X	X	X	X	X	X	X	X	X	X	X	X	X	X	X	X	X	X	X	X	X
group_1713	hypothetical protein	35	100	X	X	X	X	X	X	X	X	X	X	X	X	X	X	X	X	X	X	X	X	X	X	X	X	X	X	X	X	X	X	X	X	X	X	X
group_2620	hypothetical protein	35	100	X	X	X	X	X	X	X	X	X	X	X	X	X	X	X	X	X	X	X	X	X	X	X	X	X	X	X	X	X	X	X	X	X	X	X
group_2629	hypothetical protein	35	100	X	X	X	X	X	X	X	X	X	X	X	X	X	X	X	X	X	X	X	X	X	X	X	X	X	X	X	X	X	X	X	X	X	X	X
group_2632	hypothetical protein	35	100	X	X	X	X	X	X	X	X	X	X	X	X	X	X	X	X	X	X	X	X	X	X	X	X	X	X	X	X	X	X	X	X	X	X	X
group_2636	hypothetical protein	35	100	X	X	X	X	X	X	X	X	X	X	X	X	X	X	X	X	X	X	X	X	X	X	X	X	X	X	X	X	X	X	X	X	X	X	X
group_2645	hypothetical protein	35	100	X	X	X	X	X	X	X	X	X	X	X	X	X	X	X	X	X	X	X	X	X	X	X	X	X	X	X	X	X	X	X	X	X	X	X
group_2650	3-oxoacyl-[acyl-carrier-protein] synthase 2	35	100	X	X	X	X	X	X	X	X	X	X	X	X	X	X	X	X	X	X	X	X	X	X	X	X	X	X	X	X	X	X	X	X	X	X	X
group_2652	putative metallo-hydrolase	35	100	X	X	X	X	X	X	X	X	X	X	X	X	X	X	X	X	X	X	X	X	X	X	X	X	X	X	X	X	X	X	X	X	X	X	X
group_400	hypothetical protein	35	100	X	X	X	X	X	X	X	X	X	X	X	X	X	X	X	X	X	X	X	X	X	X	X	X	X	X	X	X	X	X	X	X	X	X	X
group_401	hypothetical protein	35	100	X	X	X	X	X	X	X	X	X	X	X	X	X	X	X	X	X	X	X	X	X	X	X	X	X	X	X	X	X	X	X	X	X	X	X
group_536	hypothetical protein	35	100	X	X	X	X	X	X	X	X	X	X	X	X	X	X	X	X	X	X	X	X	X	X	X	X	X	X	X	X	X	X	X	X	X	X	X
group_538	hypothetical protein	35	100	X	X	X	X	X	X	X	X	X	X	X	X	X	X	X	X	X	X	X	X	X	X	X	X	X	X	X	X	X	X	X	X	X	X	X
group_6172	hypothetical protein	35	100	X	X	X	X	X	X	X	X	X	X	X	X	X	X	X	X	X	X	X	X	X	X	X	X	X	X	X	X	X	X	X	X	X	X	X
group_6179	hypothetical protein	35	100	X	X	X	X	X	X	X	X	X	X	X	X	X	X	X	X	X	X	X	X	X	X	X	X	X	X	X	X	X	X	X	X	X	X	X
group_6180	hypothetical protein	35	100	X	X	X	X	X	X	X	X	X	X	X	X	X	X	X	X	X	X	X	X	X	X	X	X	X	X	X	X	X	X	X	X	X	X	X
group_6185	hypothetical protein	35	100	X	X	X	X	X	X	X	X	X	X	X	X	X	X	X	X	X	X	X	X	X	X	X	X	X	X	X	X	X	X	X	X	X	X	X
group_6226	hypothetical protein	35	100	X	X	X	X	X	X	X	X	X	X	X	X	X	X	X	X	X	X	X	X	X	X	X	X	X	X	X	X	X	X	X	X	X	X	X
group_6227	hypothetical protein	35	100	X	X	X	X	X	X	X	X	X	X	X	X	X	X	X	X	X	X	X	X	X	X	X	X	X	X	X	X	X	X	X	X	X	X	X
group_761	hypothetical protein	35	100	X	X	X	X	X	X	X	X	X	X	X	X	X	X	X	X	X	X	X	X	X	X	X	X	X	X	X	X	X	X	X	X	X	X	X
group_763	hypothetical protein	35	100	X	X	X	X	X	X	X	X	X	X	X	X	X	X	X	X	X	X	X	X	X	X	X	X	X	X	X	X	X	X	X	X	X	X	X
group_768	hypothetical protein	35	100	X	X	X	X	X	X	X	X	X	X	X	X	X	X	X	X	X	X	X	X	X	X	X	X	X	X	X	X	X	X	X	X	X	X	X
group_773	hypothetical protein	35	100	X	X	X	X	X	X	X	X	X	X	X	X	X	X	X	X	X	X	X	X	X	X	X	X	X	X	X	X	X	X	X	X	X	X	X
hns_3	DNA-binding protein H-NS	35	100	X	X	X	X	X	X	X	X	X	X	X	X	X	X	X	X	X	X	X	X	X	X	X	X	X	X	X	X	X	X	X	X	X	X	X
hns_4	DNA-binding protein H-NS	35	100	X	X	X	X	X	X	X	X	X	X	X	X	X	X	X	X	X	X	X	X	X	X	X	X	X	X	X	X	X	X	X	X	X	X	X
iolG_5	Myo-inositol 2-dehydrogenase	35	100	X	X	X	X	X	X	X	X	X	X	X	X	X	X	X	X	X	X	X	X	X	X	X	X	X	X	X	X	X	X	X	X	X	X	X
mexB	Multidrug resistance protein MexB	35	100	X	X	X	X	X	X	X	X	X	X	X	X	X	X	X	X	X	X	X	X	X	X	X	X	X	X	X	X	X	X	X	X	X	X	X
nepI_4	Purine ribonucleoside efflux pump NepI	35	100	X	X	X	X	X	X	X	X	X	X	X	X	X	X	X	X	X	X	X	X	X	X	X	X	X	X	X	X	X	X	X	X	X	X	X
norR_2	Anaerobic nitric oxide reductase transcription regulator NorR	35	100	X	X	X	X	X	X	X	X	X	X	X	X	X	X	X	X	X	X	X	X	X	X	X	X	X	X	X	X	X	X	X	X	X	X	X
parA_2	Plasmid partition protein A	35	100	X	X	X	X	X	X	X	X	X	X	X	X	X	X	X	X	X	X	X	X	X	X	X	X	X	X	X	X	X	X	X	X	X	X	X
pdxH_2	Pyridoxine/pyridoxamine 5'-phosphate oxidase	35	100	X	X	X	X	X	X	X	X	X	X	X	X	X	X	X	X	X	X	X	X	X	X	X	X	X	X	X	X	X	X	X	X	X	X	X
pgrR_11	HTH-type transcriptional regulator PgrR	35	100	X	X	X	X	X	X	X	X	X	X	X	X	X	X	X	X	X	X	X	X	X	X	X	X	X	X	X	X	X	X	X	X	X	X	X
relE_2	mRNA interferase toxin RelE	35	100	X	X	X	X	X	X	X	X	X	X	X	X	X	X	X	X	X	X	X	X	X	X	X	X	X	X	X	X	X	X	X	X	X	X	X
repB_2	RepFIB replication protein A	35	100	X	X	X	X	X	X	X	X	X	X	X	X	X	X	X	X	X	X	X	X	X	X	X	X	X	X	X	X	X	X	X	X	X	X	X
sacX	Negative regulator of SacY activity	35	100	X	X	X	X	X	X	X	X	X	X	X	X	X	X	X	X	X	X	X	X	X	X	X	X	X	X	X	X	X	X	X	X	X	X	X
sasA_3	Adaptive-response sensory-kinase SasA	35	100	X	X	X	X	X	X	X	X	X	X	X	X	X	X	X	X	X	X	X	X	X	X	X	X	X	X	X	X	X	X	X	X	X	X	X
scrB	Sucrose-6-phosphate hydrolase	35	100	X	X	X	X	X	X	X	X	X	X	X	X	X	X	X	X	X	X	X	X	X	X	X	X	X	X	X	X	X	X	X	X	X	X	X
scrK	Fructokinase	35	100	X	X	X	X	X	X	X	X	X	X	X	X	X	X	X	X	X	X	X	X	X	X	X	X	X	X	X	X	X	X	X	X	X	X	X
scrY	Sucrose porin	35	100	X	X	X	X	X	X	X	X	X	X	X	X	X	X	X	X	X	X	X	X	X	X	X	X	X	X	X	X	X	X	X	X	X	X	X
soxC	Dibenzothiophene desulfurization enzyme C	35	100	X	X	X	X	X	X	X	X	X	X	X	X	X	X	X	X	X	X	X	X	X	X	X	X	X	X	X	X	X	X	X	X	X	X	X
speG_2	hypothetical protein	35	100	X	X	X	X	X	X	X	X	X	X	X	X	X	X	X	X	X	X	X	X	X	X	X	X	X	X	X	X	X	X	X	X	X	X	X
ssuA_2	Putative aliphatic sulfonates-binding protein	35	100	X	X	X	X	X	X	X	X	X	X	X	X	X	X	X	X	X	X	X	X	X	X	X	X	X	X	X	X	X	X	X	X	X	X	X
uvrA_2	UvrABC system protein A	35	100	X	X	X	X	X	X	X	X	X	X	X	X	X	X	X	X	X	X	X	X	X	X	X	X	X	X	X	X	X	X	X	X	X	X	X
virB_2	Virulence regulon transcriptional activator VirB	35	100	X	X	X	X	X	X	X	X	X	X	X	X	X	X	X	X	X	X	X	X	X	X	X	X	X	X	X	X	X	X	X	X	X	X	X
ydeP_2	Protein YdeP	35	100	X	X	X	X	X	X	X	X	X	X	X	X	X	X	X	X	X	X	X	X	X	X	X	X	X	X	X	X	X	X	X	X	X	X	X
bluF_3	Blue light- and temperature-regulated antirepressor BluF	34	97.1429	X	X	X	X	X	X	X	X	X	X	X		X	X	X	X	X	X	X	X	X	X	X	X	X	X	X	X	X	X	X	X	X	X	X
dmoA	Dimethyl-sulfide monooxygenase	34	97.1429	X	X	X	X	X	X	X	X	X		X	X	X	X	X	X	X	X	X	X	X	X	X	X	X	X	X	X	X	X	X	X	X	X	X
group_1710	hypothetical protein	34	97.1429	X	X	X	X	X	X	X	X	X	X	X	X	X	X		X	X	X	X	X	X	X	X	X	X	X	X	X	X	X	X	X	X	X	X
group_243	hypothetical protein	34	97.1429	X	X	X	X	X	X	X	X	X	X	X	X	X	X	X	X	X	X	X	X	X	X	X	X	X	X	X	X	X	X	X	X		X	X
group_2625	hypothetical protein	34	97.1429	X	X	X	X	X	X	X	X	X	X	X		X	X	X	X	X	X	X	X	X	X	X	X	X	X	X	X	X	X	X	X	X	X	X
group_2627	hypothetical protein	34	97.1429	X	X	X	X	X	X	X	X	X	X	X		X	X	X	X	X	X	X	X	X	X	X	X	X	X	X	X	X	X	X	X	X	X	X
group_405	Cytochrome P450 107B1	34	97.1429	X	X		X	X	X	X	X	X	X	X	X	X	X	X	X	X	X	X	X	X	X	X	X	X	X	X	X	X	X	X	X	X	X	X
group_541	hypothetical protein	34	97.1429	X	X	X	X	X	X	X		X	X	X	X	X	X	X	X	X	X	X	X	X	X	X	X	X	X	X	X	X	X	X	X	X	X	X
group_543	hypothetical protein	34	97.1429	X	X	X	X	X	X	X	X	X	X	X	X	X	X	X	X	X	X	X	X	X	X	X	X	X	X	X	X	X	X	X	X		X	X
group_6174	hypothetical protein	34	97.1429	X	X	X	X	X	X	X	X	X	X	X	X	X	X	X	X	X	X	X		X	X	X	X	X	X	X	X	X	X	X	X	X	X	X
yceI_3	Protein YceI	34	97.1429	X	X	X	X	X	X	X		X	X	X	X	X	X	X	X	X	X	X	X	X	X	X	X	X	X	X	X	X	X	X	X	X	X	X
group_1095	hypothetical protein	33	94.2857	X	X	X	X		X	X	X	X	X	X	X	X	X	X	X	X	X	X	X	X	X	X	X	X	X	X	X	X	X		X	X	X	X
group_403	hypothetical protein	33	94.2857	X	X	X	X	X	X		X	X	X	X	X	X	X	X	X	X	X	X		X	X	X	X	X	X	X	X	X	X	X	X	X	X	X
tap	hypothetical protein	33	94.2857	X	X	X	X	X	X	X		X	X	X	X	X	X	X	X	X	X	X	X	X	X	X	X	X	X	X		X	X	X	X	X	X	X
group_1239	hypothetical protein	32	91.4286	X	X	X	X	X	X		X	X	X	X	X	X	X	X	X	X	X	X		X	X	X	X		X	X	X	X	X	X	X	X	X	X
group_6182	hypothetical protein	31	88.5714	X	X	X	X	X	X	X	X	X	X	X		X	X	X			X	X	X	X	X	X		X	X	X	X	X	X	X	X	X	X	X
msuD	Methanesulfonate monooxygenase	31	88.5714	X	X		X	X	X		X	X	X	X	X	X		X	X		X	X	X	X	X	X	X	X	X	X	X	X	X	X	X	X	X	X
ecfG	ECF RNA polymerase sigma factor EcfG	29	82.8571		X	X	X	X	X	X	X	X	X	X	X	X	X	X	X	X	X		X	X			X	X		X	X	X	X	X	X		X	X
group_535	hypothetical protein	29	82.8571	X	X	X			X	X	X	X	X		X	X	X			X	X	X	X	X	X	X	X	X	X	X	X	X	X		X	X	X	X
group_558	hypothetical protein	29	82.8571		X	X	X	X	X	X	X	X	X	X	X	X	X	X	X	X	X		X	X			X	X		X	X	X	X	X	X		X	X
ygiW_3	Protein YgiW	29	82.8571		X	X	X	X	X	X	X	X	X	X	X	X	X	X	X	X	X		X	X			X	X		X	X	X	X	X	X		X	X
yddM	putative HTH-type transcriptional regulator YddM	27	77.1429	X	X	X	X			X	X		X		X	X	X	X		X	X	X	X	X	X	X	X	X	X	X	X	X			X	X		X
group_1236	hypothetical protein	26	74.2857		X	X	X	X	X	X	X	X	X	X	X	X	X	X	X	X	X		X				X			X	X		X	X	X		X	X
group_1703	hypothetical protein	25	71.4286	X	X	X	X	X	X	X	X		X	X		X			X		X	X	X	X	X	X			X	X	X	X	X		X			X
group_2639	hypothetical protein	25	71.4286	X			X	X	X		X	X		X	X	X		X	X		X	X	X	X	X	X	X	X	X	X			X	X	X		X
group_312	hypothetical protein	25	71.4286	X	X	X	X	X	X	X	X		X	X		X			X		X	X	X	X	X	X			X	X	X	X	X		X			X
pqiB_2	Intermembrane transport protein PqiB	25	71.4286	X			X	X	X		X	X		X	X	X		X	X		X	X	X	X	X	X	X	X	X	X			X	X	X		X
yiaW	Inner membrane protein YiaW	25	71.4286	X			X	X	X		X	X		X	X	X		X	X		X	X	X	X	X	X	X	X	X	X			X	X	X		X
group_1156	hypothetical protein	24	68.5714		X	X	X	X	X	X	X	X	X	X	X	X		X	X	X	X						X			X	X		X	X	X		X	X
group_328	hypothetical protein	24	68.5714		X	X	X	X	X	X	X	X	X	X	X	X		X	X	X	X						X			X	X		X	X	X		X	X
yibH	Inner membrane protein YibH	24	68.5714	X			X	X	X		X	X		X	X	X		X	X		X	X		X	X	X	X	X	X	X			X	X	X		X
group_6446	hypothetical protein	21	60		X	X	X	X	X	X	X	X		X			X	X		X			X	X			X	X			X		X	X			X	X
group_539	hypothetical protein	20	57.1429	X		X		X		X								X	X			X	X		X	X	X	X	X		X	X	X	X		X	X	X
ibpB	Small heat shock protein IbpB	19	54.2857	X				X	X			X			X		X		X	X	X	X	X	X	X	X		X	X			X				X	X
ygcS	Inner membrane metabolite transport protein YgcS	19	54.2857	X	X								X			X	X			X	X	X	X	X	X	X			X	X	X	X	X		X			X
acoR	Acetoin dehydrogenase operon transcriptional activator AcoR	18	51.4286			X	X	X	X	X	X	X		X	X		X	X	X	X							X	X					X	X			X
group_1198	hypothetical protein	18	51.4286			X	X	X	X	X	X	X		X	X		X	X	X	X							X	X					X	X			X
group_2848	hypothetical protein	18	51.4286			X	X	X	X	X	X	X		X	X		X	X	X	X							X	X					X	X			X
group_534	hypothetical protein	18	51.4286	X				X	X			X			X		X		X	X	X	X	X	X	X	X		X	X			X				X
group_767	Inner membrane metabolite transport protein YgcS	18	51.4286			X	X	X	X	X	X	X		X	X		X	X	X				X				X	X						X		X	X
hha_2	Hemolysin expression-modulating protein Hha	18	51.4286			X	X	X	X	X	X	X		X	X		X	X	X	X							X	X					X	X			X
relB	Antitoxin RelB	18	51.4286			X	X	X	X	X	X	X		X	X		X	X	X	X							X	X					X	X			X
relE_1	mRNA interferase toxin RelE	18	51.4286			X	X	X	X	X	X	X		X	X		X	X	X	X							X	X					X	X			X
ygdR_4	putative lipoprotein YgdR	18	51.4286			X	X	X	X	X	X	X		X	X		X	X	X	X							X	X					X	X			X
adh_2	Alcohol dehydrogenase	17	48.5714	X	X								X			X					X	X	X	X	X	X			X	X	X	X			X	X		X
ascG_2	HTH-type transcriptional regulator AscG	17	48.5714	X	X								X			X					X	X	X	X	X	X			X	X	X	X			X	X		X
celA	PTS system cellobiose-specific EIIB component	17	48.5714	X	X								X			X					X	X	X	X	X	X			X	X	X	X			X	X		X
chbA_2	PTS system N,N'-diacetylchitobiose-specific EIIA component	17	48.5714	X	X								X			X					X	X	X	X	X	X			X	X	X	X			X	X		X
gmuD_2	6-phospho-beta-glucosidase GmuD	17	48.5714	X	X								X			X					X	X	X	X	X	X			X	X	X	X			X	X		X
group_1094	mRNA interferase toxin RelE	17	48.5714	X	X								X			X					X	X	X	X	X	X			X	X	X	X			X	X		X
group_1097	hypothetical protein	17	48.5714	X	X								X			X					X	X	X	X	X	X			X	X	X	X			X	X		X
group_1157	IS3 family transposase ISRaq1	17	48.5714		X		X	X			X		X			X		X	X		X						X			X	X		X	X	X		X	X
group_1233	ISNCY family transposase ISRor2	17	48.5714			X	X	X	X	X		X		X	X		X	X	X	X							X	X					X	X			X
group_1714	hypothetical protein	17	48.5714	X	X								X			X					X	X	X	X	X	X			X	X	X	X			X	X		X
group_2623	Small heat shock protein IbpB	17	48.5714		X	X	X			X	X		X	X		X		X									X			X	X		X	X	X		X	X
group_2634	putative lipoprotein YgdR	17	48.5714	X	X								X			X					X	X	X	X	X	X			X	X	X	X			X	X		X
group_2635	hypothetical protein	17	48.5714	X	X								X			X					X	X	X	X	X	X			X	X	X	X			X	X		X
group_2637	hypothetical protein	17	48.5714	X	X								X			X					X	X	X	X	X	X			X	X	X	X			X	X		X
group_2860	hypothetical protein	17	48.5714			X	X	X	X	X		X		X	X		X	X	X	X							X	X					X	X			X
group_542	hypothetical protein	17	48.5714	X	X								X			X					X	X	X	X	X	X			X	X	X	X			X	X		X
group_6894	Xylitol-binding protein	17	48.5714			X	X	X	X	X		X		X	X		X	X	X	X							X	X					X	X			X
group_6895	2-oxo-tetronate isomerase	17	48.5714			X	X	X	X	X		X		X	X		X	X	X	X							X	X					X	X			X
group_6896	Myo-inositol 2-dehydrogenase	17	48.5714			X	X	X	X	X		X		X	X		X	X	X	X							X	X					X	X			X
licC_2	Lichenan permease IIC component	17	48.5714	X	X								X			X					X	X	X	X	X	X			X	X	X	X			X	X		X
prn	hypothetical protein	17	48.5714			X	X	X	X	X	X	X		X	X			X	X	X							X	X					X	X			X
xylE	D-xylose-proton symporter	17	48.5714			X	X	X	X	X		X		X	X		X	X	X	X							X	X					X	X			X
apxIB	Toxin RTX-I translocation ATP-binding protein	16	45.7143			X	X	X	X	X		X		X	X			X	X	X							X	X					X	X			X
cvaA	Colicin V secretion protein CvaA	16	45.7143			X	X	X	X	X		X		X	X			X	X	X							X	X					X	X			X
group_2024	hypothetical protein	16	45.7143			X	X	X	X	X		X		X	X			X	X	X							X	X					X	X			X
group_2633	Antitoxin RelB	16	45.7143	X	X								X			X					X	X	X	X	X	X			X	X	X	X			X	X
group_2649	hypothetical protein	16	45.7143	X	X											X					X	X	X	X	X	X			X	X	X	X			X	X		X
group_2854	hypothetical protein	16	45.7143			X	X	X	X	X		X		X	X			X	X	X							X	X					X	X			X
group_2855	hypothetical protein	16	45.7143			X	X	X	X	X		X		X	X			X	X	X							X	X					X	X			X
group_2859	hypothetical protein	16	45.7143			X	X	X	X	X		X		X	X			X	X	X							X	X					X	X			X
group_584	hypothetical protein	16	45.7143			X	X	X	X	X	X	X		X	X			X	X								X	X					X	X			X
group_64	hypothetical protein	16	45.7143			X	X	X	X	X		X		X	X			X	X	X							X	X					X	X			X
group_6886	hypothetical protein	16	45.7143			X	X	X	X	X		X		X	X			X	X	X							X	X					X	X			X
group_6887	hypothetical protein	16	45.7143			X	X	X	X	X		X		X	X			X	X	X							X	X					X	X			X
group_6888	hypothetical protein	16	45.7143			X	X	X	X	X		X		X	X			X	X	X							X	X					X	X			X
group_6889	hypothetical protein	16	45.7143			X	X	X	X	X		X		X	X			X	X	X							X	X					X	X			X
group_6893	hypothetical protein	16	45.7143			X	X	X	X	X		X		X	X			X	X	X							X	X					X	X			X
group_826	hypothetical protein	16	45.7143			X	X	X	X	X		X		X	X			X	X	X							X	X					X	X			X
hlyB	Alpha-hemolysin translocation ATP-binding protein HlyB	16	45.7143			X	X	X	X	X		X		X	X			X	X	X							X	X					X	X			X
hlyD	Hemolysin secretion protein D, chromosomal	16	45.7143			X	X	X	X	X		X		X	X			X	X	X							X	X					X	X			X
htrE	Outer membrane usher protein HtrE	16	45.7143			X	X	X	X	X		X		X	X			X	X	X							X	X					X	X			X
rcsB_2	Transcriptional regulatory protein RcsB	16	45.7143			X	X	X	X	X		X		X	X			X	X	X							X	X					X	X			X
smf-1	Major fimbrial subunit SMF-1	16	45.7143			X	X	X	X	X		X		X	X			X	X	X							X	X					X	X			X
tolC_2	Outer membrane protein TolC	16	45.7143			X	X	X	X	X		X		X	X			X	X	X							X	X					X	X			X
yadV_2	putative fimbrial chaperone YadV	16	45.7143			X	X	X	X	X		X		X	X			X	X	X							X	X					X	X			X
group_2648	hypothetical protein	15	42.8571	X	X											X					X	X		X	X	X			X	X	X	X			X	X		X
group_426	hypothetical protein	15	42.8571		X	X	X	X	X	X	X			X		X			X		X		X							X			X		X
higB	Endoribonuclease HigB	15	42.8571	X									X			X					X	X	X	X	X	X			X	X		X			X	X		X
yefM	Antitoxin YefM	15	42.8571	X									X			X					X	X	X	X	X	X			X	X		X			X	X		X
group_1218	hypothetical protein	14	40				X	X	X		X	X		X	X				X	X							X	X					X	X			X
group_6178	hypothetical protein	14	40	X									X		X	X			X		X	X			X	X			X	X		X			X	X
group_1191	hypothetical protein	13	37.1429			X	X			X	X			X	X			X	X								X	X					X	X			X
group_1197	hypothetical protein	13	37.1429			X	X	X	X	X	X			X	X			X	X									X						X			X
group_2849	hypothetical protein	12	34.2857			X	X	X	X	X	X			X					X			X		X		X			X
group_6225	hypothetical protein	11	31.4286	X													X					X	X	X	X	X		X	X			X				X
group_772	hypothetical protein	11	31.4286	X													X					X	X	X	X	X		X	X			X				X
aes_2	Acetyl esterase	10	28.5714		X								X			X					X		X	X						X	X	X						X
group_1235	hypothetical protein	10	28.5714	X																		X	X	X	X	X		X	X			X				X
group_1693	hypothetical protein	10	28.5714	X											X				X	X		X			X	X	X		X							X
group_2736	hypothetical protein	10	28.5714		X											X					X		X	X						X	X	X			X			X
group_2737	hypothetical protein	10	28.5714		X											X					X		X	X						X	X	X			X			X
group_2741	hypothetical protein	10	28.5714		X											X					X		X	X						X	X	X			X			X
group_3275	hypothetical protein	10	28.5714		X											X					X		X	X						X	X	X			X			X
group_332	ISNCY family transposase ISSen7	10	28.5714			X		X		X									X				X								X	X	X			X		X
group_6454	hypothetical protein	10	28.5714		X											X					X		X	X						X	X	X			X			X
group_6455	hypothetical protein	10	28.5714		X											X					X		X	X						X	X	X			X			X
guaD_2	Guanine deaminase	10	28.5714		X								X			X					X		X	X							X	X			X			X
group_1155	putative fimbrial chaperone YadV	9	25.7143		X											X					X		X	X							X	X			X			X
group_1771	(S)-2-haloacid dehalogenase	9	25.7143		X								X			X	X			X	X			X						X					X
group_1772	hypothetical protein	9	25.7143		X											X					X		X							X	X	X			X			X
group_1773	Transcriptional regulatory protein RcsB	9	25.7143		X											X					X		X	X							X	X			X			X
group_2740	Outer membrane protein TolC	9	25.7143		X											X					X		X	X							X	X			X			X
group_557	hypothetical protein	9	25.7143		X											X					X		X	X						X		X			X			X
group_6453	hypothetical protein	9	25.7143		X								X			X	X			X	X			X						X					X
group_6457	Outer membrane usher protein HtrE	9	25.7143		X											X					X		X	X							X	X			X			X
group_6459	Colicin V secretion protein CvaA	9	25.7143		X											X					X		X	X							X	X			X			X
group_6460	Toxin RTX-I translocation ATP-binding protein	9	25.7143		X											X					X		X	X							X	X			X			X
group_841	hypothetical protein	9	25.7143					X			X					X		X			X		X					X						X	X
group_2950	hypothetical protein	8	22.8571				X		X		X	X						X									X	X						X
group_6188	hypothetical protein	8	22.8571	X												X					X	X			X	X			X						X
group_7412	Antitoxin YefM	8	22.8571					X	X			X		X					X														X	X			X
yoeB	Toxin YoeB	8	22.8571					X	X			X		X					X														X	X			X
group_1282	hypothetical protein	7	20													X					X		X	X						X	X				X
group_7262	hypothetical protein	7	20				X		X					X													X	X						X			X
fdhA	Glutathione-independent formaldehyde dehydrogenase	6	17.1429		X								X																		X	X				X		X
group_1770	hypothetical protein	6	17.1429		X								X																	X	X	X						X
group_1836	IS3 family transposase ISRaq1	6	17.1429			X			X	X		X			X					X
group_2647	hypothetical protein	6	17.1429	X																		X			X	X			X							X
group_2739	Major fimbrial subunit SMF-1	6	17.1429		X																		X	X							X	X						X
group_3345	hypothetical protein	6	17.1429																		X		X	X						X	X	X
group_6181	hypothetical protein	6	17.1429	X																		X			X	X			X							X
group_6187	Protein YgiW	6	17.1429	X																		X			X	X			X							X
group_6202	hypothetical protein	6	17.1429	X																		X			X	X			X							X
group_6204	hypothetical protein	6	17.1429	X																		X			X	X			X							X
group_6205	hypothetical protein	6	17.1429	X																		X			X	X			X							X
group_6212	hypothetical protein	6	17.1429	X																		X			X	X			X							X
group_6456	hypothetical protein	6	17.1429		X											X					X		X								X				X
group_6458	hypothetical protein	6	17.1429		X																		X	X							X	X						X
papC	Outer membrane usher protein PapC	6	17.1429	X																		X			X	X			X							X
papD	Chaperone protein PapD	6	17.1429	X																		X			X	X			X							X
smfA	Fimbria A protein	6	17.1429	X																		X			X	X			X							X
yfcP	putative fimbrial-like protein YfcP	6	17.1429	X																		X			X	X			X							X
frbC	2-phosphonomethylmalate synthase	5	14.2857	X																		X			X	X			X
group_1702	Methanesulfonate monooxygenase	5	14.2857			X				X			X				X			X
group_2037	hypothetical protein	5	14.2857		X																		X	X						X	X
group_2641	ISNCY family transposase ISLad2	5	14.2857	X																		X			X	X			X
group_2642	hypothetical protein	5	14.2857	X																		X			X	X			X
group_2738	hypothetical protein	5	14.2857		X											X					X										X				X
group_6193	Nitrilotriacetate monooxygenase component A	5	14.2857	X																		X			X	X			X
group_6197	putative methyltransferase	5	14.2857	X																		X			X	X			X
group_6198	hypothetical protein	5	14.2857	X																		X			X	X			X
group_6200	hypothetical protein	5	14.2857	X																		X			X	X			X
group_6203	hypothetical protein	5	14.2857	X																		X			X	X			X
group_6206	hypothetical protein	5	14.2857	X																		X			X	X			X
group_6207	hypothetical protein	5	14.2857	X																		X			X	X			X
group_6211	hypothetical protein	5	14.2857	X																		X			X	X			X
group_6213	hypothetical protein	5	14.2857	X																		X			X	X			X
leuC	3-isopropylmalate dehydratase large subunit	5	14.2857	X																		X			X	X			X
leuD	3-isopropylmalate dehydratase small subunit	5	14.2857	X																		X			X	X			X
pphA_2	Phosphonopyruvate hydrolase	5	14.2857	X																		X			X	X			X
rhsC	hypothetical protein	5	14.2857													X	X								X										X		X
rizA	L-arginine-specific L-amino acid ligase	5	14.2857	X																		X			X	X			X
tftC	NADH:FAD oxidoreductase	5	14.2857	X																		X			X	X			X
aspS_2	Aspartate--tRNA(Asp) ligase	4	11.4286			X		X		X																							X
cpdA_3	3',5'-cyclic adenosine monophosphate phosphodiesterase CpdA	4	11.4286			X		X		X																							X
group_10596	hypothetical protein	4	11.4286																				X								X	X						X
group_10597	hypothetical protein	4	11.4286																				X								X	X						X
group_1193	hypothetical protein	4	11.4286			X		X		X																							X
group_1195	hypothetical protein	4	11.4286			X		X		X																							X
group_1238	hypothetical protein	4	11.4286							X							X						X					X
group_2847	hypothetical protein	4	11.4286			X				X																							X				X
group_2850	hypothetical protein	4	11.4286			X		X		X																							X
group_2851	hypothetical protein	4	11.4286			X		X		X																							X
group_402	hypothetical protein	4	11.4286						X	X						X							X
group_66	hypothetical protein	4	11.4286					X							X				X									X
group_6857	Glutathione-independent formaldehyde dehydrogenase	4	11.4286			X				X							X			X
dhbF	Dimodular nonribosomal peptide synthase	3	8.57143			X	X			X
group_12045	hypothetical protein	3	8.57143																												X	X						X
group_1970	hypothetical protein	3	8.57143										X								X										X
group_2853	hypothetical protein	3	8.57143			X	X			X
group_2979	hypothetical protein	3	8.57143					X									X			X
group_3274	hypothetical protein	3	8.57143													X					X																	X
group_3395	hypothetical protein	3	8.57143																					X								X						X
group_399	hypothetical protein	3	8.57143								X					X															X
group_581	hypothetical protein	3	8.57143			X	X			X
group_6860	hypothetical protein	3	8.57143			X	X			X
group_6861	hypothetical protein	3	8.57143			X	X			X
group_6862	hypothetical protein	3	8.57143			X	X			X
group_6863	hypothetical protein	3	8.57143			X	X			X
group_6864	hypothetical protein	3	8.57143			X	X			X
group_6865	hypothetical protein	3	8.57143			X	X			X
group_6866	hypothetical protein	3	8.57143			X	X			X
group_6867	hypothetical protein	3	8.57143			X	X			X
group_6868	hypothetical protein	3	8.57143			X	X			X
group_6870	hypothetical protein	3	8.57143			X	X			X
group_6871	Sulfoquinovose 1-dehydrogenase	3	8.57143			X	X			X
group_6873	hypothetical protein	3	8.57143			X	X			X
group_6875	hypothetical protein	3	8.57143			X	X			X
group_6877	Trans-2,3-dihydro-3-hydroxyanthranilate isomerase	3	8.57143			X	X			X
group_6880	Phenazine antibiotic resistance protein EhpR	3	8.57143			X	X			X
group_6883	hypothetical protein	3	8.57143			X				X								X
group_9125	hypothetical protein	3	8.57143													X					X														X
group_9126	Major fimbrial subunit SMF-1	3	8.57143													X					X														X
group_9127	hypothetical protein	3	8.57143													X					X														X
iolA	Malonate-semialdehyde dehydrogenase	3	8.57143			X	X			X
menF	Isochorismate synthase MenF	3	8.57143			X	X			X
phzB2	Phenazine biosynthesis protein PhzB2	3	8.57143			X	X			X
phzD	Phenazine biosynthesis protein PhzD	3	8.57143			X	X			X
phzG	Phenazine biosynthesis protein PhzG	3	8.57143			X	X			X
ribZ_2	Riboflavin transporter RibZ	3	8.57143			X	X			X
dmoA_1	Dimethyl-sulfide monooxygenase	2	5.71429										X								X
group_10084	hypothetical protein	2	5.71429																		X									X
group_10085	hypothetical protein	2	5.71429																		X														X
group_11	hypothetical protein	2	5.71429											X														X
group_12133	hypothetical protein	2	5.71429																													X						X
group_12134	hypothetical protein	2	5.71429																													X						X
group_12135	hypothetical protein	2	5.71429																													X						X
group_2624	hypothetical protein	2	5.71429												X																						X
group_2626	hypothetical protein	2	5.71429												X																						X
group_2948	hypothetical protein	2	5.71429				X											X
group_2949	hypothetical protein	2	5.71429				X											X
group_3095	hypothetical protein	2	5.71429								X									X
group_3168	hypothetical protein	2	5.71429											X				X
group_3169	hypothetical protein	2	5.71429											X																					X
group_559	hypothetical protein	2	5.71429			X				X
group_582	hypothetical protein	2	5.71429			X				X
group_6176	Blue light- and temperature-regulated antirepressor BluF	2	5.71429												X																						X
group_6447	hypothetical protein	2	5.71429		X																										X
group_6859	hypothetical protein	2	5.71429			X				X
group_6881	hypothetical protein	2	5.71429			X				X
group_808	Acetyl esterase	2	5.71429																					X											X
group_8802	IS3 family transposase IS1222	2	5.71429												X					X
rpnA	Recombination-promoting nuclease RpnA	2	5.71429						X		X
aes	Acetyl esterase	1	2.85714					X
amiD_2	Putative amidase AmiD	1	2.85714					X
arsC_2	Arsenate reductase	1	2.85714														X
bdcR	HTH-type transcriptional repressor BdcR	1	2.85714														X
bicA	Bicarbonate transporter BicA	1	2.85714														X
bluF_5	Blue light- and temperature-regulated antirepressor BluF	1	2.85714																																		X
cpdA_4	3',5'-cyclic adenosine monophosphate phosphodiesterase CpdA	1	2.85714					X
fabG2	putative oxidoreductase	1	2.85714														X
fdtC	dTDP-3-amino-3,6-dideoxy-alpha-D-galactopyranose 3-N-acetyltransferase	1	2.85714														X
fgd_2	F420-dependent glucose-6-phosphate dehydrogenase	1	2.85714														X
fimC_3	Chaperone protein FimC	1	2.85714										X
fimD_3	Outer membrane usher protein FimD	1	2.85714										X
gdhI_3	Glucose 1-dehydrogenase 1	1	2.85714														X
gloB_3	hypothetical protein	1	2.85714																X
group_10593	hypothetical protein	1	2.85714																				X
group_10595	hypothetical protein	1	2.85714																				X
group_10769	hypothetical protein	1	2.85714																					X
group_10770	hypothetical protein	1	2.85714																					X
group_10840	hypothetical protein	1	2.85714																					X
group_10841	hypothetical protein	1	2.85714																					X
group_1092	hypothetical protein	1	2.85714														X
group_1106	hypothetical protein	1	2.85714																																		X
group_1148	hypothetical protein	1	2.85714														X
group_11787	hypothetical protein	1	2.85714																											X
group_11788	Tn3 family transposase ISYps3	1	2.85714																											X
group_11789	hypothetical protein	1	2.85714																											X
group_11790	hypothetical protein	1	2.85714																											X
group_11791	Guanine deaminase	1	2.85714																											X
group_1192	hypothetical protein	1	2.85714																																		X
group_1194	IS3 family transposase ISEhe4	1	2.85714					X
group_1196	hypothetical protein	1	2.85714					X
group_12016	hypothetical protein	1	2.85714																																	X
group_12017	hypothetical protein	1	2.85714																																	X
group_12046	hypothetical protein	1	2.85714																												X
group_1215	hypothetical protein	1	2.85714														X
group_12320	hypothetical protein	1	2.85714																														X
group_12321	hypothetical protein	1	2.85714																														X
group_12322	hypothetical protein	1	2.85714																														X
group_1237	hypothetical protein	1	2.85714																				X
group_12622	hypothetical protein	1	2.85714																																X
group_12800	hypothetical protein	1	2.85714																																	X
group_12801	hypothetical protein	1	2.85714																																	X
group_12802	hypothetical protein	1	2.85714																																	X
group_12803	hypothetical protein	1	2.85714																																	X
group_12804	hypothetical protein	1	2.85714																																	X
group_12805	hypothetical protein	1	2.85714																																	X
group_13077	Antitoxin RelB	1	2.85714																																			X
group_1649	HTH-type transcriptional regulator PgrR	1	2.85714														X
group_1696	hypothetical protein	1	2.85714																																	X
group_1709	Multidrug export protein AcrF	1	2.85714																														X
group_2021	hypothetical protein	1	2.85714														X
group_206	Tn3 family transposase TnEc1	1	2.85714																					X
group_207	Tn3 family transposase TnEc1	1	2.85714																					X
group_2621	hypothetical protein	1	2.85714																																		X
group_2628	hypothetical protein	1	2.85714																																		X
group_2657	Virulence regulon transcriptional activator VirB	1	2.85714																																		X
group_2947	hypothetical protein	1	2.85714				X
group_3090	Tyrosine recombinase XerC	1	2.85714														X
group_3091	hypothetical protein	1	2.85714														X
group_3207	hypothetical protein	1	2.85714														X
group_460	IS3 family transposase ISEhe3	1	2.85714																X
group_537	hypothetical protein	1	2.85714														X
group_6171	RepFIB replication protein A	1	2.85714																																		X
group_6173	hypothetical protein	1	2.85714																																		X
group_6175	hypothetical protein	1	2.85714																																		X
group_6233	Plasmid partition protein A	1	2.85714																																		X
group_639	hypothetical protein	1	2.85714																X
group_6449	Type 3 secretion system secretin	1	2.85714		X
group_6450	hypothetical protein	1	2.85714		X
group_6451	hypothetical protein	1	2.85714		X
group_6452	hypothetical protein	1	2.85714		X
group_6461	hypothetical protein	1	2.85714		X
group_65	hypothetical protein	1	2.85714																									X
group_6899	hypothetical protein	1	2.85714			X
group_6900	hypothetical protein	1	2.85714			X
group_7261	hypothetical protein	1	2.85714				X
group_7398	5'-nucleotidase SurE	1	2.85714					X
group_7400	hypothetical protein	1	2.85714					X
group_7401	hypothetical protein	1	2.85714					X
group_7402	Histidinol-phosphate aminotransferase	1	2.85714					X
group_7403	hypothetical protein	1	2.85714					X
group_7404	hypothetical protein	1	2.85714					X
group_7405	hypothetical protein	1	2.85714					X
group_7407	hypothetical protein	1	2.85714					X
group_7408	hypothetical protein	1	2.85714					X
group_7409	hypothetical protein	1	2.85714					X
group_7606	hypothetical protein	1	2.85714						X
group_7607	hypothetical protein	1	2.85714						X
group_7608	hypothetical protein	1	2.85714						X
group_7610	hypothetical protein	1	2.85714							X
group_7611	hypothetical protein	1	2.85714							X
group_762	hypothetical protein	1	2.85714																																		X
group_7963	hypothetical protein	1	2.85714								X
group_7964	Protein YceI	1	2.85714								X
group_7965	hypothetical protein	1	2.85714								X
group_7966	hypothetical protein	1	2.85714								X
group_801	hypothetical protein	1	2.85714														X
group_8304	hypothetical protein	1	2.85714										X
group_8305	hypothetical protein	1	2.85714										X
group_8306	Hemolysin expression-modulating protein Hha	1	2.85714										X
group_8307	hypothetical protein	1	2.85714										X
group_8308	hypothetical protein	1	2.85714										X
group_8309	hypothetical protein	1	2.85714										X
group_8310	hypothetical protein	1	2.85714										X
group_8311	hypothetical protein	1	2.85714										X
group_8312	S-fimbrial protein subunit SfaA	1	2.85714										X
group_8313	putative fimbrial chaperone YadV	1	2.85714										X
group_8315	hypothetical protein	1	2.85714										X
group_8317	Transcriptional regulatory protein RcsB	1	2.85714										X
group_8318	Outer membrane protein TolC	1	2.85714										X
group_8319	Colicin V secretion protein CvaA	1	2.85714										X
group_8320	Alpha-hemolysin translocation ATP-binding protein HlyB	1	2.85714										X
group_8321	hypothetical protein	1	2.85714										X
group_8322	hypothetical protein	1	2.85714										X
group_8323	hypothetical protein	1	2.85714										X
group_8324	hypothetical protein	1	2.85714										X
group_8325	hypothetical protein	1	2.85714										X
group_8496	hypothetical protein	1	2.85714											X
group_8497	hypothetical protein	1	2.85714											X
group_869	hypothetical protein	1	2.85714									X
group_8740	hypothetical protein	1	2.85714														X
group_8744	hypothetical protein	1	2.85714														X
group_8801	hypothetical protein	1	2.85714												X
group_9124	hypothetical protein	1	2.85714													X
group_9270	HTH-type transcriptional activator RhaS	1	2.85714														X
group_9271	HTH-type transcriptional regulator NimR	1	2.85714														X
group_9272	hypothetical protein	1	2.85714														X
group_9275	hypothetical protein	1	2.85714														X
group_9277	3-oxoacyl-[acyl-carrier-protein] reductase FabG	1	2.85714														X
group_9278	hypothetical protein	1	2.85714														X
group_9279	hypothetical protein	1	2.85714														X
group_9280	hypothetical protein	1	2.85714														X
group_9281	hypothetical protein	1	2.85714														X
group_9283	hypothetical protein	1	2.85714														X
group_9284	hypothetical protein	1	2.85714														X
group_9285	hypothetical protein	1	2.85714														X
group_9286	hypothetical protein	1	2.85714														X
group_9287	hypothetical protein	1	2.85714														X
group_9288	hypothetical protein	1	2.85714														X
group_9289	Protein UmuC	1	2.85714														X
group_9290	Protein UmuC	1	2.85714														X
group_9291	HTH-type transcriptional regulator DmlR	1	2.85714														X
group_9292	hypothetical protein	1	2.85714														X
group_9293	hypothetical protein	1	2.85714														X
group_9294	hypothetical protein	1	2.85714														X
group_9295	hypothetical protein	1	2.85714														X
group_9296	hypothetical protein	1	2.85714														X
group_9297	hypothetical protein	1	2.85714														X
group_9298	hypothetical protein	1	2.85714														X
group_9299	hypothetical protein	1	2.85714														X
group_9300	hypothetical protein	1	2.85714														X
group_9301	hypothetical protein	1	2.85714														X
group_9302	hypothetical protein	1	2.85714														X
group_9303	hypothetical protein	1	2.85714														X
group_9305	hypothetical protein	1	2.85714														X
group_9306	hypothetical protein	1	2.85714														X
group_9308	IS3 family transposase ISEhe4	1	2.85714														X
group_9309	hypothetical protein	1	2.85714														X
group_9310	hypothetical protein	1	2.85714														X
group_9311	hypothetical protein	1	2.85714														X
group_9312	hypothetical protein	1	2.85714														X
group_9313	hypothetical protein	1	2.85714														X
group_9616	hypothetical protein	1	2.85714															X
group_9617	hypothetical protein	1	2.85714															X
group_9761	hypothetical protein	1	2.85714																X
group_9763	hypothetical protein	1	2.85714																X
group_9879	hypothetical protein	1	2.85714																	X
group_9880	hypothetical protein	1	2.85714																	X
group_9881	hypothetical protein	1	2.85714																	X
group_9882	hypothetical protein	1	2.85714																	X
group_9883	hypothetical protein	1	2.85714																	X
group_9884	hypothetical protein	1	2.85714																	X
group_9885	hypothetical protein	1	2.85714																	X
group_9886	hypothetical protein	1	2.85714																	X
group_9887	hypothetical protein	1	2.85714																	X
group_9888	hypothetical protein	1	2.85714																	X
mlhB	Monoterpene epsilon-lactone hydrolase	1	2.85714														X
ntaA_2	Nitrilotriacetate monooxygenase component A	1	2.85714					X
rhaS_8	HTH-type transcriptional activator RhaS	1	2.85714														X
sacX_2	Negative regulator of SacY activity	1	2.85714																																		X
scrB_2	Sucrose-6-phosphate hydrolase	1	2.85714																																		X
scrK_2	Fructokinase	1	2.85714																																		X
scrY_2	Sucrose porin	1	2.85714																																		X
tmk_3	Thymidylate kinase	1	2.85714					X
tsaC1_1	4-formylbenzenesulfonate dehydrogenase TsaC1/TsaC2	1	2.85714														X
tsaC1_2	4-formylbenzenesulfonate dehydrogenase TsaC1/TsaC2	1	2.85714														X
xerD_2	Tyrosine recombinase XerD	1	2.85714				X
yfcJ	putative MFS-type transporter YfcJ	1	2.85714					X
ymdB	O-acetyl-ADP-ribose deacetylase	1	2.85714														X
