## Supplementary material for "Plasmids encode and can mobilize onion pathogenicity in *Pantoea agglomerans*": Table S21

### Sheet: Table5
Gene	Annotation	Count	Pers	AR24_pAR24_C	824-1_pPAG04	J22c_plasmidB	20CO076_plasmidC	20CO076_plasmidD	SUH1_pSUH1_C	BH6c_pBH6c_C	PNG_06-02_plasmidC	09-63_1A_plasmidC	AR5_pAR5_C	Ptg001_plasmidC	Ptg001_plasmidG	T88c_pT88c_C	20UT001_contig_3	20UT001_contig_5	AR8b_pAR8b_C	AJ2b_pAJ2b_C	AJ2b_pAJ2b_E	AR1a_pAR1aC	AR1a_pAR1aD	CB1_pCB1C
fabG_7	3-oxoacyl-[acyl-carrier-protein] reductase FabG	16	76.1905	X	X	X	X		X	X	X	X	X	X		X	X		X	X			X	X
fabG_8	3-oxoacyl-[acyl-carrier-protein] reductase FabG	16	76.1905	X	X	X	X		X	X	X	X	X	X		X	X		X	X			X	X
gatB	hypothetical protein	16	76.1905	X	X	X	X		X	X	X	X	X	X		X	X		X	X			X	X
gatC	PTS system galactitol-specific EIIC component	16	76.1905	X	X	X	X		X	X	X	X	X	X		X	X		X	X			X	X
gor_2	Glutathione reductase	16	76.1905	X	X	X	X		X	X	X	X	X	X		X	X		X	X			X	X
group_1158	hypothetical protein	16	76.1905	X	X	X	X		X	X	X	X	X	X		X	X		X	X			X	X
group_1161	hypothetical protein	16	76.1905	X	X	X	X		X	X	X	X	X	X		X	X		X	X			X	X
group_1163	hypothetical protein	16	76.1905	X	X	X	X		X	X	X	X	X	X		X	X		X	X			X	X
group_1779	hypothetical protein	16	76.1905	X	X	X	X		X	X	X	X	X	X		X	X		X	X			X	X
group_1781	hypothetical protein	16	76.1905	X	X	X	X		X	X	X	X	X	X		X	X		X	X			X	X
group_2751	hypothetical protein	16	76.1905	X	X	X	X		X	X	X	X	X	X		X	X		X	X			X	X
group_6474	hypothetical protein	16	76.1905	X	X	X	X		X	X	X	X	X	X		X	X		X	X			X	X
group_6475	Xylulose kinase	16	76.1905	X	X	X	X		X	X	X	X	X	X		X	X		X	X			X	X
hxlB	3-hexulose-6-phosphate isomerase	16	76.1905	X	X	X	X		X	X	X	X	X	X		X	X		X	X			X	X
nemA_5	N-ethylmaleimide reductase	16	76.1905	X	X	X	X		X	X	X	X	X	X		X	X		X	X			X	X
patB_2	Cystathionine beta-lyase PatB	16	76.1905	X	X	X	X		X	X	X	X	X	X		X	X		X	X			X	X
rbsA_4	Ribose import ATP-binding protein RbsA	16	76.1905	X	X	X	X		X	X	X	X	X	X		X	X		X	X			X	X
rbsB_5	Ribose import binding protein RbsB	16	76.1905	X	X	X	X		X	X	X	X	X	X		X	X		X	X			X	X
rbsC_8	Ribose import permease protein RbsC	16	76.1905	X	X	X	X		X	X	X	X	X	X		X	X		X	X			X	X
rpe_2	Ribulose-phosphate 3-epimerase	16	76.1905	X	X	X	X		X	X	X	X	X	X		X	X		X	X			X	X
sorC	Sorbitol operon regulator	16	76.1905	X	X	X	X		X	X	X	X	X	X		X	X		X	X			X	X
dapL	LL-diaminopimelate aminotransferase	15	71.4286	X		X	X		X	X	X	X	X	X		X	X		X	X			X	X
glaR	HTH-type transcriptional repressor GlaR	15	71.4286	X		X	X		X	X	X	X	X	X		X	X		X	X			X	X
group_2753	Ureidoglycolate lyase	15	71.4286	X		X	X		X	X	X	X	X	X		X	X		X	X			X	X
group_6473	hypothetical protein	15	71.4286	X	X	X	X		X	X	X	X	X	X		X			X	X			X	X
group_6484	hypothetical protein	15	71.4286	X		X	X		X	X	X	X	X	X		X	X		X	X			X	X
group_6487	hypothetical protein	15	71.4286	X		X	X		X	X	X	X	X	X		X	X		X	X			X	X
group_811	hypothetical protein	15	71.4286	X		X	X		X	X	X	X	X	X		X	X		X	X			X	X
hisJ	Histidine-binding periplasmic protein	15	71.4286	X		X	X		X	X	X	X	X	X		X	X		X	X			X	X
parA_3	Plasmid partition protein A	15	71.4286	X		X	X		X	X	X	X	X	X		X	X		X	X			X	X
repA_1	Replication protein RepA	15	71.4286	X		X	X		X	X	X	X	X	X		X	X		X	X			X	X
rhaS_7	HTH-type transcriptional activator RhaS	15	71.4286	X		X	X		X	X	X	X	X	X		X	X		X	X			X	X
virB_3	Virulence regulon transcriptional activator VirB	15	71.4286	X		X	X		X	X	X	X	X	X		X	X		X	X			X	X
xerC_6	Tyrosine recombinase XerC	15	71.4286	X	X	X	X		X	X	X	X	X	X		X			X	X			X	X
group_2754	hypothetical protein	14	66.6667	X		X	X		X		X	X	X	X		X	X		X	X			X	X
group_329	ISNCY family transposase ISSen7	14	66.6667	X	X	X			X	X	X	X	X			X	X		X	X			X	X
group_6488	hypothetical protein	14	66.6667	X		X	X		X		X	X	X	X		X	X		X	X			X	X
group_6489	hypothetical protein	14	66.6667	X		X	X		X		X	X	X	X		X	X		X	X			X	X
group_6490	hypothetical protein	14	66.6667	X		X	X		X		X	X	X	X		X	X		X	X			X	X
yybR	putative HTH-type transcriptional regulator YybR	14	66.6667	X		X	X		X		X	X	X	X		X	X		X	X			X	X
gatA	PTS system galactitol-specific EIIA component	13	61.9048	X	X	X	X			X	X	X	X	X		X	X		X				X
group_2747	hypothetical protein	13	61.9048	X	X	X			X	X	X	X	X			X			X	X			X	X
group_6469	hypothetical protein	13	61.9048	X	X	X			X	X	X	X	X			X			X	X			X	X
group_608	hypothetical protein	12	57.1429			X	X			X	X	X	X	X	X	X		X			X	X
yhdJ	DNA adenine methyltransferase YhdJ	12	57.1429	X		X	X	X			X		X	X	X	X	X					X	X
bicA	Bicarbonate transporter BicA	11	52.381		X		X			X	X	X	X	X		X	X		X				X
group_1148	hypothetical protein	11	52.381		X		X			X	X	X	X	X		X	X		X				X
group_1219	hypothetical protein	11	52.381		X	X	X			X	X	X	X	X		X			X				X
group_1220	hypothetical protein	11	52.381		X	X	X			X	X	X	X	X		X			X				X
group_2954	hypothetical protein	11	52.381		X	X	X			X	X	X	X	X		X			X				X
group_3136	hypothetical protein	11	52.381			X			X		X	X	X		X	X				X	X	X		X
group_6491	hypothetical protein	11	52.381	X			X			X	X	X	X	X		X	X		X				X
group_801	hypothetical protein	11	52.381		X		X			X	X	X	X	X		X	X		X				X
group_838	hypothetical protein	11	52.381		X	X	X			X	X	X	X	X		X			X				X
umuC_3	Protein UmuC	11	52.381			X			X		X	X	X		X	X				X	X	X		X
bchL	Light-independent protochlorophyllide reductase iron-sulfur ATP-binding protein	10	47.619	X			X			X	X	X	X	X		X			X				X
blh	Beta-lactamase hydrolase-like protein	10	47.619			X				X	X	X	X		X	X		X			X	X
dsbD_3	Thiol:disulfide interchange protein DsbD	10	47.619			X				X	X	X	X		X	X		X			X	X
dsbD_4	Thiol:disulfide interchange protein DsbD	10	47.619			X				X	X	X	X		X	X		X			X	X
dsbG	Thiol:disulfide interchange protein DsbG	10	47.619			X				X	X	X	X		X	X		X			X	X
group_2744	hypothetical protein	10	47.619	X	X	X				X	X	X	X			X			X				X
group_3135	hypothetical protein	10	47.619			X				X	X	X	X		X	X		X			X	X
group_8275	hypothetical protein	10	47.619			X				X	X	X	X		X	X		X			X	X
group_8278	hypothetical protein	10	47.619			X				X	X	X	X		X	X		X			X	X
group_8279	hypothetical protein	10	47.619			X				X	X	X	X		X	X		X			X	X
group_8281	putative membrane transporter protein	10	47.619			X				X	X	X	X		X	X		X			X	X
group_8282	hypothetical protein	10	47.619			X				X	X	X	X		X	X		X			X	X
group_8283	hypothetical protein	10	47.619			X				X	X	X	X		X	X		X			X	X
group_8284	hypothetical protein	10	47.619			X				X	X	X	X		X	X		X			X	X
group_8286	hypothetical protein	10	47.619			X				X	X	X	X		X	X		X			X	X
group_8287	hypothetical protein	10	47.619			X				X	X	X	X		X	X		X			X	X
repA_2	Replication initiation protein	10	47.619	X		X	X				X	X	X	X		X			X				X
ccdB	Toxin CcdB	9	42.8571				X			X	X	X	X	X		X			X				X
group_1165	hypothetical protein	9	42.8571			X	X				X	X	X	X		X			X				X
group_1171	hypothetical protein	9	42.8571	X		X	X	X			X		X	X		X						X
group_1283	Arsenate reductase	9	42.8571						X	X	X	X	X			X	X			X				X
group_2952	hypothetical protein	9	42.8571				X			X	X	X	X	X		X			X				X
group_2953	hypothetical protein	9	42.8571				X			X	X	X	X	X		X			X				X
group_7286	hypothetical protein	9	42.8571				X			X	X	X	X	X		X			X				X
group_1167	hypothetical protein	8	38.0952	X		X		X			X		X			X			X			X
group_3137	hypothetical protein	8	38.0952			X					X	X	X		X	X					X	X
group_3138	hypothetical protein	8	38.0952			X					X	X	X		X	X					X	X
group_3139	hypothetical protein	8	38.0952			X					X	X	X		X	X					X	X
group_3141	hypothetical protein	8	38.0952			X					X	X	X		X	X					X	X
group_3142	hypothetical protein	8	38.0952			X					X	X	X		X	X					X	X
group_427	hypothetical protein	8	38.0952	X		X		X			X		X			X			X			X
group_43	Protein UmuC	8	38.0952			X					X	X	X		X	X					X	X
group_8288	hypothetical protein	8	38.0952			X					X	X	X		X	X					X	X
group_8289	hypothetical protein	8	38.0952			X					X	X	X		X	X					X	X
group_8290	hypothetical protein	8	38.0952			X					X	X	X		X	X					X	X
group_8291	hypothetical protein	8	38.0952			X					X	X	X		X	X					X	X
group_8545	hypothetical protein	8	38.0952				X				X	X	X	X		X			X				X
traD_1	hypothetical protein	8	38.0952	X		X		X			X		X	X		X						X
umuC_6	Protein UmuC	8	38.0952	X						X	X	X	X			X	X		X
xerC_5	Tyrosine recombinase XerC	8	38.0952			X					X	X	X		X	X					X	X
xerD_3	Tyrosine recombinase XerD	8	38.0952			X					X	X	X		X	X		X				X
ylpA	Lipoprotein YlpA	8	38.0952	X		X		X			X		X			X			X			X
arsR2	Arsenic resistance transcriptional regulator ArsR2	7	33.3333		X	X					X	X	X			X						X
copR	Transcriptional activator protein CopR	7	33.3333			X					X	X	X			X	X					X
group_1164	hypothetical protein	7	33.3333	X		X			X	X							X			X				X
group_1947	Arsenical pump membrane protein	7	33.3333		X	X					X	X	X			X						X
group_3096	hypothetical protein	7	33.3333		X	X					X	X	X			X						X
group_3134	Protein UmuD	7	33.3333			X		X			X		X		X	X						X
group_428	hypothetical protein	7	33.3333	X		X		X			X					X			X			X
group_6462	hypothetical protein	7	33.3333	X		X					X	X	X			X			X
group_6463	Tyrosine recombinase XerD	7	33.3333	X		X					X	X	X			X			X
group_855	NADPH-dependent FMN reductase ArsH	7	33.3333		X	X					X	X	X			X						X
copA_2	Copper resistance protein A	6	28.5714			X					X	X	X			X						X
copB	Copper resistance protein B	6	28.5714			X					X	X	X			X						X
copD	Copper resistance protein D	6	28.5714			X					X	X	X			X						X
cusS	Sensor histidine kinase CusS	6	28.5714			X					X	X	X			X						X
group_10171	hypothetical protein	6	28.5714								X	X	X			X			X				X
group_1168	hypothetical protein	6	28.5714	X		X		X			X					X						X
group_1788	hypothetical protein	6	28.5714	X		X		X			X					X						X
group_1967	hypothetical protein	6	28.5714			X					X	X	X			X						X
group_1968	hypothetical protein	6	28.5714			X					X	X	X			X						X
group_199	Protein UmuC	6	28.5714			X					X		X		X	X						X
group_250	Protein UmuC	6	28.5714	X							X	X	X			X			X
group_2758	hypothetical protein	6	28.5714	X		X		X			X					X						X
group_3130	hypothetical protein	6	28.5714			X					X	X	X			X			X
group_3191	Tyrosine recombinase XerC	6	28.5714				X		X	X				X						X				X
group_581	hypothetical protein	6	28.5714			X					X	X	X			X			X
group_6483	hypothetical protein	6	28.5714	X		X			X								X			X				X
group_6861	hypothetical protein	6	28.5714			X					X	X	X			X			X
group_6862	hypothetical protein	6	28.5714			X					X	X	X			X			X
group_6863	hypothetical protein	6	28.5714			X					X	X	X			X			X
group_6864	hypothetical protein	6	28.5714			X					X	X	X			X			X
group_8272	hypothetical protein	6	28.5714			X					X		X		X	X						X
group_8273	hypothetical protein	6	28.5714			X					X		X		X	X						X
group_8292	hypothetical protein	6	28.5714			X					X	X	X			X						X
group_8298	hypothetical protein	6	28.5714			X					X	X	X			X						X
klcA	Antirestriction protein KlcA	6	28.5714	X		X		X			X					X						X
pcoC	Copper resistance protein C	6	28.5714			X					X	X	X			X						X
traN	Mating pair stabilization protein TraN	6	28.5714	X		X		X			X					X						X
umuC_4	Protein UmuC	6	28.5714			X	X			X				X								X	X
xerD_2	Tyrosine recombinase XerD	6	28.5714						X	X							X			X			X	X
yhjQ_2	putative cysteine-rich protein YhjQ	6	28.5714			X					X	X	X			X						X
ziaA	Zinc-transporting ATPase	6	28.5714			X					X	X	X			X						X
arsB_2	Arsenical pump membrane protein	5	23.8095						X	X							X			X				X
arsH_2	NADPH-dependent FMN reductase ArsH	5	23.8095						X	X							X			X				X
frbC	2-phosphonomethylmalate synthase	5	23.8095						X	X										X			X	X
group_10168	hypothetical protein	5	23.8095								X	X	X			X			X
group_10169	hypothetical protein	5	23.8095								X	X	X			X			X
group_10170	hypothetical protein	5	23.8095								X	X	X			X			X
group_10172	hypothetical protein	5	23.8095								X	X	X			X			X
group_1963	hypothetical protein	5	23.8095			X		X			X					X						X
group_1964	hypothetical protein	5	23.8095			X		X			X					X						X
group_1965	hypothetical protein	5	23.8095			X		X			X					X						X
group_1966	hypothetical protein	5	23.8095			X		X			X					X						X
group_1988	hypothetical protein	5	23.8095					X	X								X			X				X
group_2641	ISNCY family transposase ISLad2	5	23.8095						X	X										X			X	X
group_2642	hypothetical protein	5	23.8095						X	X										X			X	X
group_3197	hypothetical protein	5	23.8095					X	X								X			X				X
group_3198	hypothetical protein	5	23.8095					X	X								X			X				X
group_562	hypothetical protein	5	23.8095			X		X			X					X						X
group_607	hypothetical protein	5	23.8095			X		X			X					X						X
group_6193	Nitrilotriacetate monooxygenase component A	5	23.8095						X	X										X			X	X
group_6197	putative methyltransferase	5	23.8095						X	X										X			X	X
group_6198	hypothetical protein	5	23.8095						X	X										X			X	X
group_6200	hypothetical protein	5	23.8095						X	X										X			X	X
group_9157	hypothetical protein	5	23.8095						X	X							X			X				X
leuC	3-isopropylmalate dehydratase large subunit	5	23.8095						X	X										X			X	X
leuD	3-isopropylmalate dehydratase small subunit	5	23.8095						X	X										X			X	X
pphA_2	Phosphonopyruvate hydrolase	5	23.8095						X	X										X			X	X
rhsC	hypothetical protein	5	23.8095									X								X	X		X	X
rizA	L-arginine-specific L-amino acid ligase	5	23.8095						X	X										X			X	X
tftC	NADH:FAD oxidoreductase	5	23.8095						X	X										X			X	X
yedK_2	SOS response-associated protein YedK	5	23.8095			X	X			X				X									X
COQ5	2-methoxy-6-polyprenyl-1,4-benzoquinol methylase, mitochondrial	4	19.0476						X	X										X				X
aqpZ_2	Aquaporin Z	4	19.0476						X	X										X				X
bar_2	Phosphinothricin N-acetyltransferase	4	19.0476						X	X										X				X
group_10090	Transcription antitermination protein RfaH	4	19.0476							X	X					X			X
group_10174	hypothetical protein	4	19.0476								X		X			X			X
group_10175	hypothetical protein	4	19.0476								X		X			X			X
group_10176	hypothetical protein	4	19.0476								X		X			X			X
group_10196	hypothetical protein	4	19.0476								X	X	X			X
group_1273	hypothetical protein	4	19.0476					X							X						X	X
group_131	Protein UmuC	4	19.0476			X	X							X									X
group_166	ATP-dependent RecD-like DNA helicase	4	19.0476								X	X	X			X
group_1843	hypothetical protein	4	19.0476					X							X						X	X
group_1985	Replication initiation protein	4	19.0476					X							X						X	X
group_253	Protein UmuD	4	19.0476						X	X										X				X
group_254	Protein UmuD	4	19.0476								X	X	X			X
group_2746	hypothetical protein	4	19.0476		X		X							X			X
group_3133	hypothetical protein	4	19.0476			X					X					X						X
group_3196	hypothetical protein	4	19.0476					X							X						X	X
group_3278	hypothetical protein	4	19.0476						X	X										X				X
group_3280	hypothetical protein	4	19.0476						X	X										X				X
group_3347	hypothetical protein	4	19.0476							X	X					X			X
group_3348	hypothetical protein	4	19.0476							X	X					X			X
group_335	hypothetical protein	4	19.0476	X		X		X														X
group_609	hypothetical protein	4	19.0476						X	X										X				X
group_810	hypothetical protein	4	19.0476	X		X		X														X
group_8260	hypothetical protein	4	19.0476	X		X		X														X
group_827	Protein UmuC	4	19.0476						X									X		X				X
group_8557	hypothetical protein	4	19.0476					X							X						X	X
group_8569	hypothetical protein	4	19.0476					X			X					X						X
group_9128	hypothetical protein	4	19.0476						X	X										X				X
group_9129	hypothetical protein	4	19.0476						X	X										X				X
group_9148	Arsenic resistance transcriptional regulator ArsR2	4	19.0476						X	X										X				X
group_9149	hypothetical protein	4	19.0476						X	X										X				X
group_9150	hypothetical protein	4	19.0476						X	X										X				X
group_9153	hypothetical protein	4	19.0476						X	X										X				X
group_9156	hypothetical protein	4	19.0476						X	X										X				X
group_9165	hypothetical protein	4	19.0476						X	X										X				X
group_9166	hypothetical protein	4	19.0476						X	X										X				X
group_9167	hypothetical protein	4	19.0476						X	X										X				X
group_9168	hypothetical protein	4	19.0476						X	X										X				X
group_9169	hypothetical protein	4	19.0476						X	X										X				X
group_9170	hypothetical protein	4	19.0476						X	X										X				X
group_9171	hypothetical protein	4	19.0476						X	X										X				X
group_9172	hypothetical protein	4	19.0476						X	X										X				X
mdtG	Multidrug resistance protein MdtG	4	19.0476						X	X										X				X
pifC	Transcriptional repressor PifC	4	19.0476						X	X										X				X
ssb_2	Single-stranded DNA-binding protein	4	19.0476						X									X		X				X
traC	Protein TraC	4	19.0476	X		X		X														X
umuD_2	Protein UmuD	4	19.0476						X									X		X				X
umuD_3	Protein UmuD	4	19.0476			X	X							X									X
arsC_3	Arsenate reductase	3	14.2857		X	X																X
eno_2	Enolase	3	14.2857		X												X						X
group_10173	hypothetical protein	3	14.2857								X		X			X
group_10177	hypothetical protein	3	14.2857								X					X			X
group_10178	hypothetical protein	3	14.2857								X					X			X
group_10186	hypothetical protein	3	14.2857								X					X			X
group_10195	hypothetical protein	3	14.2857								X					X						X
group_11290	Protein UmuD	3	14.2857												X						X	X
group_11292	hypothetical protein	3	14.2857												X						X	X
group_1200	hypothetical protein	3	14.2857															X		X				X
group_128	ATP-dependent RecD-like DNA helicase	3	14.2857					X							X						X
group_1774	hypothetical protein	3	14.2857	X			X							X
group_2756	hypothetical protein	3	14.2857	X				X														X
group_2757	hypothetical protein	3	14.2857	X		X																X
group_2886	hypothetical protein	3	14.2857		X												X						X
group_3131	hypothetical protein	3	14.2857			X		X														X
group_3144	Protein UmuD	3	14.2857			X				X													X
group_3187	hypothetical protein	3	14.2857				X							X			X
group_3188	hypothetical protein	3	14.2857				X							X			X
group_3276	hypothetical protein	3	14.2857						X											X				X
group_3277	hypothetical protein	3	14.2857						X											X				X
group_3279	hypothetical protein	3	14.2857						X											X				X
group_3346	Protein TraC	3	14.2857							X	X					X
group_3361	hypothetical protein	3	14.2857								X					X						X
group_429	Protein TraV	3	14.2857							X	X					X
group_561	hypothetical protein	3	14.2857	X				X														X
group_6467	hypothetical protein	3	14.2857	X			X							X
group_8266	hypothetical protein	3	14.2857			X		X														X
group_8267	hypothetical protein	3	14.2857			X		X														X
group_829	hypothetical protein	3	14.2857						X											X				X
group_8604	hypothetical protein	3	14.2857						X											X				X
group_9130	PTS system galactitol-specific EIIA component	3	14.2857						X											X				X
group_9132	hypothetical protein	3	14.2857						X											X				X
group_9133	hypothetical protein	3	14.2857						X											X				X
group_9134	hypothetical protein	3	14.2857						X											X				X
group_9135	3',5'-cyclic adenosine monophosphate phosphodiesterase CpdA	3	14.2857						X											X				X
group_9136	hypothetical protein	3	14.2857						X											X				X
group_9137	hypothetical protein	3	14.2857						X											X				X
group_9138	hypothetical protein	3	14.2857						X											X				X
group_9139	hypothetical protein	3	14.2857						X											X				X
group_9140	Catechol O-methyltransferase	3	14.2857						X											X				X
group_9142	hypothetical protein	3	14.2857						X											X				X
group_9143	Acetyltransferase	3	14.2857						X											X				X
group_9144	hypothetical protein	3	14.2857						X											X				X
group_9146	hypothetical protein	3	14.2857						X											X				X
group_9147	hypothetical protein	3	14.2857						X											X				X
group_9158	hypothetical protein	3	14.2857						X											X				X
group_9159	hypothetical protein	3	14.2857						X											X				X
group_9160	hypothetical protein	3	14.2857						X											X				X
group_9161	hypothetical protein	3	14.2857						X											X				X
group_9162	hypothetical protein	3	14.2857						X											X				X
group_9163	hypothetical protein	3	14.2857						X											X				X
phzF_2	Trans-2,3-dihydro-3-hydroxyanthranilate isomerase	3	14.2857						X											X				X
pld_2	Phospholipase D	3	14.2857												X						X	X
recD2	ATP-dependent RecD-like DNA helicase	3	14.2857	X		X							X
uspA_2	hypothetical protein	3	14.2857		X												X						X
afaD	hypothetical protein	2	9.52381				X							X
caf1A_1	F1 capsule-anchoring protein	2	9.52381				X							X
caf1M_1	Chaperone protein caf1M	2	9.52381				X							X
caf1M_2	Chaperone protein caf1M	2	9.52381				X							X
crcB_2	Putative fluoride ion transporter CrcB	2	9.52381														X						X
fimC	Chaperone protein FimC	2	9.52381				X							X
group_10179	hypothetical protein	2	9.52381								X					X
group_10180	hypothetical protein	2	9.52381								X					X
group_10181	hypothetical protein	2	9.52381								X					X
group_10182	hypothetical protein	2	9.52381								X					X
group_10183	hypothetical protein	2	9.52381								X					X
group_10184	hypothetical protein	2	9.52381								X					X
group_10185	hypothetical protein	2	9.52381								X					X
group_10187	hypothetical protein	2	9.52381								X					X
group_10188	hypothetical protein	2	9.52381								X					X
group_10189	hypothetical protein	2	9.52381								X					X
group_10190	hypothetical protein	2	9.52381								X					X
group_10191	hypothetical protein	2	9.52381								X					X
group_10192	hypothetical protein	2	9.52381								X					X
group_10193	Sensor histidine kinase RcsC	2	9.52381								X					X
group_10194	hypothetical protein	2	9.52381								X					X
group_11	hypothetical protein	2	9.52381			X											X
group_11198	hypothetical protein	2	9.52381																	X				X
group_11199	hypothetical protein	2	9.52381															X						X
group_11200	hypothetical protein	2	9.52381															X						X
group_1170	hypothetical protein	2	9.52381	X				X
group_1197	hypothetical protein	2	9.52381							X							X
group_1204	hypothetical protein	2	9.52381					X														X
group_12623	hypothetical protein	2	9.52381																	X				X
group_12624	hypothetical protein	2	9.52381																	X				X
group_12626	hypothetical protein	2	9.52381																	X				X
group_1267	hypothetical protein	2	9.52381				X							X
group_1268	hypothetical protein	2	9.52381				X							X
group_127	ATP-dependent RecD-like DNA helicase	2	9.52381																		X	X
group_1272	IS3 family transposase IS1400	2	9.52381				X							X
group_132	Protein UmuC	2	9.52381				X							X
group_133	Protein UmuC	2	9.52381				X							X
group_134	Protein UmuC	2	9.52381				X							X
group_1786	hypothetical protein	2	9.52381	X		X
group_1787	Sensor histidine kinase RcsC	2	9.52381	X		X
group_1839	hypothetical protein	2	9.52381						X															X
group_1849	hypothetical protein	2	9.52381		X																		X
group_197	hypothetical protein	2	9.52381					X														X
group_198	hypothetical protein	2	9.52381	X		X
group_1981	Tn3 family transposase ISEc63	2	9.52381				X							X
group_1982	hypothetical protein	2	9.52381				X							X
group_1983	hypothetical protein	2	9.52381				X							X
group_1984	hypothetical protein	2	9.52381					X														X
group_201	Protein UmuC	2	9.52381	X								X
group_251	Protein UmuC	2	9.52381							X							X
group_2759	hypothetical protein	2	9.52381	X		X
group_2760	hypothetical protein	2	9.52381	X		X
group_2761	hypothetical protein	2	9.52381	X		X
group_2767	hypothetical protein	2	9.52381	X		X
group_2768	hypothetical protein	2	9.52381	X		X
group_2769	hypothetical protein	2	9.52381	X		X
group_3098	Replication initiation protein	2	9.52381		X					X
group_3172	hypothetical protein	2	9.52381				X							X
group_3174	hypothetical protein	2	9.52381				X							X
group_3175	hypothetical protein	2	9.52381				X							X
group_3177	hypothetical protein	2	9.52381				X							X
group_3180	hypothetical protein	2	9.52381				X							X
group_3183	hypothetical protein	2	9.52381				X							X
group_3184	hypothetical protein	2	9.52381				X							X
group_3185	hypothetical protein	2	9.52381				X							X
group_3186	hypothetical protein	2	9.52381				X							X
group_3189	Nucleoid occlusion protein	2	9.52381				X							X
group_3190	Protein UmuD	2	9.52381				X							X
group_3192	hypothetical protein	2	9.52381					X														X
group_3193	hypothetical protein	2	9.52381					X														X
group_3194	Protein TraV	2	9.52381					X														X
group_332	ISNCY family transposase ISSen7	2	9.52381				X							X
group_3352	hypothetical protein	2	9.52381	X		X
group_3447	hypothetical protein	2	9.52381														X						X
group_373	hypothetical protein	2	9.52381				X							X
group_584	hypothetical protein	2	9.52381							X							X
group_605	Tyrosine recombinase XerC	2	9.52381			X																X
group_6464	hypothetical protein	2	9.52381	X		X
group_6465	hypothetical protein	2	9.52381	X		X
group_6466	hypothetical protein	2	9.52381	X		X
group_6496	hypothetical protein	2	9.52381	X		X
group_6506	hypothetical protein	2	9.52381	X		X
group_6508	hypothetical protein	2	9.52381	X		X
group_6541	Transcriptional repressor PifC	2	9.52381	X		X
group_6542	hypothetical protein	2	9.52381	X		X
group_6543	hypothetical protein	2	9.52381	X		X
group_6544	hypothetical protein	2	9.52381	X		X
group_6545	hypothetical protein	2	9.52381	X		X
group_6546	hypothetical protein	2	9.52381	X		X
group_6548	hypothetical protein	2	9.52381	X		X
group_6549	hypothetical protein	2	9.52381	X		X
group_6551	hypothetical protein	2	9.52381	X		X
group_6552	hypothetical protein	2	9.52381	X		X
group_6553	hypothetical protein	2	9.52381	X		X
group_6554	hypothetical protein	2	9.52381	X		X
group_6555	hypothetical protein	2	9.52381	X		X
group_6556	hypothetical protein	2	9.52381	X		X
group_6860	hypothetical protein	2	9.52381			X													X
group_6920	hypothetical protein	2	9.52381															X						X
group_6921	hypothetical protein	2	9.52381															X						X
group_6922	hypothetical protein	2	9.52381															X						X
group_6923	hypothetical protein	2	9.52381															X						X
group_6931	hypothetical protein	2	9.52381						X															X
group_7070	hypothetical protein	2	9.52381		X																		X
group_7970	hypothetical protein	2	9.52381		X	X
group_7971	hypothetical protein	2	9.52381		X	X
group_8270	hypothetical protein	2	9.52381			X		X
group_8301	hypothetical protein	2	9.52381			X																X
group_8302	hypothetical protein	2	9.52381			X																X
group_8303	hypothetical protein	2	9.52381			X																X
group_8498	HTH-type transcriptional regulator DmlR	2	9.52381				X							X
group_8499	HTH-type transcriptional regulator DmlR	2	9.52381				X							X
group_8500	hypothetical protein	2	9.52381				X							X
group_8501	hypothetical protein	2	9.52381				X							X
group_8502	hypothetical protein	2	9.52381				X							X
group_8503	hypothetical protein	2	9.52381				X							X
group_8506	hypothetical protein	2	9.52381				X							X
group_8507	hypothetical protein	2	9.52381				X							X
group_8508	IS3 family transposase IS1400	2	9.52381				X							X
group_8509	hypothetical protein	2	9.52381				X							X
group_8510	ISNCY family transposase ISBcen27	2	9.52381				X							X
group_8511	hypothetical protein	2	9.52381				X							X
group_8512	hypothetical protein	2	9.52381				X							X
group_8513	hypothetical protein	2	9.52381				X							X
group_8514	3',5'-cyclic adenosine monophosphate phosphodiesterase CpdA	2	9.52381				X							X
group_8515	IS30 family transposase ISCfr4	2	9.52381				X							X
group_8516	hypothetical protein	2	9.52381				X							X
group_8517	hypothetical protein	2	9.52381				X							X
group_8518	hypothetical protein	2	9.52381				X							X
group_8519	hypothetical protein	2	9.52381				X							X
group_8521	hypothetical protein	2	9.52381				X							X
group_8523	hypothetical protein	2	9.52381				X							X
group_8524	IS481 family transposase ISErsp1	2	9.52381				X							X
group_8526	hypothetical protein	2	9.52381				X							X
group_8527	hypothetical protein	2	9.52381				X							X
group_8528	hypothetical protein	2	9.52381				X							X
group_8529	hypothetical protein	2	9.52381				X							X
group_8530	hypothetical protein	2	9.52381				X							X
group_8531	hypothetical protein	2	9.52381				X							X
group_8532	hypothetical protein	2	9.52381				X							X
group_8533	hypothetical protein	2	9.52381				X							X
group_8534	hypothetical protein	2	9.52381				X							X
group_8535	hypothetical protein	2	9.52381				X							X
group_8536	hypothetical protein	2	9.52381				X							X
group_8537	hypothetical protein	2	9.52381				X							X
group_8538	Protein PsiB	2	9.52381				X							X
group_8539	hypothetical protein	2	9.52381				X							X
group_8540	hypothetical protein	2	9.52381				X							X
group_8541	hypothetical protein	2	9.52381				X							X
group_8542	hypothetical protein	2	9.52381				X							X
group_8543	hypothetical protein	2	9.52381				X							X
group_8544	hypothetical protein	2	9.52381				X							X
group_8546	Transcription antitermination protein RfaH	2	9.52381					X														X
group_8549	hypothetical protein	2	9.52381					X														X
group_8550	hypothetical protein	2	9.52381					X														X
group_8551	hypothetical protein	2	9.52381					X														X
group_8553	hypothetical protein	2	9.52381					X														X
group_869	hypothetical protein	2	9.52381							X							X
group_875	hypothetical protein	2	9.52381				X							X
group_880	IS66 family transposase ISCro1	2	9.52381				X							X
group_884	hypothetical protein	2	9.52381					X														X
group_9131	hypothetical protein	2	9.52381						X															X
hifA	Major fimbrial subunit	2	9.52381				X							X
htrE_2	Outer membrane usher protein HtrE	2	9.52381				X							X
macA	Macrolide export protein MacA	2	9.52381				X							X
macB	Macrolide export ATP-binding/permease protein MacB	2	9.52381				X							X
mnmC_4	tRNA 5-methylaminomethyl-2-thiouridine biosynthesis bifunctional protein MnmC	2	9.52381	X		X
noc_1	Nucleoid occlusion protein	2	9.52381																	X				X
oatA	O-acetyltransferase OatA	2	9.52381				X							X
ppaC	putative manganese-dependent inorganic pyrophosphatase	2	9.52381		X																		X
pvdA	L-ornithine N(5)-monooxygenase	2	9.52381	X		X
rfaH_2	Transcription antitermination protein RfaH	2	9.52381	X		X
tdeA	Toxin and drug export protein A	2	9.52381				X							X
traC_1	Protein TraC	2	9.52381																	X				X
traI	Multifunctional conjugation protein TraI	2	9.52381						X															X
traN_1	Mating pair stabilization protein TraN	2	9.52381						X															X
umuC_5	Protein UmuC	2	9.52381							X													X
aidA-I	AIDA-I autotransporter	1	4.7619				X
caf1A_2	F1 capsule-anchoring protein	1	4.7619				X
csaA	putative chaperone CsaA	1	4.7619														X
cusA	Cation efflux system protein CusA	1	4.7619														X
cusB	Cation efflux system protein CusB	1	4.7619														X
cusC	Cation efflux system protein CusC	1	4.7619														X
cusF	Cation efflux system protein CusF	1	4.7619														X
cusR	Transcriptional regulatory protein CusR	1	4.7619														X
cusS_1	Sensor histidine kinase CusS	1	4.7619														X
cusS_2	Sensor histidine kinase CusS	1	4.7619														X
dcm_2	DNA-cytosine methyltransferase	1	4.7619															X
dcm_3	DNA-cytosine methyltransferase	1	4.7619		X
dcm_4	DNA-cytosine methyltransferase	1	4.7619		X
ecoRIIR	Type-2 restriction enzyme EcoRII	1	4.7619															X
ecoRIIR_2	Type-2 restriction enzyme EcoRII	1	4.7619		X
focC	Chaperone protein FocC	1	4.7619	X
gor_3	Glutathione reductase	1	4.7619		X
gpmA_3	2,3-bisphosphoglycerate-dependent phosphoglycerate mutase	1	4.7619																				X
group_10086	hypothetical protein	1	4.7619							X
group_10087	hypothetical protein	1	4.7619							X
group_10088	hypothetical protein	1	4.7619							X
group_10089	hypothetical protein	1	4.7619							X
group_10091	hypothetical protein	1	4.7619							X
group_10092	hypothetical protein	1	4.7619							X
group_10093	hypothetical protein	1	4.7619							X
group_10094	hypothetical protein	1	4.7619							X
group_10095	hypothetical protein	1	4.7619							X
group_10096	Colicin V secretion protein CvaA	1	4.7619							X
group_10097	ATP-dependent Clp protease proteolytic subunit	1	4.7619							X
group_10098	IS110 family transposase ISGme8	1	4.7619							X
group_10099	hypothetical protein	1	4.7619							X
group_10104	hypothetical protein	1	4.7619														X
group_10106	Copper resistance protein D	1	4.7619														X
group_10107	Copper resistance protein A	1	4.7619														X
group_10114	hypothetical protein	1	4.7619														X
group_11163	hypothetical protein	1	4.7619											X
group_11164	hypothetical protein	1	4.7619											X
group_11165	hypothetical protein	1	4.7619											X
group_11166	hypothetical protein	1	4.7619											X
group_11167	hypothetical protein	1	4.7619											X
group_11168	hypothetical protein	1	4.7619											X
group_11196	hypothetical protein	1	4.7619																					X
group_11201	hypothetical protein	1	4.7619															X
group_11202	hypothetical protein	1	4.7619															X
group_11211	hypothetical protein	1	4.7619															X
group_11212	hypothetical protein	1	4.7619															X
group_1159	hypothetical protein	1	4.7619		X
group_1160	hypothetical protein	1	4.7619		X
group_1162	hypothetical protein	1	4.7619		X
group_1166	hypothetical protein	1	4.7619	X
group_1169	hypothetical protein	1	4.7619	X
group_1172	hypothetical protein	1	4.7619	X
group_1199	hypothetical protein	1	4.7619																					X
group_1201	hypothetical protein	1	4.7619																					X
group_1202	Tn3 family transposase ISYps3	1	4.7619															X
group_1203	Protein UmuC	1	4.7619															X
group_12033	hypothetical protein	1	4.7619	X
group_12136	hypothetical protein	1	4.7619														X
group_12137	hypothetical protein	1	4.7619														X
group_12138	hypothetical protein	1	4.7619														X
group_12139	hypothetical protein	1	4.7619														X
group_12140	hypothetical protein	1	4.7619														X
group_12141	hypothetical protein	1	4.7619														X
group_12142	hypothetical protein	1	4.7619														X
group_12143	hypothetical protein	1	4.7619														X
group_12144	hypothetical protein	1	4.7619														X
group_12145	hypothetical protein	1	4.7619														X
group_12148	hypothetical protein	1	4.7619														X
group_12149	Protein UmuC	1	4.7619														X
group_12150	hypothetical protein	1	4.7619														X
group_12151	hypothetical protein	1	4.7619														X
group_12152	hypothetical protein	1	4.7619														X
group_12153	hypothetical protein	1	4.7619														X
group_12161	hypothetical protein	1	4.7619															X
group_12162	DNA replication and repair protein RecF	1	4.7619															X
group_12163	hypothetical protein	1	4.7619															X
group_12164	hypothetical protein	1	4.7619															X
group_12165	Protein UmuD	1	4.7619															X
group_12166	hypothetical protein	1	4.7619															X
group_12167	hypothetical protein	1	4.7619															X
group_1254	DNA-cytosine methyltransferase	1	4.7619		X
group_12627	hypothetical protein	1	4.7619																	X
group_1264	F1 capsule-anchoring protein	1	4.7619											X
group_12806	hypothetical protein	1	4.7619																			X
group_12807	hypothetical protein	1	4.7619																			X
group_12808	hypothetical protein	1	4.7619																			X
group_12809	hypothetical protein	1	4.7619																			X
group_12810	hypothetical protein	1	4.7619																			X
group_12811	hypothetical protein	1	4.7619																			X
group_12812	hypothetical protein	1	4.7619																				X
group_12813	hypothetical protein	1	4.7619																				X
group_12814	hypothetical protein	1	4.7619																				X
group_12815	hypothetical protein	1	4.7619																				X
group_13078	hypothetical protein	1	4.7619																					X
group_13079	hypothetical protein	1	4.7619																					X
group_13080	hypothetical protein	1	4.7619																					X
group_13081	hypothetical protein	1	4.7619																					X
group_13082	hypothetical protein	1	4.7619																					X
group_13083	hypothetical protein	1	4.7619																					X
group_13084	hypothetical protein	1	4.7619																					X
group_13085	hypothetical protein	1	4.7619																					X
group_13086	hypothetical protein	1	4.7619																					X
group_137	Protein UmuC	1	4.7619		X
group_1777	N-ethylmaleimide reductase	1	4.7619		X
group_1778	hypothetical protein	1	4.7619		X
group_1783	hypothetical protein	1	4.7619	X
group_1785	hypothetical protein	1	4.7619	X
group_1841	hypothetical protein	1	4.7619																					X
group_1846	hypothetical protein	1	4.7619															X
group_1949	hypothetical protein	1	4.7619		X
group_1986	hypothetical protein	1	4.7619					X
group_200	Protein UmuC	1	4.7619					X
group_2033	Protein UmuC	1	4.7619															X
group_2035	Copper resistance protein B	1	4.7619														X
group_2745	hypothetical protein	1	4.7619		X
group_2748	Cystathionine beta-lyase PatB	1	4.7619		X
group_2762	hypothetical protein	1	4.7619	X
group_2763	hypothetical protein	1	4.7619	X
group_2764	hypothetical protein	1	4.7619	X
group_2765	hypothetical protein	1	4.7619	X
group_2865	hypothetical protein	1	4.7619																					X
group_2889	hypothetical protein	1	4.7619														X
group_3132	hypothetical protein	1	4.7619			X
group_3195	hypothetical protein	1	4.7619					X
group_3199	hypothetical protein	1	4.7619					X
group_3200	hypothetical protein	1	4.7619														X
group_3201	hypothetical protein	1	4.7619														X
group_3226	hypothetical protein	1	4.7619															X
group_328	hypothetical protein	1	4.7619														X
group_3294	hypothetical protein	1	4.7619															X
group_3299	hypothetical protein	1	4.7619														X
group_330	ISNCY family transposase ISSen7	1	4.7619		X
group_331	ISNCY family transposase ISSen7	1	4.7619		X
group_3349	hypothetical protein	1	4.7619							X
group_3350	Ubiquinone biosynthesis O-methyltransferase, mitochondrial	1	4.7619							X
group_3351	Toxin RTX-I translocation ATP-binding protein	1	4.7619							X
group_3353	hypothetical protein	1	4.7619														X
group_3354	Copper resistance protein C	1	4.7619														X
group_3378	hypothetical protein	1	4.7619																			X
group_3419	hypothetical protein	1	4.7619																					X
group_3420	hypothetical protein	1	4.7619															X
group_3421	hypothetical protein	1	4.7619															X
group_3434	hypothetical protein	1	4.7619														X
group_3437	hypothetical protein	1	4.7619														X
group_381	hypothetical protein	1	4.7619														X
group_446	SOS response-associated protein YedK	1	4.7619																				X
group_45	Protein UmuC	1	4.7619					X
group_564	hypothetical protein	1	4.7619	X
group_583	hypothetical protein	1	4.7619														X
group_604	Tyrosine recombinase XerD	1	4.7619														X
group_623	Glutathione reductase	1	4.7619		X
group_624	hypothetical protein	1	4.7619		X
group_625	hypothetical protein	1	4.7619		X
group_6468	hypothetical protein	1	4.7619		X
group_6470	3-oxoacyl-[acyl-carrier-protein] reductase FabG	1	4.7619		X
group_6472	hypothetical protein	1	4.7619		X
group_6492	hypothetical protein	1	4.7619	X
group_6493	hypothetical protein	1	4.7619	X
group_6495	hypothetical protein	1	4.7619	X
group_6497	hypothetical protein	1	4.7619	X
group_6498	hypothetical protein	1	4.7619	X
group_6499	hypothetical protein	1	4.7619	X
group_6500	Protein TraV	1	4.7619	X
group_6501	hypothetical protein	1	4.7619	X
group_6502	hypothetical protein	1	4.7619	X
group_6503	hypothetical protein	1	4.7619	X
group_6504	hypothetical protein	1	4.7619	X
group_6505	hypothetical protein	1	4.7619	X
group_6507	hypothetical protein	1	4.7619	X
group_6509	hypothetical protein	1	4.7619	X
group_6510	hypothetical protein	1	4.7619	X
group_6511	hypothetical protein	1	4.7619	X
group_6512	hypothetical protein	1	4.7619	X
group_6513	hypothetical protein	1	4.7619	X
group_6514	hypothetical protein	1	4.7619	X
group_6515	hypothetical protein	1	4.7619	X
group_6516	Protein UmuD	1	4.7619	X
group_6517	Tyrosine recombinase XerD	1	4.7619	X
group_6518	hypothetical protein	1	4.7619	X
group_6519	hypothetical protein	1	4.7619	X
group_6521	hypothetical protein	1	4.7619	X
group_6522	hypothetical protein	1	4.7619	X
group_6523	hypothetical protein	1	4.7619	X
group_6524	hypothetical protein	1	4.7619	X
group_6525	hypothetical protein	1	4.7619	X
group_6527	tRNA(fMet)-specific endonuclease VapC	1	4.7619	X
group_6528	hypothetical protein	1	4.7619	X
group_6529	hypothetical protein	1	4.7619	X
group_6530	hypothetical protein	1	4.7619	X
group_6531	N-acetylmuramoyl-L-alanine amidase AmiD	1	4.7619	X
group_6532	hypothetical protein	1	4.7619	X
group_6534	hypothetical protein	1	4.7619	X
group_6535	Outer membrane usher protein HtrE	1	4.7619	X
group_6538	hypothetical protein	1	4.7619	X
group_6539	hypothetical protein	1	4.7619	X
group_6540	hypothetical protein	1	4.7619	X
group_6738	hypothetical protein	1	4.7619		X
group_6739	hypothetical protein	1	4.7619		X
group_6927	hypothetical protein	1	4.7619																					X
group_6928	hypothetical protein	1	4.7619																					X
group_6929	hypothetical protein	1	4.7619																					X
group_6930	hypothetical protein	1	4.7619																					X
group_6932	hypothetical protein	1	4.7619																					X
group_6933	hypothetical protein	1	4.7619																					X
group_6936	Replication initiation protein	1	4.7619																					X
group_7042	hypothetical protein	1	4.7619															X
group_7967	hypothetical protein	1	4.7619		X
group_7972	hypothetical protein	1	4.7619		X
group_7973	DNA replication and repair protein RecF	1	4.7619		X
group_7975	Tn3 family transposase ISYps3	1	4.7619		X
group_7976	hypothetical protein	1	4.7619		X
group_7977	hypothetical protein	1	4.7619		X
group_7978	hypothetical protein	1	4.7619		X
group_7979	hypothetical protein	1	4.7619		X
group_7980	hypothetical protein	1	4.7619		X
group_7981	hypothetical protein	1	4.7619		X
group_802	hypothetical protein	1	4.7619							X
group_8257	hypothetical protein	1	4.7619			X
group_8258	hypothetical protein	1	4.7619			X
group_8259	hypothetical protein	1	4.7619			X
group_8261	hypothetical protein	1	4.7619			X
group_8262	Protein TraV	1	4.7619			X
group_8263	hypothetical protein	1	4.7619			X
group_8264	hypothetical protein	1	4.7619			X
group_8265	hypothetical protein	1	4.7619			X
group_8268	hypothetical protein	1	4.7619			X
group_8269	hypothetical protein	1	4.7619			X
group_8271	hypothetical protein	1	4.7619			X
group_8520	hypothetical protein	1	4.7619				X
group_8547	hypothetical protein	1	4.7619					X
group_8548	hypothetical protein	1	4.7619					X
group_8552	hypothetical protein	1	4.7619					X
group_8554	hypothetical protein	1	4.7619					X
group_8555	hypothetical protein	1	4.7619					X
group_8556	hypothetical protein	1	4.7619					X
group_8558	Phospholipase D	1	4.7619					X
group_8559	hypothetical protein	1	4.7619					X
group_8560	hypothetical protein	1	4.7619					X
group_8561	hypothetical protein	1	4.7619					X
group_8562	hypothetical protein	1	4.7619					X
group_8563	hypothetical protein	1	4.7619					X
group_8564	hypothetical protein	1	4.7619					X
group_8565	hypothetical protein	1	4.7619					X
group_8566	hypothetical protein	1	4.7619					X
group_8567	hypothetical protein	1	4.7619					X
group_8568	hypothetical protein	1	4.7619					X
group_857	hypothetical protein	1	4.7619		X
group_8574	hypothetical protein	1	4.7619														X
group_858	Replication protein RepA	1	4.7619		X
group_859	Replication protein RepA	1	4.7619		X
group_860	Replication protein RepA	1	4.7619															X
group_879	IS66 family transposase ISCro1	1	4.7619				X
group_881	hypothetical protein	1	4.7619											X
group_9145	hypothetical protein	1	4.7619						X
group_9378	hypothetical protein	1	4.7619														X
group_9386	hypothetical protein	1	4.7619														X
group_9387	hypothetical protein	1	4.7619														X
group_9388	putative manganese-dependent inorganic pyrophosphatase	1	4.7619														X
group_9389	2,3-bisphosphoglycerate-dependent phosphoglycerate mutase	1	4.7619														X
group_9390	Tyrosine recombinase XerC	1	4.7619														X
hisC_2	Histidinol-phosphate aminotransferase	1	4.7619	X
kdpB_2	Potassium-transporting ATPase ATP-binding subunit	1	4.7619														X
lexA_2	Protein UmuD	1	4.7619														X
nemA_6	N-ethylmaleimide reductase	1	4.7619		X
pcpR_4	PCP degradation transcriptional activation protein	1	4.7619	X
psiB	Protein PsiB	1	4.7619														X
rep_2	ATP-dependent DNA helicase Rep	1	4.7619															X
rep_4	ATP-dependent DNA helicase Rep	1	4.7619		X
sfaA_3	S-fimbrial protein subunit SfaA	1	4.7619	X
silE	Silver-binding protein SilE	1	4.7619														X
traD	Coupling protein TraD	1	4.7619																					X
umuD_4	Protein UmuD	1	4.7619					X
vapB	Antitoxin VapB	1	4.7619	X
yadV_3	putative fimbrial chaperone YadV	1	4.7619	X
zntR_2	HTH-type transcriptional regulator ZntR	1	4.7619														X
