## Supplementary material for "Plasmids encode and can mobilize onion pathogenicity in *Pantoea agglomerans*": Table S22

### Sheet: Table6
Gene	Annotation	Count	Pers	CFSAN047153_pCFSAN047153_3	CFSAN047154_pCFSAN047154_3	ROTS050421_pROTS050421_B	FC61912-B_pFC61912-B_B
acnR_2	HTH-type transcriptional repressor AcnR	4	100	X	X	X	X
citB	Aconitate hydratase A	4	100	X	X	X	X
citN_1	Citrate transporter	4	100	X	X	X	X
citN_2	Citrate transporter	4	100	X	X	X	X
dinB_2	DNA polymerase IV	4	100	X	X	X	X
dmlR_20	HTH-type transcriptional regulator DmlR	4	100	X	X	X	X
fecE	Fe(3+) dicitrate transport ATP-binding protein FecE	4	100	X	X	X	X
group_1199	hypothetical protein	4	100	X	X	X	X
group_1200	hypothetical protein	4	100	X	X	X	X
group_1201	hypothetical protein	4	100	X	X	X	X
group_1202	Tn3 family transposase ISYps3	4	100	X	X	X	X
group_1203	Protein UmuC	4	100	X	X	X	X
group_1839	hypothetical protein	4	100	X	X	X	X
group_1841	hypothetical protein	4	100	X	X	X	X
group_1844	hypothetical protein	4	100	X	X	X	X
group_1845	hypothetical protein	4	100	X	X	X	X
group_1846	hypothetical protein	4	100	X	X	X	X
group_2862	hypothetical protein	4	100	X	X	X	X
group_2863	hypothetical protein	4	100	X	X	X	X
group_2864	hypothetical protein	4	100	X	X	X	X
group_2865	hypothetical protein	4	100	X	X	X	X
group_2867	hypothetical protein	4	100	X	X	X	X
group_2868	Zinc-type alcohol dehydrogenase-like protein	4	100	X	X	X	X
group_2869	hypothetical protein	4	100	X	X	X	X
group_2870	hypothetical protein	4	100	X	X	X	X
group_2871	hypothetical protein	4	100	X	X	X	X
group_2872	hypothetical protein	4	100	X	X	X	X
group_2873	ISNCY family transposase ISSen7	4	100	X	X	X	X
group_2875	hypothetical protein	4	100	X	X	X	X
group_2876	HTH-type transcriptional regulator HdfR	4	100	X	X	X	X
group_2877	hypothetical protein	4	100	X	X	X	X
group_2878	hypothetical protein	4	100	X	X	X	X
group_2881	hypothetical protein	4	100	X	X	X	X
group_587	hypothetical protein	4	100	X	X	X	X
group_6913	hypothetical protein	4	100	X	X	X	X
group_6914	hypothetical protein	4	100	X	X	X	X
group_6917	hypothetical protein	4	100	X	X	X	X
group_6918	hypothetical protein	4	100	X	X	X	X
group_6919	hypothetical protein	4	100	X	X	X	X
group_6920	hypothetical protein	4	100	X	X	X	X
group_6921	hypothetical protein	4	100	X	X	X	X
group_6922	hypothetical protein	4	100	X	X	X	X
group_6923	hypothetical protein	4	100	X	X	X	X
group_6924	hypothetical protein	4	100	X	X	X	X
group_6925	hypothetical protein	4	100	X	X	X	X
group_6926	hypothetical protein	4	100	X	X	X	X
group_6928	hypothetical protein	4	100	X	X	X	X
group_6929	hypothetical protein	4	100	X	X	X	X
group_6931	hypothetical protein	4	100	X	X	X	X
group_6933	hypothetical protein	4	100	X	X	X	X
group_6948	hypothetical protein	4	100	X	X	X	X
group_6950	hypothetical protein	4	100	X	X	X	X
group_6951	hypothetical protein	4	100	X	X	X	X
group_6952	hypothetical protein	4	100	X	X	X	X
group_6953	hypothetical protein	4	100	X	X	X	X
group_6954	hypothetical protein	4	100	X	X	X	X
group_6955	hypothetical protein	4	100	X	X	X	X
group_6956	hypothetical protein	4	100	X	X	X	X
group_6957	hypothetical protein	4	100	X	X	X	X
group_6958	hypothetical protein	4	100	X	X	X	X
group_6959	hypothetical protein	4	100	X	X	X	X
group_6961	hypothetical protein	4	100	X	X	X	X
group_6966	Homoserine/homoserine lactone efflux protein	4	100	X	X	X	X
group_6973	hypothetical protein	4	100	X	X	X	X
group_6976	hypothetical protein	4	100	X	X	X	X
group_6978	HTH-type transcriptional regulator BenM	4	100	X	X	X	X
group_6982	hypothetical protein	4	100	X	X	X	X
group_6983	Arsenical pump membrane protein	4	100	X	X	X	X
group_6984	hypothetical protein	4	100	X	X	X	X
group_6986	putative ABC transporter permease protein	4	100	X	X	X	X
group_6987	Vitamin B12-binding protein	4	100	X	X	X	X
group_6988	hypothetical protein	4	100	X	X	X	X
group_6995	IS5 family transposase IS4811	4	100	X	X	X	X
group_6996	hypothetical protein	4	100	X	X	X	X
group_6997	hypothetical protein	4	100	X	X	X	X
group_6998	putative signaling protein	4	100	X	X	X	X
group_6999	hypothetical protein	4	100	X	X	X	X
group_7001	hypothetical protein	4	100	X	X	X	X
group_7002	hypothetical protein	4	100	X	X	X	X
group_7004	hypothetical protein	4	100	X	X	X	X
group_7005	hypothetical protein	4	100	X	X	X	X
group_7011	hypothetical protein	4	100	X	X	X	X
group_7017	hypothetical protein	4	100	X	X	X	X
group_7018	hypothetical protein	4	100	X	X	X	X
group_7019	hypothetical protein	4	100	X	X	X	X
group_7020	hypothetical protein	4	100	X	X	X	X
group_7021	hypothetical protein	4	100	X	X	X	X
group_7022	hypothetical protein	4	100	X	X	X	X
group_7023	Toluene efflux pump outer membrane protein TtgI	4	100	X	X	X	X
group_7025	hypothetical protein	4	100	X	X	X	X
group_7027	hypothetical protein	4	100	X	X	X	X
group_7028	Multidrug efflux pump Tap	4	100	X	X	X	X
group_7042	hypothetical protein	4	100	X	X	X	X
group_827	Protein UmuC	4	100	X	X	X	X
group_829	hypothetical protein	4	100	X	X	X	X
group_8799	Tyrosine recombinase XerD	4	100	X	X	X	X
gudP_3	putative glucarate transporter	4	100	X	X	X	X
hicd	Homoisocitrate dehydrogenase	4	100	X	X	X	X
iolG_6	Inositol 2-dehydrogenase/D-chiro-inositol 3-dehydrogenase	4	100	X	X	X	X
iolT_4	Major myo-inositol transporter IolT	4	100	X	X	X	X
iutA	Ferric aerobactin receptor	4	100	X	X	X	X
lrp_4	Leucine-responsive regulatory protein	4	100	X	X	X	X
mdtA_4	Multidrug resistance protein MdtA	4	100	X	X	X	X
mdtC_3	Multidrug resistance protein MdtC	4	100	X	X	X	X
ohrR_3	Organic hydroperoxide resistance transcriptional regulator	4	100	X	X	X	X
otnC_2	3-oxo-tetronate 4-phosphate decarboxylase	4	100	X	X	X	X
otnK_2	3-oxo-tetronate kinase	4	100	X	X	X	X
panB_2	3-methyl-2-oxobutanoate hydroxymethyltransferase	4	100	X	X	X	X
parA_3	Plasmid partition protein A	4	100	X	X	X	X
pgl_3	6-phosphogluconolactonase	4	100	X	X	X	X
phaB	Acetoacetyl-CoA reductase	4	100	X	X	X	X
pmdD	2-pyrone-4,6-dicarbaxylate hydrolase	4	100	X	X	X	X
rbsR_3	Ribose operon repressor	4	100	X	X	X	X
recF_3	hypothetical protein	4	100	X	X	X	X
repA_1	Replication protein RepA	4	100	X	X	X	X
srlR_3	Glucitol operon repressor	4	100	X	X	X	X
ssb_2	Single-stranded DNA-binding protein	4	100	X	X	X	X
traC_1	Protein TraC	4	100	X	X	X	X
traI	Multifunctional conjugation protein TraI	4	100	X	X	X	X
traN_1	Mating pair stabilization protein TraN	4	100	X	X	X	X
umuD_2	Protein UmuD	4	100	X	X	X	X
virB_3	Virulence regulon transcriptional activator VirB	4	100	X	X	X	X
xypA_3	Xylitol-binding protein	4	100	X	X	X	X
yfhA	putative siderophore transport system permease protein YfhA	4	100	X	X	X	X
yfiY	putative siderophore-binding lipoprotein YfiY	4	100	X	X	X	X
yfiZ	putative siderophore transport system permease protein YfiZ	4	100	X	X	X	X
yusV_2	putative siderophore transport system ATP-binding protein YusV	4	100	X	X	X	X
group_2861	Nucleoid occlusion protein	3	75	X	X		X
group_6902	hypothetical protein	3	75	X	X		X
group_6903	hypothetical protein	3	75	X	X		X
group_6904	hypothetical protein	3	75	X	X		X
group_6932	hypothetical protein	3	75	X	X		X
group_7048	hypothetical protein	3	75	X	X	X
czcR	Transcriptional activator protein CzcR	2	50			X	X
dadA_3	D-amino acid dehydrogenase	2	50	X	X
dcm_2	DNA-cytosine methyltransferase	2	50			X	X
ecoRIIR	Type-2 restriction enzyme EcoRII	2	50			X	X
fhuE_3	FhuE receptor	2	50			X	X
flgE_2	Flagellar hook protein FlgE	2	50	X	X
group_1172	hypothetical protein	2	50			X	X
group_1842	hypothetical protein	2	50	X	X
group_1843	hypothetical protein	2	50	X	X
group_2590	hypothetical protein	2	50	X	X
group_2866	hypothetical protein	2	50	X	X
group_3227	Glyoxal reductase	2	50			X	X
group_6901	hypothetical protein	2	50	X	X
group_6905	hypothetical protein	2	50	X	X
group_6906	hypothetical protein	2	50	X	X
group_6907	Acetyl esterase	2	50	X	X
group_6908	hypothetical protein	2	50	X	X
group_6909	hypothetical protein	2	50	X	X
group_6910	hypothetical protein	2	50	X	X
group_6911	hypothetical protein	2	50	X	X
group_6912	hypothetical protein	2	50	X	X
group_6915	hypothetical protein	2	50	X	X
group_6916	hypothetical protein	2	50	X	X
group_6927	hypothetical protein	2	50	X	X
group_6930	hypothetical protein	2	50	X	X
group_6934	Coupling protein TraD	2	50	X	X
group_6935	hypothetical protein	2	50	X	X
group_6936	Replication initiation protein	2	50	X	X
group_6937	hypothetical protein	2	50	X	X
group_6938	Chromosome partitioning protein ParA	2	50	X	X
group_6939	hypothetical protein	2	50	X	X
group_6940	hypothetical protein	2	50	X	X
group_6941	hypothetical protein	2	50	X	X
group_6942	hypothetical protein	2	50	X	X
group_6943	hypothetical protein	2	50	X	X
group_6945	Macrolide export protein MacA	2	50	X	X
group_6946	Macrolide export ATP-binding/permease protein MacB	2	50	X	X
group_6947	hypothetical protein	2	50	X	X
group_6990	hypothetical protein	2	50	X	X
group_6991	hypothetical protein	2	50	X	X
group_6992	hypothetical protein	2	50	X	X
group_6993	hypothetical protein	2	50	X	X
group_6994	Fluoroacetate dehalogenase	2	50	X	X
group_7012	hypothetical protein	2	50	X	X
group_7013	hypothetical protein	2	50	X	X
group_7014	hypothetical protein	2	50	X	X
group_7015	hypothetical protein	2	50	X	X
group_7016	hypothetical protein	2	50	X	X
group_7024	hypothetical protein	2	50	X	X
group_7031	hypothetical protein	2	50	X	X
group_7033	hypothetical protein	2	50	X	X
group_7034	hypothetical protein	2	50	X	X
group_7035	hypothetical protein	2	50	X	X
group_7036	hypothetical protein	2	50	X	X
group_7038	hypothetical protein	2	50	X	X
group_7039	hypothetical protein	2	50	X	X
group_7040	hypothetical protein	2	50	X	X
group_7041	hypothetical protein	2	50	X	X
group_7043	hypothetical protein	2	50	X	X
group_7044	hypothetical protein	2	50	X	X
group_7045	hypothetical protein	2	50	X	X
group_7046	hypothetical protein	2	50	X	X
group_7047	hypothetical protein	2	50	X	X
group_8737	Vitamin B12 import ATP-binding protein BtuD	2	50			X	X
group_8739	hypothetical protein	2	50			X	X
group_8740	hypothetical protein	2	50			X	X
group_8741	hypothetical protein	2	50			X	X
group_8742	HTH-type transcriptional regulator PgrR	2	50			X	X
group_8743	hypothetical protein	2	50			X	X
group_8744	hypothetical protein	2	50			X	X
group_8745	putative two-component-system connector protein YcgZ	2	50			X	X
group_8746	hypothetical protein	2	50			X	X
group_8747	hypothetical protein	2	50			X	X
group_8748	hypothetical protein	2	50			X	X
group_8749	hypothetical protein	2	50			X	X
group_8750	hypothetical protein	2	50			X	X
group_8751	2-methoxy-6-polyprenyl-1,4-benzoquinol methylase, mitochondrial	2	50			X	X
group_8752	hypothetical protein	2	50			X	X
group_8754	hypothetical protein	2	50			X	X
group_8755	hypothetical protein	2	50			X	X
group_8757	ATP-dependent DNA helicase Rep	2	50			X	X
group_8759	Replication initiation protein	2	50			X	X
group_8760	hypothetical protein	2	50			X	X
group_8761	hypothetical protein	2	50			X	X
group_8764	hypothetical protein	2	50			X	X
group_8765	hypothetical protein	2	50			X	X
group_8780	Tyrosine recombinase XerC	2	50			X	X
group_8781	Bicyclomycin resistance protein	2	50			X	X
group_8784	hypothetical protein	2	50			X	X
group_8786	Adaptive-response sensory-kinase SasA	2	50			X	X
group_8787	hypothetical protein	2	50			X	X
group_8788	hypothetical protein	2	50			X	X
group_8789	hypothetical protein	2	50			X	X
group_8790	hypothetical protein	2	50			X	X
group_8793	hypothetical protein	2	50			X	X
group_8794	hypothetical protein	2	50			X	X
group_8795	hypothetical protein	2	50			X	X
group_8796	hypothetical protein	2	50			X	X
group_8797	hypothetical protein	2	50			X	X
group_8798	hypothetical protein	2	50			X	X
iolS_4	Aldo-keto reductase IolS	2	50			X	X
lolD_3	Lipoprotein-releasing system ATP-binding protein LolD	2	50	X	X
macB_2	Macrolide export ATP-binding/permease protein MacB	2	50	X	X
pgrR_12	HTH-type transcriptional regulator PgrR	2	50			X	X
recF_2	DNA replication and repair protein RecF	2	50			X	X
trxB_2	Thioredoxin reductase	2	50			X	X
uvrA_3	UvrABC system protein A	2	50	X	X
ycjY	putative protein YcjY	2	50			X	X
group_2033	Protein UmuC	1	25				X
group_3226	hypothetical protein	1	25			X
group_3326	hypothetical protein	1	25				X
group_3327	hypothetical protein	1	25				X
group_7003	hypothetical protein	1	25	X
group_7049	hypothetical protein	1	25	X
group_7612	hypothetical protein	1	25		X
group_8736	hypothetical protein	1	25			X
group_8762	Coupling protein TraD	1	25			X
group_8763	hypothetical protein	1	25			X
group_8766	hypothetical protein	1	25			X
group_8767	hypothetical protein	1	25			X
group_8768	Nucleoid occlusion protein	1	25			X
group_8769	hypothetical protein	1	25			X
group_8770	hypothetical protein	1	25			X
group_8771	hypothetical protein	1	25			X
group_8772	hypothetical protein	1	25			X
group_8773	hypothetical protein	1	25			X
group_8774	hypothetical protein	1	25			X
group_8775	hypothetical protein	1	25			X
group_8776	hypothetical protein	1	25			X
group_8777	hypothetical protein	1	25			X
group_8778	hypothetical protein	1	25			X
group_8779	hypothetical protein	1	25			X
group_8782	hypothetical protein	1	25			X
group_8800	hypothetical protein	1	25			X
group_9210	IS110 family transposase ISEch4	1	25				X
group_9864	hypothetical protein	1	25				X
group_9865	hypothetical protein	1	25				X
group_9866	Coupling protein TraD	1	25				X
group_9867	hypothetical protein	1	25				X
group_9868	hypothetical protein	1	25				X
group_9869	hypothetical protein	1	25				X
group_9870	hypothetical protein	1	25				X
group_9871	hypothetical protein	1	25				X
group_9872	hypothetical protein	1	25				X
group_9873	hypothetical protein	1	25				X
group_9874	hypothetical protein	1	25				X
group_9875	hypothetical protein	1	25				X
group_9876	hypothetical protein	1	25				X
group_9877	hypothetical protein	1	25				X
group_9878	Nitroreductase NfnB	1	25				X
