## Supplementary material for "Plasmids encode and can mobilize onion pathogenicity in *Pantoea agglomerans*": Table S23

### Sheet: AR1a pAggl 3-19-2024
start	stop	strand	pAggl core	locus	GO terms and EC numbers	RefSeq Annotation	Manual annotation / Reasonable Guess of Function
1	1074	+	Y	H0Z11_RS00460	/GO_function="GO:0003887 - DNA-directed DNA polymerase activity [Evidence IEA]" /GO_process="GO:0006270 - DNA replication initiation[Evidence IEA]"	RepB family plasmid replication initiatorprotein	plasmid replication
2414	3601	-	Y	H0Z11_RS00465		diguanylate phosphodiesterase	signaling; possibly light sensing
3853	4062	-	Y	H0Z11_RS00470		DUF1471 domain-containing protein
4263	6047	-	Y	H0Z11_RS00475		GGDEF and EAL domain-containing protein
6567	6791	-	Y	H0Z11_RS00480		DUF3606 domain-containing protein
7161	7400	+	N	H0Z11_RS00485		hypothetical protein	unknown
7575	8063	+	N	H0Z11_RS00490		Hsp20 family protein	heat shock protein
8137	8901	-	N	H0Z11_RS00495	/GO_function="GO:0003677 - DNA binding [Evidence IEA]" /GO_process="GO:0006355 - regulation of DNA-templated transcription [Evidence IEA]"	MerR family transcriptional regulator	transcriptional regulator
9097	9306	-	N	H0Z11_RS00500		CsbD family protein	stress response protein
9466	10695	-	N	H0Z11_RS00505		diguanylate phosphodiesterase	signaling; possibly light sensing
11652	11885	+	N	H0Z11_RS23630		DNA polymerase V subunit	translesion DNA synthesis polymerase as part of SOS response
11961	12290	-	Y	H0Z11_RS00510		hypothetical protein	unknown
12929	14587	+	N	H0Z11_RS00515	/GO_component="GO:0016020 - membrane [Evidence IEA]" /GO_process="GO:0007165 - signal transduction [EvidenceIEA]"	methyl-accepting chemotaxis protein	methyl-accepting chemotaxis proteins; signal transduction proteins
15191	17116	+	N	H0Z11_RS00520	/GO_component="GO:0016020 - membrane [Evidence IEA]" /GO_process="GO:0007165 - signal transduction [EvidenceIEA]"	methyl-accepting chemotaxis protein
17172	17972	-	Y	H0Z11_RS00525		MBL fold metallo-hydrolase	likely hydrolytic enzyme
18050	19165	-	Y	H0Z11_RS00530		metallophosphoesterase	metallophosphoesterase (contains active sites consisting of two metal ions)
19403	21730	-	Y	H0Z11_RS00535	/GO_function="GO:0016491 - oxidoreductase activity [Evidence IEA]"	FdhF/YdeP family oxidoreductase	contains putative moybdopterin cofactor binding site; oxidoreductase
22299	22706	-	N	H0Z11_RS00540		type II toxin-antitoxin system HicB familyantitoxin	toxin-antitoxin system
22777	22950	-	N	H0Z11_RS00545	/GO_function="GO:0003729 - mRNA binding [Evidence IEA]"	type II toxin-antitoxin system HicA familytoxin
23580	23927	-	Y	yajD H0Z11_RS00550		HNH nuclease YajD	endonuclease
24048	24329	-	N	H0Z11_RS00555	/GO_function="GO:0003677 - DNA binding [Evidence IEA]"	helix-turn-helix transcriptional regulator	toxin-antitoxin system
24319	24639	-	N	H0Z11_RS00560		type II toxin-antitoxin system RelE/ParE familytoxin
24963	25130	-	N	H0Z11_RS00565		hypothetical protein	unknown
25421	28525	+	Y	H0Z11_RS00570	/GO_function="GO:0015562 - efflux transmembrane transporter activity [Evidence IEA]" /GO_process="GO:0042908 - xenobiotic transport [EvidenceIEA]"	efflux RND transporter permease subunit	similar to multidrug efflux pump subunit AcrB
28585	29610	-	Y	H0Z11_RS00575	/GO_function="GO:0016787 - hydrolase activity [EvidenceIEA]"	alpha/beta hydrolase	hydrolysis of substrates
29679	30803	-	Y	H0Z11_RS00580	/GO_component="GO:0005886 - plasma membrane [EvidenceIEA]" /GO_component="GO:0016020 - membrane [Evidence IEA]" /GO_function="GO:0022857 - transmembrane transporter activity [Evidence IEA]" /GO_process="GO:0055085 - transmembrane transport [Evidence IEA]"	MFS transporter	transport of substrates across cytoplasmic or internal membranes
31006	31905	+	Y	H0Z11_RS00585	/GO_function="GO:0001216 - DNA-binding transcription activator activity [Evidence IEA]"	LysR family transcriptional regulator	transcriptional regulator
31966	32142	-	Y	H0Z11_RS00590		KGG domain-containing protein	similarity to general stress protein YciG
32344	32640	+	N	H0Z11_RS00595		hypothetical protein	unknown
32685	32972	-	N	H0Z11_RS00600	/GO_function="GO:0008657 - DNA topoisomerase type II (double strand cut, ATP-hydrolyzing) inhibitor activity [Evidence IEA]" /GO_function="GO:0042803 - protein homodimerization activity [Evidence IEA]" /GO_process="GO:0030541 - plasmid partitioning [EvidenceIEA]" /GO_process="GO:0051290 - protein heterotetramerization [Evidence IEA]"	type II toxin-antitoxin system RelE/ParE family toxin	toxin-antitoxin system
32972	33211	-	N	H0Z11_RS00605		type II toxin-antitoxin system RelB/DinJ family antitoxin
33552	35525	+	Y	H0Z11_RS00610	/GO_component="GO:0016020 - membrane [Evidence IEA]" /GO_process="GO:0007165 - signal transduction [EvidenceIEA]"	pseudogene methyl-accepting chemotaxis protein	protein would be missing C-terminus with PRK15041 superfamily domain (methyl-accepting chemotaxis protein domain) due to premature stop compared to AR5
35630	36646	+	Y	H0Z11_RS00615	/GO_function="GO:0016491 - oxidoreductase activity [Evidence IEA]" /EC_number="1.1.-.-"	NAD(P)-dependent alcohol dehydrogenase	good hits to cinnamyl alcohol dehydrogenase or D-arabinose 1-dehydrogenase; role unknown
36696	37364	-	N	H0Z11_RS00620		DUF2268 domain-containing putative Zn-dependentprotease	unknown function
37715	38494	+	Y	H0Z11_RS00625		MBL fold metallo-hydrolase	likely a hydrolytic enzyme
38568	39560	+	Y	H0Z11_RS00630	/GO_function="GO:0003700 - DNA-binding transcription factor activity [Evidence IEA]" /GO_function="GO:0043565 - sequence-specific DNA binding [Evidence IEA]" /GO_process="GO:0006355 - regulation of DNA-templated transcription [Evidence IEA]"	helix-turn-helix domain-containing protein	transcriptional regulator
39652	40053	-	Y	H0Z11_RS00635	/GO_function="GO:0003677 - DNA binding [Evidence IEA]" /GO_process="GO:0006355 - regulation of DNA-templated transcription [Evidence IEA]"	H-NS family nucleoid-associated regulatoryprotein	transcriptional regulator
40329	41891	+	Y	H0Z11_RS00640	/GO_function="GO:0046872 - metal ion binding [EvidenceIEA]" /GO_function="GO:0052621 - diguanylate cyclase activity [Evidence IEA]" /EC_number="2.7.7.65"	sensor domain-containing diguanylate cyclase	sensing and signalling
41960	42397	+	Y	H0Z11_RS00645		VOC family protein	some similarity to GloA superfamily, which includes catechol 2,3-dioxygenase and other lactoylglutathione lyase family enzymes
42634	43035	-	Y	H0Z11_RS00650	/GO_function="GO:0003677 - DNA binding [Evidence IEA]" /GO_process="GO:0006355 - regulation of DNA-templated transcription [Evidence IEA]"	H-NS family nucleoid-associated regulatoryprotein	transcriptional regulator
44209	44388	+	N	H0Z11_RS00655		DUF2256 domain-containing protein	unknown function
44441	44743	-	Y	H0Z11_RS00660		hypothetical protein	unknown
44856	45398	-	Y	H0Z11_RS00665		YfaZ family outer membrane protein	unknown function
45461	45697	-	N	H0Z11_RS00670	/GO_component="GO:0005886 - plasma membrane [EvidenceIEA]"	YgdI/YgdR family lipoprotein	unknown function
46066	46491	+	N	H0Z11_RS00675		DUF1090 family protein	unknown function
47167	47547	+	N	H0Z11_RS00680		YgiW/YdeI family stress tolerance OB foldprotein	unknown function
47991	48461	-	N	H0Z11_RS00685		WbuC family cupin fold metalloprotein	unknown function
48800	49024	+	Y	H0Z11_RS00690	/GO_function="GO:0046914 - transition metal ion binding [Evidence IEA]"	FeoA domain-containing protein	Fe2+ transport system FeoA/B
49024	51351	+	Y	feoB H0Z11_RS00695	/GO_component="GO:0016020 - membrane [Evidence IEA]" /GO_function="GO:0005525 - GTP binding [Evidence IEA]" /GO_function="GO:0015093 - ferrous iron transmembrane transporter activity [Evidence IEA]" /GO_process="GO:0006826 - iron ion transport [EvidenceIEA]"	Fe(2+) transporter permease subunit FeoB
51786	52823	-	Y	H0Z11_RS00700	/GO_function="GO:0003677 - DNA binding [Evidence IEA]" /GO_process="GO:0006310 - DNA recombination [EvidenceIEA]" /GO_process="GO:0015074 - DNA integration [Evidence IEA]"	tyrosine-type recombinase/integrase	recombination / transposition of DNA
53771	54241	+	N	H0Z11_RS00705		SgcJ/EcaC family oxidoreductase	similarity to COG4875 (uncharacterized protein) and to a lesser extent, calcium/calmodulin dependent protein kinase II domains for assembly of protein multimers
54541	55758	-	Y	H0Z11_RS00710		monooxygenase	unknown function
55751	57211	-	N	H0Z11_RS00715	/GO_function="GO:0022857 - transmembrane transporter activity [Evidence IEA]" /GO_process="GO:0055085 - transmembrane transport [Evidence IEA]"	MFS transporter	transport of substrates across cytoplasmic membrane
57571	58980	-	N	H0Z11_RS00720	/GO_function="GO:0010181 - FMN binding [Evidence IEA]" /GO_function="GO:0016491 - oxidoreductase activity [Evidence IEA]" /EC_number="1.-.-.-"	LLM class flavin-dependent oxidoreductase	oxidoreductase; similarity to ssuD; protein family catalyzes desulfonation of a wide range of aliphatic sulfonates; has been characterized as part of a two component system with NADPH-dependent FMN oxidoreductase, SsuE
59049	60461	-	Y	H0Z11_RS00725	/GO_function="GO:0016491 - oxidoreductase activity [Evidence IEA]"	FAD-dependent oxidoreductase	oxidoreductase
60481	61653	-	N	ssuD H0Z11_RS00730	/GO_function="GO:0008726 - alkanesulfonate monooxygenase activity [Evidence IEA]" /GO_function="GO:0010181 - FMN binding [Evidence IEA]" /GO_process="GO:0006790 - sulfur compound metabolic process [Evidence IEA]"	FMNH2-dependent alkanesulfonate monooxygenase	ssuD family proteins catalyze desulfonation of a wide range of aliphatic sulfonates; has been characterized as part of a two component system with NADPH-dependent FMN oxidoreductase, SsuE
61928	63817	+	Y	H0Z11_RS00735		sigma-54-dependent Fis family transcriptional regulator	transcriptional regulator
63913	64863	+	Y	H0Z11_RS00740		sulfonate ABC transporter substrate-binding protein	similar to ssuA, initial receptor in ABC transport of aliphatic sulfonates
65156	66289	+	N	H0Z11_RS00745		glutathione-independent formaldehydedehydrogenase
66578	66829	+	Y	H0Z11_RS00750	/GO_component="GO:0110001 - toxin-antitoxin complex [Evidence IEA]" /GO_function="GO:0003677 - DNA binding [Evidence IEA]" /GO_function="GO:0097351 - toxin sequestering activity [Evidence IEA]" /GO_process="GO:0006355 - regulation of DNA-templated transcription [Evidence IEA]" /GO_process="GO:0045927 - positive regulation of growth [Evidence IEA]"	type II toxin-antitoxin system Phd/YefM familyantitoxin	toxin-antitoxin system
66826	67113	+	Y	H0Z11_RS00755	/GO_function="GO:0008657 - DNA topoisomerase type II (double strand cut, ATP-hydrolyzing) inhibitor activity [Evidence IEA]" /GO_function="GO:0042803 - protein homodimerization activity [Evidence IEA]" /GO_process="GO:0030541 - plasmid partitioning [EvidenceIEA]" /GO_process="GO:0051290 - protein heterotetramerization [Evidence IEA]"	type II toxin-antitoxin system RelE/ParE familytoxin
67265	67495	+	N	H0Z11_RS00760		pseudogene ISNCY family transposase
67515	67799	+	N	H0Z11_RS00765		pseudogene IS3 family transposase
67896	68816	-	N	H0Z11_RS00770		Rpn family recombination-promoting nuclease/putative transposase	DNA recombination / transposition
69175	69984	-	N	H0Z11_RS00775	/GO_function="GO:0003677 - DNA binding [Evidence IEA]" /GO_function="GO:0004519 - endonuclease activity [EvidenceIEA]" /GO_process="GO:0009307 - DNA restriction-modification system [Evidence IEA]" /EC_number="3.1.21.-"	restriction endonuclease
70536	70715	+	N	H0Z11_RS00780		pseudogene XRE family transcriptional regulator
70996	71691	+	N	H0Z11_RS00785	/GO_function="GO:0018784 - (S)-2-haloacid dehalogenase activity [Evidence IEA]" /GO_process="GO:0006805 - xenobiotic metabolic process [Evidence IEA]"	haloacid dehalogenase type II	hydrolytic dehalogenation of small (S)-2-haloalkanoic acids to yield the corresponding (R)-2-hydroxyalkanoic acids
71796	72161	-	Y	arnF H0Z11_RS00790		arnF 4-amino-4-deoxy-L-arabinose-phosphoundecaprenolflippase subunit ArnF	arnBCADTEF gene cluster Involved in synthesis of L-Ara4N and its addidition to lipopolysaccharide, though to our knowledge this modification has not identified in LPS on P. agglomerans strains
72158	72478	-	Y	arnE H0Z11_RS00795		arnE 4-amino-4-deoxy-L-arabinose-phosphoundecaprenolflippase subunit ArnE
72478	74145	-	Y	arnT H0Z11_RS00800	/GO_component="GO:0016020 - membrane [Evidence IEA]" /GO_function="GO:0000030 - mannosyltransferase activity [Evidence IEA]" /GO_function="GO:0016763 - pentosyltransferase activity [Evidence IEA]" /GO_process="GO:0006493 - protein O-linked glycosylation [Evidence IEA]" /EC_number="2.4.2.43"	arnT lipid IV(A)4-amino-4-deoxy-L-arabinosyltransferase
74145	75047	-	Y	arnD H0Z11_RS00805	/GO_function="GO:0016810 - hydrolase activity, acting oncarbon-nitrogen (but not peptide) bonds [Evidence IEA]" /EC_number="3.5.1.n3"	arnD 4-deoxy-4-formamido-L-arabinose-phosphoundecaprenol deformylase
75047	77026	-	Y	arnA H0Z11_RS00810	/GO_function="GO:0016742 - hydroxymethyl-, formyl- and related transferase activity [Evidence IEA]" /GO_process="GO:0009058 - biosynthetic process [EvidenceIEA]" /EC_number="1.1.1.305" /EC_number="2.1.2.13"	arnA bifunctional UDP-4-amino-4-deoxy-L-arabinoseformyltransferase/UDP-glucuronic acid oxidase ArnA
77023	78006	-	Y	arnC H0Z11_RS00815	/GO_function="GO:0016780 - phosphotransferase activity, for other substituted phosphate groups [Evidence IEA]" /EC_number="2.4.2.53"	arnC undecaprenyl-phosphate4-deoxy-4-formamido-L-arabinose transferase
78008	79144	-	Y	arnB H0Z11_RS00820	/GO_function="GO:0008483 - transaminase activity [EvidenceIEA]" /EC_number="2.6.1.87"	arnB UDP-4-amino-4-deoxy-L-arabinoseaminotransferase
79841	80419	+	N	H0Z11_RS00825		YceI family protein	unknown
80446	80728	-	N	H0Z11_RS00830		pseudogene hypothetical protein	unknown
80935	81948	-	Y	H0Z11_RS00835	/GO_function="GO:0016491 - oxidoreductase activity [Evidence IEA]"	Gfo/Idh/MocA family oxidoreductase	some similarity to proteins involved in catalysis of myo-inositol or closely-related compounds
82057	83067	+	Y	H0Z11_RS00840		LacI family DNA-binding transcriptionalregulator	transcriptional regulator
83557	84006	+	N	H0Z11_RS00845		PACE efflux transporter	single component efflux transporter
84244	84447	+	N	H0Z11_RS23825		Hha/YmoA family nucleoid-associated regulatoryprotein	may play a role in the regulation of gene expression in response to environmental factors
84627	88559	-	N	H0Z11_RS00855	/GO_function="GO:0004252 - serine-type endopeptidase activity [Evidence IEA]" /GO_process="GO:0006508 - proteolysis [Evidence IEA]"	S6 family peptidase	autotransport domain and protease domain
89337	90209	-	N	H0Z11_RS00860		hypothetical protein	unknown
90209	90745	-	N	H0Z11_RS00865	/GO_component="GO:0009289 - pilus [Evidence IEA]" /GO_process="GO:0007155 - cell adhesion [Evidence IEA]"	fimbrial protein	unknown
90755	91186	-	N	H0Z11_RS00870	/GO_component="GO:0009289 - pilus [Evidence IEA]" /GO_process="GO:0007155 - cell adhesion [Evidence IEA]"	fimbrial protein	fimbria-associated genes
91497	92210	-	N	H0Z11_RS00875	/GO_component="GO:0030288 - outer membrane-bounded periplasmic space [Evidence IEA]" /GO_process="GO:0071555 - cell wall organization [EvidenceIEA]"	fimbria/pilus periplasmic chaperone
92389	94926	-	N	H0Z11_RS00880	/GO_component="GO:0016020 - membrane [Evidence IEA]" /GO_function="GO:0015473 - fimbrial usher porin activity [Evidence IEA]" /GO_process="GO:0009297 - pilus assembly [Evidence IEA]"	fimbria/pilus outer membrane usher protein
95200	95748	-	N	H0Z11_RS00885	/GO_component="GO:0009289 - pilus [Evidence IEA]" /GO_process="GO:0007155 - cell adhesion [Evidence IEA]"	fimbrial protein
96356	96642	-	N	H0Z11_RS00890	/GO_function="GO:0003677 - DNA binding [Evidence IEA]" /GO_function="GO:0004803 - transposase activity [EvidenceIEA]" /GO_process="GO:0006313 - transposition, DNA-mediated [Evidence IEA]"	pseudogene transposase
96643	97096	-	N	H0Z11_RS00895		pseudogene helix-turn-helix domain-containing protein	DNA recombination / transposition
97431	98066	-	N	H0Z11_RS00900	/GO_process="GO:0006355 - regulation of DNA-templated transcription [Evidence IEA]"	LuxR family transcriptional regulator	transcriptional regulator
98104	98694	-	N	H0Z11_RS00905		helix-turn-helix domain-containing protein	possible transcriptional regulator
99783	100001	+	N	H0Z11_RS00910		hypothetical protein	unknown
100327	100824	-	N	H0Z11_RS00915		FidL-like protein	putative membrane protein
100821	101738	-	N	H0Z11_RS00920	/GO_function="GO:0003677 - DNA binding [Evidence IEA]" /GO_process="GO:0000160 - phosphorelay signal transduction system [Evidence IEA]" /GO_process="GO:0006355 - regulation of DNA-templated transcription [Evidence IEA]"	winged helix-turn-helix domain-containingprotein	possible transcriptional regulator
102062	102676	+	Y	H0Z11_RS00925	/GO_function="GO:0003677 - DNA binding [Evidence IEA]" /GO_function="GO:0003700 - DNA-binding transcription factor activity [Evidence IEA]" /GO_process="GO:0006355 - regulation of DNA-templated transcription [Evidence IEA]"	TetR/AcrR family transcriptional regulator	transcriptional regulator
102914	104197	+	Y	fabF H0Z11_RS00930	/GO_function="GO:0004315 -3-oxoacyl-[acyl-carrier-protein] synthase activity [Evidence IEA]" /GO_process="GO:0006633 - fatty acid biosynthetic process [Evidence IEA]" /EC_number="2.3.1.179"	beta-ketoacyl-ACP synthase II	involved in fatty acid biosynthesis
104438	105322	+	Y	H0Z11_RS00935		ROK family protein	putative sugar kinase
105335	106288	-	N	H0Z11_RS00940	/GO_function="GO:0000976 - transcription cis-regulatory region binding [Evidence IEA]" /GO_function="GO:0003700 - DNA-binding transcription factor activity [Evidence IEA]" /GO_function="GO:0043565 - sequence-specific DNA binding [Evidence IEA]" /GO_process="GO:0006351 - DNA-templated transcription [Evidence IEA]" /GO_process="GO:0006355 - regulation of DNA-templated transcription [Evidence IEA]" …	LacI family DNA-binding transcriptionalregulator	transcriptional regulator
106577	106906	+	N	H0Z11_RS00945	/GO_function="GO:0008982 -protein-N(PI)-phosphohistidine-sugar phosphotransferase activity [Evidence IEA]" /GO_process="GO:0008643 - carbohydrate transport [EvidenceIEA]" /GO_process="GO:0009401 - phosphoenolpyruvate-dependent sugar phosphotransferase system [Evidence IEA]" /EC_number="2.7.1.-"	PTS sugar transporter subunit IIB	carbohydrate transport and metabolism
106903	108231	+	N	H0Z11_RS00950	/GO_component="GO:0016020 - membrane [Evidence IEA]" /GO_function="GO:0016773 - phosphotransferase activity, alcohol group as acceptor [Evidence IEA]" /GO_process="GO:0009401 - phosphoenolpyruvate-dependent sugar phosphotransferase system [Evidence IEA]"	PTS sugar transporter subunit IIC
108252	109652	+	N	H0Z11_RS00955	/GO_function="GO:0016798 - hydrolase activity, acting on glycosyl bonds [Evidence IEA]" /GO_process="GO:0005975 - carbohydrate metabolic process [Evidence IEA]" /EC_number="3.2.1.-"	glycoside hydrolase family 1 protein
109649	109963	+	N	H0Z11_RS00960	/GO_function="GO:0016740 - transferase activity [EvidenceIEA]" /GO_process="GO:0009401 - phosphoenolpyruvate-dependent sugar phosphotransferase system [Evidence IEA]"	PTS lactose/cellobiose transporter subunit IIA
110170	110958	-	Y	H0Z11_RS00965		MipA/OmpV family protein	possible RND efflux pump and two-component sensor/response system
111088	111786	+	Y	H0Z11_RS00970	/GO_process="GO:0000160 - phosphorelay signal transduction system [Evidence IEA]"	response regulator
111783	112952	+	Y	H0Z11_RS00975		ATP-binding protein
113046	114179	+	Y	H0Z11_RS00980	/GO_function="GO:0005215 - transporter activity [EvidenceIEA]" /GO_process="GO:0006810 - transport [Evidence IEA]"	efflux RND transporter periplasmic adaptorsubunit
114176	117220	+	Y	H0Z11_RS00985	/GO_component="GO:0016020 - membrane [Evidence IEA]" /GO_function="GO:0022857 - transmembrane transporter activity [Evidence IEA]"	efflux RND transporter permease subunit
117271	117516	-	N	H0Z11_RS00990		hypothetical protein	unknown
117588	118493	-	Y	H0Z11_RS00995		LysR family transcriptional regulator	transcriptional regulator
118598	119380	+	Y	budA H0Z11_RS01000	/GO_function="GO:0047605 - acetolactate decarboxylase activity [Evidence IEA]" /GO_process="GO:0006113 - fermentation [Evidence IEA]" /GO_process="GO:0045151 - acetoin biosynthetic process[Evidence IEA]" /EC_number="4.1.1.5"	acetolactate decarboxylase	acetoin biosynthesis
119395	121074	+	Y	alsS H0Z11_RS01005	/GO_function="GO:0000287 - magnesium ion binding [EvidenceIEA]" /GO_function="GO:0003984 - acetolactate synthase activity [Evidence IEA]" /GO_function="GO:0030976 - thiamine pyrophosphate binding [Evidence IEA]" /GO_process="GO:0034077 - butanediol metabolic process [Evidence IEA]" /EC_number="2.2.1.6"	acetolactate synthase AlsS
121096	121869	+	Y	H0Z11_RS01010	/GO_function="GO:0019152 - acetoin dehydrogenase activity [Evidence IEA]" /GO_process="GO:0045150 - acetoin catabolic process [Evidence IEA]" /EC_number="1.1.1.304"	(S)-acetoin forming diacetyl reductase
122075	123526	+	Y	H0Z11_RS01015	/GO_function="GO:0005198 - structural molecule activity [Evidence IEA]" /GO_process="GO:0071973 - bacterial-type flagellum-dependent cell motility [Evidence IEA]"	flagellin	FliC/FljB family flagellin
123865	125178	+	Y	H0Z11_RS01020		CitMHS family transporter	good hit to Mg2+/citrate symporter with blastp against nr database (NCBI website 2-16-2024)
125346	126185	+	Y	H0Z11_RS01025		MBL fold metallo-hydrolase	uncharacterized member of the MBL fold metallo-hydrolase superfamily
126237	126551	-	N	H0Z11_RS01030	/GO_function="GO:0003677 - DNA binding [Evidence IEA]"	HigA family addiction module antitoxin	toxin-antitoxin system genes
126551	126832	-	N	H0Z11_RS01035		type II toxin-antitoxin system RelE/ParE familytoxin
126987	127238	+	N	yefM H0Z11_RS01040		YoeB-YefM toxin-antitoxin system antitoxin YefM
127409	129946	-	Y	H0Z11_RS01045		excinuclease ABC subunit UvrA	excision repair of DNA
130673	131056	-	N	H0Z11_RS01050		hypothetical protein	toxin-antitoxin system genes
131056	131355	-	N	H0Z11_RS01055		type II toxin-antitoxin system HigB familytoxin
131588	133066	-	N	H0Z11_RS01060		YsnF/AvaK domain-containing protein	stress response protein
133353	133922	-	Y	H0Z11_RS01065		pyridoxamine 5'-phosphate oxidase familyprotein	involved in vitamin B6 biosynthesis pathway
134183	134767	+	Y	H0Z11_RS01070	/EC_number="2.-.-.-"	GNAT family protein	may catalyze the transfer of an acetyl group from acetyl-CoA to a substrate
134815	136953	-	N	H0Z11_RS01075		EAL domain-containing protein	signalling molecule
137359	137598	-	Y	H0Z11_RS01080		transcriptional regulator	unknown
137960	139393	-	N	H0Z11_RS01085	/GO_component="GO:0016020 - membrane [Evidence IEA]" /GO_process="GO:0007165 - signal transduction [EvidenceIEA]"	methyl-accepting chemotaxis protein	signalling and chemotaxis
139740	141521	+	Y	H0Z11_RS01090		sensor domain-containing phosphodiesterase	signalling molecules
141542	143125	-	Y	H0Z11_RS01095	/GO_function="GO:0046872 - metal ion binding [EvidenceIEA]" /GO_function="GO:0052621 - diguanylate cyclase activity [Evidence IEA]" /EC_number="2.7.7.65"	sensor domain-containing diguanylate cyclase
143203	143385	-	N	H0Z11_RS01100		hypothetical protein	unknown
143528	143701	-	N	H0Z11_RS01105		hypothetical protein	unknown
144220	145131	+	Y	H0Z11_RS01110		N-acetyltransferase
145133	145378	-	Y	H0Z11_RS01115		hypothetical protein	unknown
145598	146131	+	N	H0Z11_RS01120		SRPBCC family protein	probably binds hydrophobic ligands
146132	147298	+	N	H0Z11_RS01125	/GO_function="GO:0004024 - alcohol dehydrogenase activity, zinc-dependent [Evidence IEA]" /GO_function="GO:0008270 - zinc ion binding [EvidenceIEA]" /GO_function="GO:0030554 - adenyl nucleotide binding [Evidence IEA]" /EC_number="1.1.1.-"	zinc-dependent alcohol dehydrogenase	many possible roles
147636	148181	+	Y	H0Z11_RS01130	/GO_process="GO:0046417 - chorismate metabolic process [Evidence IEA]" /EC_number="5.4.99.5"	chorismate mutase	catalyzes the interconversion of chorismate to prephenate in the pathway of tyrosine and phenylalanine biosynthesis
148204	149394	+	N	H0Z11_RS01135		cytochrome P450	many possible roles
149430	150434	-	Y	H0Z11_RS01140	/GO_function="GO:0003677 - DNA binding [Evidence IEA]" /GO_process="GO:0006355 - regulation of DNA-templated transcription [Evidence IEA]"	LacI family DNA-binding transcriptionalregulator	sugar transport and metabolism
150464	151873	-	Y	H0Z11_RS01145	/GO_function="GO:0004564 - beta-fructofuranosidase activity [Evidence IEA]" /GO_process="GO:0005975 - carbohydrate metabolic process [Evidence IEA]" /EC_number="3.2.1.26"	sucrose-6-phosphate hydrolase
151873	153243	-	Y	H0Z11_RS01150	/GO_component="GO:0016020 - membrane [Evidence IEA]" /GO_function="GO:0008982 -protein-N(PI)-phosphohistidine-sugar phosphotransferase activity [Evidence IEA]" /GO_process="GO:0009401 - phosphoenolpyruvate-dependent sugar phosphotransferase system [Evidence IEA]" /EC_number="2.7.1.211"	sucrose-specific PTS transporter subunit IIBC
153311	154846	-	Y	H0Z11_RS01155		carbohydrate porin
155004	155930	-	Y	H0Z11_RS01160	/GO_function="GO:0016301 - kinase activity [Evidence IEA]"	aminoimidazole riboside kinase
156150	157121	-	Y	H0Z11_RS01165		ParB family protein	plasmid partition
157118	158320	-	Y	H0Z11_RS01170		AAA family ATPase
