## Supplementary material for "Plasmids encode and can mobilize onion pathogenicity in *Pantoea agglomerans*": Table S24

### Sheet: AR5 pAggl 2-18-2024
start	stop	strand	pAggl core	locus	GO terms and EC numbers	RefSeq annotation	Manual annotation / Reasonable Guess of Function
64	1137	+	Y	RM152_RS21570	/GO_function="GO:0003887 - DNA-directed DNA polymerase activity [Evidence IEA]" /GO_process="GO:0006270 - DNA replication initiation [Evidence IEA]"	RepB family plasmid replication initiator protein	plasmid replication
2478	3665	-	Y	RM152_RS21575		diguanylate phosphodiesterase	signaling; possibly light sensing
3917	4126	-	Y	RM152_RS21580		DUF1471 domain-containing protein
4328	6112	-	Y	RM152_RS21585		GGDEF and EAL domain-containing protein
6632	6856	-	Y	RM152_RS21590		DUF3606 domain-containing protein
7226	7465	+	N	RM152_RS21595		hypothetical protein	unknown
7641	8129	+	N	RM152_RS21600		Hsp20 family protein	heat shock protein
8203	8967	-	N	RM152_RS21605	/GO_function="GO:0003677 - DNA binding [Evidence IEA]" /GO_process="GO:0006355 - regulation of DNA-templated transcription [Evidence IEA]"	MerR family transcriptional regulator	transcriptional regulator
9163	9372	-	N	RM152_RS21610		CsbD family protein	stress response protein
9532	10761	-	N	RM152_RS21615		diguanylate phosphodiesterase	signaling; possibly light sensing
11718	11951	+	N	RM152_RS21620		DNA polymerase V subunit	translesion DNA synthesis polymerase as part of SOS response
12027	12356	-	Y	RM152_RS21625		hypothetical protein	unknown
12998	14656	+	N	RM152_RS21630	/GO_component="GO:0016020 - membrane [Evidence IEA]" /GO_process="GO:0007165 - signal transduction [EvidenceIEA]"	methyl-accepting chemotaxis protein	methyl-accepting chemotaxis proteins; signal transduction proteins
15259	17184	+	N	RM152_RS21635	/GO_component="GO:0016020 - membrane [Evidence IEA]" /GO_process="GO:0007165 - signal transduction [EvidenceIEA]"	methyl-accepting chemotaxis protein
17240	18040	-	Y	RM152_RS21640		MBL fold metallo-hydrolase	likely hydrolytic enzyme
18118	19233	-	Y	RM152_RS21645		metallophosphoesterase	metallophosphoesterase (contains active sites consisting of two metal ions)
19471	21798	-	Y	RM152_RS21650	/GO_function="GO:0016491 - oxidoreductase activity [Evidence IEA]"	FdhF/YdeP family oxidoreductase	contains putative moybdopterin cofactor binding site; oxidoreductase
22153	22596	+	N	RM152_RS21655		cyclophilin-like fold protein	cyclophilin-like family of proteins
22770	23117	-	Y	RM152_RS21660 yajD		HNH nuclease YajD	endonuclease
23238	23519	-	N	RM152_RS21665	/GO_function="GO:0003677 - DNA binding [Evidence IEA]"	helix-turn-helix transcriptional regulator	toxin-antitoxin system
23509	23829	-	N	RM152_RS21670		type II toxin-antitoxin system RelE/ParE family toxin
24153	24320	-	N	RM152_RS21675		hypothetical protein	unknown
24611	27715	+	Y	RM152_RS21680	/GO_function="GO:0015562 - efflux transmembrane transporter activity [Evidence IEA]" /GO_process="GO:0042908 - xenobiotic transport [EvidenceIEA]"	efflux RND transporter permease subunit	similar to multidrug efflux pump subunit AcrB
27775	28800	-	Y	RM152_RS21685	/GO_function="GO:0016787 - hydrolase activity [EvidenceIEA]"	alpha/beta hydrolase	hydrolysis of substrates
28869	29993	-	Y	RM152_RS21690	/GO_component="GO:0005886 - plasma membrane [EvidenceIEA]" /GO_component="GO:0016020 - membrane [Evidence IEA]" /GO_function="GO:0022857 - transmembrane transporter activity [Evidence IEA]" /GO_process="GO:0055085 - transmembrane transport [Evidence IEA]"	MFS transporter	transport of substrates across cytoplasmic membranes
30196	31095	+	Y	RM152_RS21695	/GO_function="GO:0001216 - DNA-binding transcription activator activity [Evidence IEA]"	LysR family transcriptional regulator	transcriptional regulator
31156	31332	-	Y	RM152_RS21700	/GO_process="GO:0006950 - response to stress [EvidenceIEA]"	general stress protein	stress-induced gene
31534	31830	+	N	RM152_RS21705		hypothetical protein	unknown
31875	32162	-	N	RM152_RS21710	/GO_function="GO:0008657 - DNA topoisomerase type II (double strand cut, ATP-hydrolyzing) inhibitor activity [Evidence IEA]" /GO_function="GO:0042803 - protein homodimerization activity [Evidence IEA]" /GO_process="GO:0030541 - plasmid partitioning [EvidenceIEA]" /GO_process="GO:0051290 - protein heterotetramerization [Evidence IEA]"	type II toxin-antitoxin system RelE/ParE family toxin	toxin-antitoxin system
32162	32401	-	N	RM152_RS21715		type II toxin-antitoxin system RelB/DinJ family antitoxin
32742	34715	+	Y	RM152_RS21720	/GO_component="GO:0016020 - membrane [Evidence IEA]" /GO_process="GO:0007165 - signal transduction [EvidenceIEA]"	methyl-accepting chemotaxis protein	methyl-accepting chemotaxis protein; signal transduction protein
34820	35836	+	Y	RM152_RS21725	/GO_function="GO:0016491 - oxidoreductase activity [Evidence IEA]" /EC_number="1.1.-.-"	NAD(P)-dependent alcohol dehydrogenase	good hits to cinnamyl alcohol dehydrogenase or D-arabinose 1-dehydrogenase
35886	36554	-	N	RM152_RS21730		DUF2268 domain-containing putative Zn-dependent protease	unknown function
36905	37684	+	Y	RM152_RS21735		MBL fold metallo-hydrolase	likely a hydrolytic enzyme
37759	38751	+	Y	RM152_RS21740	/GO_function="GO:0003700 - DNA-binding transcription factor activity [Evidence IEA]" /GO_function="GO:0043565 - sequence-specific DNA binding [Evidence IEA]" /GO_process="GO:0006355 - regulation of DNA-templated transcription [Evidence IEA]"	helix-turn-helix domain-containing protein	transcriptional regulator
38843	39244	-	Y	RM152_RS21745	/GO_function="GO:0003677 - DNA binding [Evidence IEA]" /GO_function="GO:0030527 - structural constituent of chromatin [Evidence IEA]" /GO_process="GO:0006355 - regulation of DNA-templated transcription [Evidence IEA]"	H-NS family nucleoid-associated regulatory protein	transcriptional regulator
39520	41082	+	Y	RM152_RS21750	/GO_function="GO:0046872 - metal ion binding [EvidenceIEA]" /GO_function="GO:0052621 - diguanylate cyclase activity [Evidence IEA]" /EC_number="2.7.7.65"	sensor domain-containing diguanylate cyclase	sensing and signalling
41151	41588	+	Y	RM152_RS21755		VOC family protein	some similarity to GloA superfamily, which includes catechol 2,3-dioxygenase and other lactoylglutathione lyase family enzymes
41825	42226	-	Y	RM152_RS21760	/GO_function="GO:0003677 - DNA binding [Evidence IEA]" /GO_function="GO:0030527 - structural constituent of chromatin [Evidence IEA]" /GO_process="GO:0006355 - regulation of DNA-templated transcription [Evidence IEA]"	H-NS family nucleoid-associated regulatory protein	transcriptional regulator
43400	43579	+	N	RM152_RS21765		DUF2256 domain-containing protein	unknown function
43632	43934	-	Y	RM152_RS21770		hypothetical protein	unknown
44047	44589	-	Y	RM152_RS21775		YfaZ family outer membrane protein	unknown function
44652	44888	-	N	RM152_RS21780	/GO_component="GO:0005886 - plasma membrane [EvidenceIEA]"	YgdI/YgdR family lipoprotein	unknown function
45257	45682	+	N	RM152_RS21785		DUF1090 family protein	unknown function
46358	46738	+	N	RM152_RS21790		YgiW/YdeI family stress tolerance OB fold protein	unknown function
47181	47651	-	N	RM152_RS21795		WbuC family cupin fold metalloprotein	unknown function
47991	48215	+	Y	RM152_RS21800	/GO_function="GO:0046914 - transition metal ion binding [Evidence IEA]"	FeoA domain-containing protein	Fe2+ transport system FeoA/B
48215	50542	+	Y	RM152_RS21805 feoB	/GO_component="GO:0016020 - membrane [Evidence IEA]" /GO_function="GO:0005525 - GTP binding [Evidence IEA]" /GO_function="GO:0015093 - ferrous iron transmembrane transporter activity [Evidence IEA]" /GO_process="GO:0006826 - iron ion transport [EvidenceIEA]"	Fe(2+) transporter permease subunit FeoB
50977	52014	-	Y	RM152_RS21810	/GO_function="GO:0003677 - DNA binding [Evidence IEA]" /GO_process="GO:0006310 - DNA recombination [EvidenceIEA]" /GO_process="GO:0015074 - DNA integration [Evidence IEA]"	tyrosine-type recombinase/integrase	recombination / transposition of DNA
52962	53432	+	N	RM152_RS21815		SgcJ/EcaC family oxidoreductase	similarity to COG4875 (uncharacterized protein) and to a lesser extent, calcium/calmodulin dependent protein kinase II domains for assembly of protein multimers
53732	54949	-	Y	RM152_RS21820		monooxygenase	monooxygenase
54942	56402	-	N	RM152_RS21825	/GO_function="GO:0022857 - transmembrane transporter activity [Evidence IEA]" /GO_process="GO:0055085 - transmembrane transport [Evidence IEA]"	MFS transporter	transport of substrates across cytoplasmic membranes
56514	56693	-	N	RM152_RS21830		hypothetical protein	unknown
56762	58171	-	N	RM152_RS21835	/GO_function="GO:0010181 - FMN binding [Evidence IEA]" /GO_function="GO:0016491 - oxidoreductase activity [Evidence IEA]" /EC_number="1.-.-.-"	LLM class flavin-dependent oxidoreductase	oxidoreductase
58240	59652	-	Y	RM152_RS21840	/GO_function="GO:0016491 - oxidoreductase activity [Evidence IEA]"	FAD-dependent oxidoreductase	oxidoreductase
59672	60844	-	N	RM152_RS21845 ssuD	/GO_function="GO:0008726 - alkanesulfonate monooxygenase activity [Evidence IEA]" /GO_function="GO:0010181 - FMN binding [Evidence IEA]" /GO_process="GO:0006790 - sulfur compound metabolic process [Evidence IEA]"	FMNH2-dependent alkanesulfonate monooxygenase	protein family catalyzes desulfonation of a wide range of aliphatic sulfonates; has been characterized as part of a two component system with NADPH-dependent FMN oxidoreductase, SsuE
61119	63008	+	Y	RM152_RS21850		sigma-54-dependent Fis family transcriptional regulator	transcriptional regulator
63104	64054	+	Y	RM152_RS21855		sulfonate ABC transporter substrate-binding protein	similar to ssuA, initial receptor in ABC transport of aliphatic sulfonates
64369	64638	-	N	RM152_RS21860 yahO		DUF1471 family periplasmic protein YahO	unknown function
64915	66051	-	N	RM152_RS21865	/GO_component="GO:0016020 - membrane [Evidence IEA]" /GO_function="GO:0022857 - transmembrane transporter activity [Evidence IEA]" /GO_process="GO:0055085 - transmembrane transport [Evidence IEA]"	HlyD family secretion protein	transport of substrates across cytoplasmic membranes; ask about T1SS genes…probably this one was called and then two others?
66053	66379	-	N	RM152_RS21870		DUF3302 domain-containing protein	unknown function
66973	68625	+	N	RM152_RS21875 pqiB		intermembrane transport protein PqiB
68766	69017	+	Y	RM152_RS21880	/GO_component="GO:0110001 - toxin-antitoxin complex [Evidence IEA]" /GO_function="GO:0003677 - DNA binding [Evidence IEA]" /GO_function="GO:0097351 - toxin sequestering activity [Evidence IEA]" /GO_process="GO:0006355 - regulation of DNA-templated transcription [Evidence IEA]" /GO_process="GO:0045927 - positive regulation of growth [Evidence IEA]"	type II toxin-antitoxin system Phd/YefM familyantitoxin	toxin-antitoxin system
69014	69301	+	Y	RM152_RS21885	/GO_function="GO:0008657 - DNA topoisomerase type II (double strand cut, ATP-hydrolyzing) inhibitor activity [Evidence IEA]" /GO_function="GO:0042803 - protein homodimerization activity [Evidence IEA]" /GO_process="GO:0030541 - plasmid partitioning [EvidenceIEA]" /GO_process="GO:0051290 - protein heterotetramerization [Evidence IEA]"	type II toxin-antitoxin system RelE/ParE familytoxin
69664	69978	+	N	RM152_RS21890		hypothetical protein	unknown
69975	70793	-	N	RM152_RS21895		DUF4225 domain-containing protein	function unknown
72309	73163	+	N	RM152_RS21900 aepX	/GO_function="GO:0050188 - phosphoenolpyruvate mutase activity [Evidence IEA]" /GO_process="GO:0019634 - organic phosphonate metabolic process [Evidence IEA]" /EC_number="5.4.2.9"	phosphoenolpyruvate mutase	HiVir gene cluster; encodes production of the toxin pantaphos, which causes necrosis in onions
73177	74505	+	N	RM152_RS21905	/GO_function="GO:0010181 - FMN binding [Evidence IEA]" /GO_function="GO:0016491 - oxidoreductase activity [Evidence IEA]" /EC_number="1.-.-.-"	LLM class flavin-dependent oxidoreductase
74527	75648	+	N	RM152_RS21910		hypothetical protein
75654	76883	+	N	RM152_RS21915	/EC_number="4.2.1.33"	aconitase/3-isopropylmalate dehydratase large subunit family protein
76885	77418	+	N	RM152_RS21920		hypothetical protein
77408	78178	+	N	RM152_RS21925	/GO_function="GO:0008168 - methyltransferase activity [Evidence IEA]" /GO_function="GO:1904047 - S-adenosyl-L-methionine binding [Evidence IEA]" /EC_number="2.1.-.-"	class I SAM-dependent methyltransferase
78165	78641	+	N	RM152_RS21930	/GO_function="GO:0008080 - N-acetyltransferase activity[Evidence IEA]"	GNAT family N-acetyltransferase
78638	79741	+	N	RM152_RS21935		hypothetical protein
79741	80976	+	N	RM152_RS21940		MFS transporter
80966	81976	+	N	RM152_RS21945		hypothetical protein
82091	82591	+	N	RM152_RS21950	/GO_function="GO:0010181 - FMN binding [Evidence IEA]"	flavin reductase
83176	83355	+	N	RM152_RS21955		XRE family transcriptional regulator	transcriptional regulator
83636	84331	+	N	RM152_RS21960	/GO_function="GO:0018784 - (S)-2-haloacid dehalogenase activity [Evidence IEA]" /GO_process="GO:0006805 - xenobiotic metabolic process [Evidence IEA]"	haloacid dehalogenase type II	hydrolytic dehalogenation of small (S)-2-haloalkanoic acids to yield the corresponding (R)-2-hydroxyalkanoic acids
84436	84801	-	Y	RM152_RS21965 arnF		arnF 4-amino-4-deoxy-L-arabinose-phosphoundecaprenol flippase subunit ArnF	arnBCADTEF gene cluster Involved in synthesis of L-Ara4N and its addidition to lipopolysaccharide, though to our knowledge this modification has not identified in LPS on P. agglomerans strains
84798	85118	-	Y	RM152_RS21970 arnE		arnE 4-amino-4-deoxy-L-arabinose-phosphoundecaprenolflippase subunit ArnE
85118	86785	-	Y	RM152_RS21975 arnT	/GO_component="GO:0016020 - membrane [Evidence IEA]" /GO_function="GO:0000030 - mannosyltransferase activity [Evidence IEA]" /GO_function="GO:0016763 - pentosyltransferase activity [Evidence IEA]" /GO_process="GO:0006493 - protein O-linked glycosylation [Evidence IEA]" /EC_number="2.4.2.43"	arnT lipid IV(A)4-amino-4-deoxy-L-arabinosyltransferase
86785	87687	-	Y	RM152_RS21980 arnD	/GO_function="GO:0016810 - hydrolase activity, acting oncarbon-nitrogen (but not peptide) bonds [Evidence IEA]" /EC_number="3.5.1.n3"	arnD 4-deoxy-4-formamido-L-arabinose-phosphoundecaprenol deformylase
87687	89666	-	Y	RM152_RS21985 arnA	/GO_function="GO:0016742 - hydroxymethyl-, formyl- and related transferase activity [Evidence IEA]" /GO_process="GO:0009058 - biosynthetic process [EvidenceIEA]" /EC_number="1.1.1.305"	arnA bifunctional UDP-4-amino-4-deoxy-L-arabinoseformyltransferase/UDP-glucuronic acid oxidase ArnA
89663	90646	-	Y	RM152_RS21990 arnC	/GO_function="GO:0016780 - phosphotransferase activity, for other substituted phosphate groups [Evidence IEA]" /EC_number="2.4.2.53"	arnC undecaprenyl-phosphate4-deoxy-4-formamido-L-arabinose transferase
90648	91784	-	Y	RM152_RS21995 arnB	/GO_function="GO:0008483 - transaminase activity [EvidenceIEA]" /EC_number="2.6.1.87"	arnB UDP-4-amino-4-deoxy-L-arabinoseaminotransferase
92481	93059	+	N	RM152_RS22000		YceI family protein	unknown
93086	93368	-	N	RM152_RS22005		pseudogene hypothetical protein	unknown
93561	94574	-	Y	RM152_RS22010	/GO_function="GO:0000166 - nucleotide binding [EvidenceIEA]" /GO_function="GO:0016491 - oxidoreductase activity [Evidence IEA]"	Gfo/Idh/MocA family oxidoreductase	some similarity to proteins involved in catalysis of myo-inositol or closely-related compounds
94683	95693	+	Y	RM152_RS22015		LacI family DNA-binding transcriptional regulator	transcriptional regulator
96187	96636	+	N	RM152_RS22020		PACE efflux transporter	single component efflux transporter
96874	97077	+	N	RM152_RS22025		Hha/YmoA family nucleoid-associated regulatory protein	may play a role in the regulation of gene expression in response to environmental factors
97257	101117	-	N	RM152_RS22030	/GO_function="GO:0004252 - serine-type endopeptidase activity [Evidence IEA]" /GO_process="GO:0006508 - proteolysis [Evidence IEA]"	S6 family peptidase	autotransport domain and protease domain
101757	101849	+	N	RM152_RS22035		pseudogene PAAR domain-containing protein	unknown
102085	102972	-	N	RM152_RS22040		hypothetical protein	unknown
102972	103508	-	N	RM152_RS22045	/GO_component="GO:0009289 - pilus [Evidence IEA]" /GO_process="GO:0007155 - cell adhesion [Evidence IEA]"	fimbrial protein	fimbria-associated genes
103518	103949	-	N	RM152_RS22050	/GO_component="GO:0009289 - pilus [Evidence IEA]" /GO_process="GO:0007155 - cell adhesion [Evidence IEA]"	fimbrial protein
104260	104973	-	N	RM152_RS22055	/GO_component="GO:0030288 - outer membrane-bounded periplasmic space [Evidence IEA]" /GO_process="GO:0071555 - cell wall organization [EvidenceIEA]"	fimbria/pilus periplasmic chaperone
105152	107689	-	N	RM152_RS22060	/GO_component="GO:0016020 - membrane [Evidence IEA]" /GO_function="GO:0015473 - fimbrial usher porin activity [Evidence IEA]" /GO_process="GO:0009297 - pilus assembly [Evidence IEA]"	fimbria/pilus outer membrane usher protein (RefSeq call corresponds to nt 104260..104973)
107964	108512	-	N	RM152_RS22065	/GO_component="GO:0009289 - pilus [Evidence IEA]" /GO_process="GO:0007155 - cell adhesion [Evidence IEA]"	fimbrial protein
109121	109865	-	N	RM152_RS22070	/GO_function="GO:0003677 - DNA binding [Evidence IEA]" /GO_function="GO:0004803 - transposase activity [EvidenceIEA]" /GO_process="GO:0006313 - DNA transposition [EvidenceIEA]"	pseudogene transposase	DNA recombination / transposition
110201	110890	-	N	RM152_RS22075	/GO_process="GO:0006355 - regulation of DNA-templated transcription [Evidence IEA]"	LuxR C-terminal-related transcriptional regulator	transcriptional regulator
110874	111464	-	N	RM152_RS22080		helix-turn-helix domain-containing protein	possible transcriptional regulator
112491	112772	+	N	RM152_RS22085		hypothetical protein	unknown
113098	113595	-	N	RM152_RS22090		FidL-like protein	putative membrane protein
113592	114509	-	N	RM152_RS22095	/GO_function="GO:0003677 - DNA binding [Evidence IEA]" /GO_process="GO:0000160 - phosphorelay signal transduction system [Evidence IEA]" /GO_process="GO:0006355 - regulation of DNA-templated transcription [Evidence IEA]"	winged helix-turn-helix domain-containing protein	possible transcriptional regulator
114833	115447	+	Y	RM152_RS22100	/GO_function="GO:0003677 - DNA binding [Evidence IEA]" /GO_function="GO:0003700 - DNA-binding transcription factor activity [Evidence IEA]" /GO_process="GO:0006355 - regulation of DNA-templated transcription [Evidence IEA]"	TetR/AcrR family transcriptional regulator	transcriptional regulator
115685	116968	+	Y	RM152_RS22105 fabF	/GO_function="GO:0004315 -3-oxoacyl-[acyl-carrier-protein] synthase activity [Evidence IEA]" /GO_process="GO:0006633 - fatty acid biosynthetic process [Evidence IEA]" /EC_number="2.3.1.179"	fabF beta-ketoacyl-ACP synthase II	involved in fatty acid biosynthesis
117209	118093	+	Y	RM152_RS22110		ROK family protein	putative sugar kinase
118106	119059	-	N	RM152_RS22115	/GO_function="GO:0000976 - transcription cis-regulatory region binding [Evidence IEA]" /GO_function="GO:0003700 - DNA-binding transcription factor activity [Evidence IEA]" /GO_function="GO:0043565 - sequence-specific DNA binding [Evidence IEA]" /GO_process="GO:0006351 - DNA-templated transcription [Evidence IEA]" /GO_process="GO:0006355 - regulation of DNA-templated transcription [Evidence IEA]" …	LacI family DNA-binding transcriptional regulator	transcriptional regulator
119348	119677	+	N	RM152_RS22120	/GO_function="GO:0008982 -protein-N(PI)-phosphohistidine-sugar phosphotransferase activity [Evidence IEA]" /GO_process="GO:0008643 - carbohydrate transport [EvidenceIEA]" /GO_process="GO:0009401 - phosphoenolpyruvate-dependent sugar phosphotransferase system [Evidence IEA]" /EC_number="2.7.1.-"	PTS sugar transporter subunit IIB	carbohydrate transport and metabolism
119674	121002	+	N	RM152_RS22125	/GO_component="GO:0016020 - membrane [Evidence IEA]" /GO_function="GO:0016773 - phosphotransferase activity, alcohol group as acceptor [Evidence IEA]" /GO_process="GO:0009401 - phosphoenolpyruvate-dependent sugar phosphotransferase system [Evidence IEA]"	PTS sugar transporter subunit IIC
121023	122423	+	N	RM152_RS22130	/GO_function="GO:0016798 - hydrolase activity, acting onglycosyl bonds [Evidence IEA]" /GO_process="GO:0005975 - carbohydrate metabolic process [Evidence IEA]" /EC_number="3.2.1.-"	glycoside hydrolase family 1 protein
122420	122734	+	N	RM152_RS22135	/GO_function="GO:0016740 - transferase activity [EvidenceIEA]" /GO_process="GO:0009401 - phosphoenolpyruvate-dependent sugar phosphotransferase system [Evidence IEA]"	PTS lactose/cellobiose transporter subunit IIA
122941	123729	-	Y	RM152_RS22140		MipA/OmpV family protein	possible RND efflux pump and two-component sensor/response system
123859	124557	+	Y	RM152_RS22145	/GO_process="GO:0000160 - phosphorelay signal transduction system [Evidence IEA]"	response regulator
124554	125723	+	Y	RM152_RS22150		ATP-binding protein
125817	126950	+	Y	RM152_RS22155	/GO_function="GO:0005215 - transporter activity [EvidenceIEA]" /GO_process="GO:0006810 - transport [Evidence IEA]"	efflux RND transporter periplasmic adaptor subunit
126947	129991	+	Y	RM152_RS22160	/GO_component="GO:0016020 - membrane [Evidence IEA]" /GO_function="GO:0022857 - transmembrane transporter activity [Evidence IEA]"	efflux RND transporter permease subunit
130042	130287	-	N	RM152_RS22165		hypothetical protein	unknown
130359	131264	-	Y	RM152_RS22170		LysR family transcriptional regulator	transcriptional regulator
131369	132151	+	Y	RM152_RS22175 budA	/GO_function="GO:0047605 - acetolactate decarboxylase activity [Evidence IEA]" /GO_process="GO:0006113 - fermentation [Evidence IEA]" /GO_process="GO:0045151 - acetoin biosynthetic process [Evidence IEA]" /EC_number="4.1.1.5"	budA acetolactate decarboxylase	acetoin biosynthesis
132166	133845	+	Y	RM152_RS22180 alsS	/GO_function="GO:0000287 - magnesium ion binding [EvidenceIEA]" /GO_function="GO:0003984 - acetolactate synthase activity [Evidence IEA]" /GO_function="GO:0030976 - thiamine pyrophosphate binding [Evidence IEA]" /GO_process="GO:0034077 - butanediol metabolic process [Evidence IEA]" /EC_number="2.2.1.6"	alsS acetolactate synthase AlsS
133867	134640	+	Y	RM152_RS22185	/GO_function="GO:0019152 - acetoin dehydrogenase activity [Evidence IEA]" /GO_process="GO:0045150 - acetoin catabolic process [Evidence IEA]" /EC_number="1.1.1.304"	(S)-acetoin forming diacetyl reductase
134846	136297	+	Y	RM152_RS22190	/GO_function="GO:0005198 - structural molecule activity [Evidence IEA]" /GO_process="GO:0071973 - bacterial-type flagellum-dependent cell motility [Evidence IEA]"	flagellin	FliC/FljB family flagellin
136636	137949	+	Y	RM152_RS22195		CitMHS family transporter	good hit to Mg2+/citrate symporter with blastp against nr database (NCBI website 2-16-2024)
138117	138956	+	Y	RM152_RS22200		MBL fold metallo-hydrolase	uncharacterized member of the MBL fold metallo-hydrolase superfamily
139008	139322	-	N	RM152_RS22205	/GO_function="GO:0003677 - DNA binding [Evidence IEA]"	HigA family addiction module antitoxin	toxin-antitoxin system genes
139322	139603	-	N	RM152_RS22210		type II toxin-antitoxin system RelE/ParE family toxin
139757	140008	+	N	RM152_RS22215 yefM		yefM YoeB-YefM toxin-antitoxin system antitoxin YefM
140179	142716	-	Y	RM152_RS22220		excinuclease ABC subunit UvrA	excision repair of DNA
143470	143853	-	N	RM152_RS22225		hypothetical protein	toxin-antitoxin system genes
143853	144152	-	N	RM152_RS22230	/GO_component="GO:0110001 - toxin-antitoxin complex [Evidence IEA]" /GO_function="GO:0003723 - RNA binding [Evidence IEA]" /GO_function="GO:0004519 - endonuclease activity [EvidenceIEA]" /GO_function="GO:0016788 - hydrolase activity, acting onester bonds [Evidence IEA]" /GO_process="GO:0090305 - nucleic acid phosphodiester bond hydrolysis [Evidence IEA]"	type II toxin-antitoxin system HigB family toxin
144385	145863	-	N	RM152_RS22235		YsnF/AvaK domain-containing protein	stress response protein
146150	146719	-	Y	RM152_RS22240		pyridoxamine 5'-phosphate oxidase family protein	involved in vitamin B6 biosynthesis pathway
146980	147564	+	Y	RM152_RS22245	/EC_number="2.-.-.-"	GNAT family protein	may catalyze the transfer of an acetyl group from acetyl-CoA to a substrate
147612	149750	-	N	RM152_RS22250		EAL domain-containing protein	signalling molecule
150156	150395	-	Y	RM152_RS22255		hypothetical protein	unknown
150758	152191	-	N	RM152_RS22260	/GO_component="GO:0016020 - membrane [Evidence IEA]" /GO_process="GO:0007165 - signal transduction [EvidenceIEA]"	methyl-accepting chemotaxis protein	signalling and chemotaxis
152538	154319	+	Y	RM152_RS22265		GGDEF and EAL domain-containing protein	signalling molecules
154340	155923	-	Y	RM152_RS22270	/GO_function="GO:0046872 - metal ion binding [EvidenceIEA]" /GO_function="GO:0052621 - diguanylate cyclase activity [Evidence IEA]" /EC_number="2.7.7.65"	sensor domain-containing diguanylate cyclase
156327	156536	-	N	RM152_RS22275		hypothetical protein	unknown
157019	157930	+	Y	RM152_RS22280		N-acetyltransferase
157932	158177	-	Y	RM152_RS22285		hypothetical protein	unknown
158397	158930	+	N	RM152_RS22290		SRPBCC family protein	probably binds hydrophobic ligands
158931	160097	+	N	RM152_RS22295	/GO_function="GO:0004024 - alcohol dehydrogenase activity, zinc-dependent [Evidence IEA]" /GO_function="GO:0008270 - zinc ion binding [EvidenceIEA]" /GO_function="GO:0030554 - adenyl nucleotide binding [Evidence IEA]" /EC_number="1.1.1.-"	zinc-dependent alcohol dehydrogenase	many possible roles
160435	160980	+	Y	RM152_RS22300	/GO_process="GO:0046417 - chorismate metabolic process [Evidence IEA]" /EC_number="5.4.99.5"	chorismate mutase	catalyzes the interconversion of chorismate to prephenate in the pathway of tyrosine and phenylalanine biosynthesis
161003	162193	+	N	RM152_RS22305		cytochrome P450	many possible roles
162229	163233	-	Y	RM152_RS22310	/GO_function="GO:0003677 - DNA binding [Evidence IEA]" /GO_process="GO:0006355 - regulation of DNA-templated transcription [Evidence IEA]"	LacI family DNA-binding transcriptional regulator	sugar transport and metabolism
163263	164672	-	Y	RM152_RS22315	/GO_function="GO:0004564 - beta-fructofuranosidase activity [Evidence IEA]" /GO_process="GO:0005975 - carbohydrate metabolic process [Evidence IEA]" /EC_number="3.2.1.26"	sucrose-6-phosphate hydrolase
164672	166042	-	Y	RM152_RS22320	/GO_component="GO:0016020 - membrane [Evidence IEA]" /GO_function="GO:0008982 -protein-N(PI)-phosphohistidine-sugar phosphotransferase activity [Evidence IEA]" /GO_process="GO:0009401 - phosphoenolpyruvate-dependent sugar phosphotransferase system [Evidence IEA]" /EC_number="2.7.1.211"	sucrose-specific PTS transporter subunit IIBC
166110	167645	-	Y	RM152_RS22325		carbohydrate porin
167803	168729	-	Y	RM152_RS22330	/GO_function="GO:0016301 - kinase activity [Evidence IEA]"	aminoimidazole riboside kinase
168949	169920	-	Y	RM152_RS22335		ParB family protein	plasmid partition
169917	171119	-	Y	RM152_RS22340		AAA family ATPase
