## Supplementary material for "Plasmids encode and can mobilize onion pathogenicity in *Pantoea agglomerans*": Table S25

### Sheet: Sheet2
Strain	copC PCR	50ug/ml	100 ug/ml	150 ug/ml	200ug/ml
09-63 1A	1	2	2	0	0
20CA0026	1	2	2	0	0
20CA0027	1	2	2	0	0
20CA0028	1	2	2	0	0
20CA0031	1	2	2	0	0
20CA0032	1	2	2	0	0
20CA0041	1	2	2	0	0
20GA0021	1	2	2	0	0
20GA0074	1	2	2	2	0
20GA0174	1	2	2	2	0
20GA0400	1	2	2	0	0
20ID0121	1	2	2	0	0
20ID0192	1	2	2	2	0
20NY0155	1	2	2	2	0
20NY0317	1	2	2	2	0
20PA0025	1	2	2	0	0
20PA0079	1	2	2	0	0
20PA0287	1	2	2	2	0
20TX0049	1	2	2	2	0
20TX0122	1	2	2	0	0
20TX0124	1	2	2	0	0
20TX0125	1	2	2	0	0
20TX0132	1	2	2	0	0
20UT061	1	2	2	0	0
20WA0045	1	2	2	2	0
20WA0188	1	2	2	0	0
20WA0189	1	2	2	0	0
21CA0219	1	2	2	0	0
21GA0608	1	2	2	0	0
21PA0045	1	2	2	0	0
21TX0196	1	2	2	2	0
21UT179	1	2	2	2	0
AR1a	1	2	2	2	0
AR5	1	2	2	0	0
BD1274-3	1	2	2	0	0
PNG 06-1	1	2	2	0	0
PNG 06-2	1	2	2	0	0
Ptg003	1	2	2	2	0
T32b	1	2	2	0	0
T88c	1	2	2	1	0
20WA0180	1	2	2	0	0
R74c	1	2	2	0	0
20ID0101	1	2	2	1	0
20PA0499	1	2	2	2	0
20UT001	1	2	2	0	0
20WA0204	1	2	2	2	0
21CO001	1	2	2	2	0
21NY0094	1	2	2	2	0
21WA0027	1	2	2	2	0
BH6c	1	2	2	2	0
CV158	1	2	2	1	0
Ptg001	1	2	2	2	0
20CO076	1	2	2	2	0
11.85	0	2	0	0	0
20CA0147	0	2	0	0	0
20CA0153	0	2	0	0	0
20CA0155	0	2	0	0	0
20CA0201	0	2	0	0	0
20CA0212	0	2	0	0	0
20CO004	0	2	0	0	0
20CO064	0	2	0	0	0
20CO093	0	2	0	0	0
20GA0030	0	2	0	0	0
20GA0050	0	2	0	0	0
20GA0059	0	2	0	0	0
20GA0109	0	2	0	0	0
20GA0225	0	2	0	0	0
20ID0049	0	2	0	0	0
20ID0094	0	2	0	0	0
20ID0096	0	2	0	0	0
20ID0191	0	2	0	0	0
20OR0051	0	2	0	0	0
20OR0062	0	2	0	0	0
20PA0047	0	2	0	0	0
20PA0097	0	2	0	0	0
20PA0110	0	2	0	0	0
20PA0120	0	2	0	0	0
20PA0175	0	2	0	0	0
20PA0190	0	2	0	0	0
20PA0330	0	2	0	0	0
20TX0031	0	2	0	0	0
20TX0036	0	2	0	0	0
20TX0057	0	2	0	0	0
20TX0076	0	2	0	0	0
20TX0082	0	2	0	0	0
20TX0104	0	2	0	0	0
20UT005	0	2	0	0	0
20UT007	0	2	0	0	0
20UT092	0	2	0	0	0
20UT132	0	2	0	0	0
20UT154	0	2	0	0	0
20WA0014	0	2	0	0	0
20WA0167	0	2	0	0	0
20WA0256	0	2	0	0	0
20WA0280	0	2	0	0	0
21CA0223	0	2	0	0	0
21CO122	0	2	0	0	0
21ID0148	0	2	0	0	0
21ID0185	0	2	0	0	0
21NY0253	0	2	0	0	0
21OR0142	0	2	0	0	0
21TX0002	0	2	0	0	0
21UT177	0	2	0	0	0
21WA0051	0	2	0	0	0
21WA0054	0	2	0	0	0
A28b	0	2	0	0	0
AJ2b	0	2	0	0	0
AR24	0	2	0	0	0
BCC383	0	2	0	0	0
BG1a	0	2	0	0	0
BR6a	0	2	0	0	0
CB1	0	2	0	0	0
CV114	0	2	0	0	0
CV116	0	2	0	0	0
CV117	0	2	0	0	0
LMG2596	0	2	0	0	0
M52	0	2	0	0	0
P82d	0	2	0	0	0
PNG 01-1	0	2	1	0	0
Ptg 009	0	2	0	0	0
Ptg 012	0	2	0	0	0
Ptg 013	0	2	0	0	0
Ptg 016	0	2	0	0	0
